# Whole genome sequencing analysis of the cardiometabolic proteome

**DOI:** 10.1101/854752

**Authors:** Arthur Gilly, Young-Chan Park, Grace Png, Andrei Barysenka, Iris Fischer, Thea Bjornland, Lorraine Southam, Daniel Suveges, Sonja Neumeyer, N. William Rayner, Emmanouil Tsafantakis, Maria Karaleftheri, George Dedoussis, Eleftheria Zeggini

**Affiliations:** Institute of Translational Genomics, Helmholtz Zentrum München – German Research Center for Environmental Health, Neuherberg, Germany; Wellcome Sanger Institute, Wellcome Genome Campus, Hinxton CB10 1SA, UK; University of Cambridge, Cambridge, UK; Department of Mathematical Sciences, Norwegian University of Science and Technology, NO-7491 Trondheim, Norway; Wellcome Centre for Human Genetics, Oxford, UK; European Bioinformatics Institute, Wellcome Genome Campus, Hinxton CB10 1SH, UK; Wellcome Centre for Human Genetics, Nuffield Department of Medicine, University of Oxford, Oxford, UK; Oxford Centre for Diabetes, Endocrinology and Metabolism, Radcliffe Department of Medicine, University of Oxford, Oxford, UK; Anogia Medical Centre, Anogia, Greece; Echinos Medical Centre, Echinos, Greece; Department of Nutrition and Dietetics, School of Health Science and Education, Harokopio University of Athens, Greece

## Abstract

The human proteome is a crucial intermediate between complex diseases and their genetic and environmental components, and an important source of drug development targets and biomarkers. Here, we comprehensively assess the genetic architecture of 257 circulating protein biomarkers of cardiometabolic relevance through high-depth (22.5x) whole-genome sequencing (WGS) in 1,328 individuals. We discover 131 independent sequence variant associations (*P*<7.45×10^−11^) across the allele frequency spectrum, all of which replicate in an independent cohort (n=1,605, 18.4x WGS). We identify for the first time replicating evidence for rare-variant *cis*-acting protein quantitative trait loci for five genes, involving both coding and non-coding variation. We construct and validate polygenic scores that explain up to 45% of protein level variation. We find causal links between protein levels and disease risk, identifying high-value biomarkers and drug development targets.
