## Supplementary Table 10 for "Whole genome sequencing analysis of the cardiometabolic proteome"

### Sheet: Supplementary Table 10
Supplementary Table 10: Mouse orthologs and their phenotype associations as provided by MGI for genes coding for the proteins included in our study. P-values are hard-filtered using Bonferroni correction for the number of orthologs tested.
Human gene symbol	Mouse ortholog	Mouse phenotype	Association p-value
CD163	Cd163	abnormal heart morphology	0
CD163	Cd163	enlarged heart	0
COMT	Comt	abnormal behavior	2.68603e-05
COMT	Comt	abnormal behavior	2.68717e-05
COMT	Comt	abnormal behavior	4.67358e-06
COMT	Comt	abnormal locomotor behavior	2.44012e-06
COMT	Comt	decreased erythrocyte cell number	2.80588e-07
COMT	Comt	decreased hemoglobin content	3.32887e-13
COMT	Comt	increased circulating alanine transaminase level	4.09776e-05
CTSH	Ctsh	increased bone mineral density	1.16565e-05
DLK1	Dlk1	decreased bone mineral content	2.98036e-05
DLK1	Dlk1	decreased circulating glucose level	1.16862e-05
DLK1	Dlk1	decreased lean body mass	9.43579e-08
DLK1	Dlk1	preweaning lethality, incomplete penetrance	0
HSPB1	Hspb1	increased body length	7.87729e-08
HSPB1	Hspb1	increased heart rate	9.51274e-05
HSPB1	Hspb1	increased heart weight	7.64904e-05
HSPB1	Hspb1	shortened RR interval	3.5474e-05
IL1R2	Il1r2	decreased blood urea nitrogen level	5.21581e-05
IL1R2	Il1r2	increased or absent threshold for auditory brainstem response	2.9e-06
IL1RL1	Il1rl1	abnormal bone structure	3.63784e-06
IL1RL1	Il1rl1	decreased total body fat amount	6.68174e-05
IL1RL1	Il1rl1	increased bone mineral content	4.10417e-07
IL2RA	Il2ra	abnormal colon morphology	0
IL2RA	Il2ra	abnormal vertebrae morphology	1.14232e-08
IL2RA	Il2ra	decreased circulating HDL cholesterol level	5.31626e-14
IL2RA	Il2ra	decreased heart weight	2.1458e-09
IL2RA	Il2ra	hypoactivity	1.56857e-05
IL2RA	Il2ra	increased circulating phosphate level	1.24612e-07
IL2RA	Il2ra	increased heart rate	4.1593e-05
LDLR	Ldlr	abnormal gait	4.14973e-05
LDLR	Ldlr	decreased circulating unsaturated transferrin level	1.40388e-08
LDLR	Ldlr	increased circulating HDL cholesterol level	3.64487e-24
LDLR	Ldlr	increased grip strength	1.86307e-06
LDLR	Ldlr	increased grip strength	6.38292e-05
LDLR	Ldlr	increased mean corpuscular volume	7.75395e-05
LGALS4	Lgals4	increased total body fat amount	3.65912e-06
LGALS4	Lgals4	increased total body fat amount	5.00889e-05
LRIG1	Lrig1	abnormal skin condition	0
LRIG1	Lrig1	abnormal skin condition	1.38379e-05
LRIG1	Lrig1	abnormal skin condition	3.40746e-06
LRIG1	Lrig1	increased heart weight	4.42043e-05
MARCO	Marco	abnormal behavior	7.76296e-06
MARCO	Marco	abnormal behavior	9.34415e-05
MARCO	Marco	abnormal gait	1.155e-11
MEP1B	Mep1b	increased total body fat amount	7.6004e-05
OSCAR	Oscar	increased grip strength	4.0248e-07
OSCAR	Oscar	short tibia	1.22681e-06
PCSK9	Pcsk9	decreased circulating cholesterol level	1.67678e-35
PCSK9	Pcsk9	decreased circulating HDL cholesterol level	6.40174e-30
PCSK9	Pcsk9	increased circulating alkaline phosphatase level	1.40413e-17
PLAU	Plau	abnormal behavior	1.63888e-05
PLAU	Plau	abnormal behavior	2.21794e-05
PLAU	Plau	abnormal behavior	2.21821e-05
PLAU	Plau	abnormal behavior	3.49571e-05
PRSS27	Prss27	decreased circulating alanine transaminase level	5.19051e-06
PRSS27	Prss27	decreased circulating aspartate transaminase level	4.98387e-05
