## Supplementary Table 11 for "Whole genome sequencing analysis of the cardiometabolic proteome"

### Sheet: Supplementary Table 11
Supplementary Table 11: Two-sample MR results for the PDL2 gene association, when only the cis locus is included as an instrument. Rows are sorted by ascending p-value. Highlighted rows pass the FDR-adjusted significance threshold.
outcome	exposure	method	nsnp	b	se	pval	pBH	Bonferroni pass
Ulcerative colitis || id:32	CVDII.PDL2	Wald ratio	1	0.32402	0.0814592	6.9587e-05	0.00960301	yes
Inflammatory bowel disease || id:31	CVDII.PDL2	Wald ratio	1	0.225208	0.0640812	0.000440714	0.0304093	no
Diagnoses - secondary ICD10: K51.9 Ulcerative colitis, unspecified || id:UKB-b:7421	CVDII.PDL2	Wald ratio	1	0.00120758	0.000402633	0.00270682	0.124514	no
Atrial_Fibrillation.AF_WGS_TOPMed_Freeze4_GWAS.formatted.txt.2	CVDII.PDL2	Wald ratio	1	256.899	92.2179	0.00533993	0.184227	no
Diagnoses - main ICD10: I21.9 Acute myocardial infarction, unspecified || id:UKB-b:3469	CVDII.PDL2	Wald ratio	1	0.00134723	0.000543564	0.0131932	0.364134	no
Diagnoses - secondary ICD10: M06.99 Rheumatoid arthritis, unspecified (Site unspecified) || id:UKB-b:11874	CVDII.PDL2	Wald ratio	1	-0.00106225	0.000441103	0.0160329	0.368758	no
Diagnoses - secondary ICD10: I25.2 Old myocardial infarction || id:UKB-b:16662	CVDII.PDL2	Wald ratio	1	-0.00144159	0.000650982	0.0267952	0.434975	no
T2D_eGFR.euro.txt.gz.formatted.txt.2	CVDII.PDL2	Inverse variance weighted	2	-3.1479	1.43598	0.0283679	0.434975	no
T2D_egfr.multiethnic.txt.gz.formatted.txt.2	CVDII.PDL2	Inverse variance weighted	2	-3.1479	1.43598	0.0283679	0.434975	no
Non-cancer illness code, self-reported: hypothyroidism/myxoedema || id:UKB-b:19732	CVDII.PDL2	Wald ratio	1	-0.00342833	0.00164081	0.0366704	0.506051	no
Non-cancer illness code, self-reported: type 2 diabetes || id:UKB-b:13806	CVDII.PDL2	Wald ratio	1	0.00122565	0.000615172	0.0463302	0.581233	no
Diagnoses - secondary ICD10: D64.9 Anaemia, unspecified || id:UKB-b:15790	CVDII.PDL2	Wald ratio	1	0.00159064	0.000816735	0.0514681	0.591884	no
Diagnoses - secondary ICD10: I95.9 Hypotension, unspecified || id:UKB-b:8855	CVDII.PDL2	Wald ratio	1	0.000858145	0.000461316	0.0628556	0.631233	no
Non-cancer illness code, self-reported: deep venous thrombosis (dvt) || id:UKB-b:12040	CVDII.PDL2	Wald ratio	1	0.00197635	0.0010777	0.0666746	0.631233	no
Diagnoses - secondary ICD10: E10.9 Without complications || id:UKB-b:10694	CVDII.PDL2	Wald ratio	1	0.000929775	0.000514659	0.0708271	0.631233	no
CKDGen_1000Genomes_DiscoveryMeta_eGFRcys_overall.formatted.txt.2	CVDII.PDL2	Wald ratio	1	-0.0155678	0.00868898	0.0731864	0.631233	no
Diagnoses - secondary ICD10: I50.1 Left ventricular failure || id:UKB-b:10555	CVDII.PDL2	Wald ratio	1	0.000887373	0.000510553	0.0822002	0.662112	no
Diagnoses - secondary ICD10: I51.7 Cardiomegaly || id:UKB-b:16292	CVDII.PDL2	Wald ratio	1	0.00069207	0.000411582	0.0926686	0.662112	no
Diagnoses - secondary ICD10: R00.0 Tachycardia, unspecified || id:UKB-b:17309	CVDII.PDL2	Wald ratio	1	0.000602845	0.000358546	0.0926933	0.662112	no
Diagnoses - secondary ICD10: D70 Agranulocytosis || id:UKB-b:3229	CVDII.PDL2	Wald ratio	1	0.000626685	0.000376439	0.0959582	0.662112	no
Diagnoses - secondary ICD10: K29.7 Gastritis, unspecified || id:UKB-b:15340	CVDII.PDL2	Wald ratio	1	-0.00139653	0.000850941	0.100764	0.662166	no
Non-cancer illness code, self-reported: heart arrhythmia || id:UKB-b:3703	CVDII.PDL2	Wald ratio	1	0.000914468	0.000569642	0.10842	0.680086	no
Diagnoses - main ICD10: I83.9 Varicose veins of lower extremities without ulcer or inflammation || id:UKB-b:6720	CVDII.PDL2	Wald ratio	1	-0.00176573	0.00112076	0.115146	0.690877	no
Non-cancer illness code, self-reported: atrial fibrillation || id:UKB-b:11550	CVDII.PDL2	Wald ratio	1	-0.00103017	0.00066861	0.123375	0.697401	no
Non-cancer illness code, self-reported: high cholesterol || id:UKB-b:10912	CVDII.PDL2	Wald ratio	1	-0.00380693	0.00251105	0.129501	0.697401	no
Type 2 diabetes || id:1090	CVDII.PDL2	Wald ratio	1	-0.185703	0.123094	0.131394	0.697401	no
DIAMANTE.Mahajan.NatGenet2018b.T2Dbmiadj.European.formatted.txt.2	CVDII.PDL2	Wald ratio	1	-0.0398245	0.0278771	0.153127	0.782651	no
Diagnoses - secondary ICD10: I25.9 Chronic ischaemic heart disease, unspecified || id:UKB-b:8184	CVDII.PDL2	Wald ratio	1	-0.00114943	0.000859945	0.181344	0.891696	no
Diagnoses - secondary ICD10: M19.99 Arthrosis, unspecified (Site unspecified) || id:UKB-b:20233	CVDII.PDL2	Wald ratio	1	-0.000801855	0.000608225	0.187385	0.891696	no
CKDGen_1000Genomes_DiscoveryMeta_eGFRcrea_overall.formatted.txt.2	CVDII.PDL2	Wald ratio	1	0.00537393	0.00422237	0.203115	0.905312	no
Non-cancer illness code, self-reported: pancreatitis || id:UKB-b:131	CVDII.PDL2	Wald ratio	1	0.000456323	0.00035874	0.203367	0.905312	no
Diagnoses - secondary ICD10: I25.8 Other forms of chronic ischaemic heart disease || id:UKB-b:16606	CVDII.PDL2	Wald ratio	1	-0.00102702	0.000849876	0.226879	0.978415	no
Diagnoses - secondary ICD10: M81.99 Osteoporosis, unspecified (Site unspecified) || id:UKB-b:17796	CVDII.PDL2	Wald ratio	1	0.000593747	0.000502013	0.236915	0.979742	no
Diagnoses - secondary ICD10: N17.9 Acute renal failure, unspecified || id:UKB-b:4963	CVDII.PDL2	Wald ratio	1	0.000463094	0.000425148	0.276043	0.979742	no
Primary sclerosing cholangitis || id:1112	CVDII.PDL2	Wald ratio	1	0.138512	0.130335	0.287899	0.979742	no
Diagnoses - main ICD10: I20.0 Unstable angina || id:UKB-b:12047	CVDII.PDL2	Wald ratio	1	-0.000719596	0.000685539	0.293866	0.979742	no
SUMMIT.SUMMIT_T1D_Late_DKD_2016.formatted.txt.2	CVDII.PDL2	Wald ratio	1	-0.175139	0.167498	0.295738	0.979742	no
Coronary heart disease || id:7	CVDII.PDL2	Wald ratio	1	-0.0371273	0.0355365	0.296131	0.979742	no
Non-cancer illness code, self-reported: essential hypertension || id:UKB-b:7582	CVDII.PDL2	Wald ratio	1	0.000539082	0.000517132	0.297205	0.979742	no
Diagnoses - secondary ICD10: E03.9 Hypothyroidism, unspecified || id:UKB-b:4226	CVDII.PDL2	Wald ratio	1	-0.00112394	0.00109739	0.305746	0.979742	no
Diagnoses - secondary ICD10: E66.9 Obesity, unspecified || id:UKB-b:15541	CVDII.PDL2	Wald ratio	1	0.000781031	0.00077123	0.3112	0.979742	no
Diagnoses - secondary ICD10: I25.1 Atherosclerotic heart disease || id:UKB-b:7436	CVDII.PDL2	Wald ratio	1	0.00083446	0.000852653	0.327746	0.979742	no
Non-cancer illness code, self-reported: osteopenia || id:UKB-b:19381	CVDII.PDL2	Wald ratio	1	0.000373184	0.000382463	0.329194	0.979742	no
Diagnoses - main ICD10: I21.1 Acute transmural myocardial infarction of inferior wall || id:UKB-b:5126	CVDII.PDL2	Wald ratio	1	-0.00044766	0.000461797	0.332353	0.979742	no
SUMMIT.T1D-T2D_dkd.multiethnic.formatted.txt.2	CVDII.PDL2	Inverse variance weighted	2	-0.0752165	0.0790124	0.341118	0.979742	no
SUMMIT.T1D-T2D_dkd.euro.formatted.txt.2	CVDII.PDL2	Inverse variance weighted	2	-0.0752165	0.0790124	0.341118	0.979742	no
Diagnoses - main ICD10: I25.1 Atherosclerotic heart disease || id:UKB-b:1668	CVDII.PDL2	Wald ratio	1	0.00114058	0.00122451	0.351616	0.979742	no
Non-cancer illness code, self-reported: pulmonary embolism +/- dvt || id:UKB-b:16048	CVDII.PDL2	Wald ratio	1	0.000623383	0.000697385	0.371382	0.979742	no
Diagnoses - main ICD10: I48 Atrial fibrillation and flutter || id:UKB-b:964	CVDII.PDL2	Wald ratio	1	-0.000743606	0.000846064	0.379455	0.979742	no
Non-cancer illness code, self-reported: angina || id:UKB-b:8650	CVDII.PDL2	Wald ratio	1	0.00115469	0.00134908	0.392051	0.979742	no
SUMMIT.T1D-T2D_latedkd.multiethnic.formatted.txt.2	CVDII.PDL2	Wald ratio	1	-0.110275	0.130335	0.397503	0.979742	no
SUMMIT.T2D_ckd.euro.n.formatted.txt.2	CVDII.PDL2	Wald ratio	1	0.148155	0.175688	0.399068	0.979742	no
T1D-T2D_eGFR.euro.txt.gz.formatted.txt.2	CVDII.PDL2	Wald ratio	1	-1.26714	1.52057	0.404657	0.979742	no
T1D-T2D_egfr.multiethnic.txt.gz.formatted.txt.2	CVDII.PDL2	Wald ratio	1	-1.26714	1.52057	0.404657	0.979742	no
Non-cancer illness code, self-reported: stroke || id:UKB-b:6358	CVDII.PDL2	Wald ratio	1	-0.000716146	0.000879238	0.415354	0.979742	no
Diagnoses - secondary ICD10: M10.99 Gout, unspecified (Site unspecified) || id:UKB-b:12765	CVDII.PDL2	Wald ratio	1	-0.000289204	0.00036476	0.427858	0.979742	no
Non-cancer illness code, self-reported: heart/cardiac problem || id:UKB-b:8315	CVDII.PDL2	Wald ratio	1	-0.000338937	0.000435796	0.436721	0.979742	no
Non-cancer illness code, self-reported: pernicious anaemia || id:UKB-b:8720	CVDII.PDL2	Wald ratio	1	-0.00032771	0.000423142	0.438655	0.979742	no
SUMMIT.SUMMIT_T1D_Combined_DKD_2016.formatted.txt.2	CVDII.PDL2	Wald ratio	1	-0.121591	0.160101	0.447576	0.979742	no
SUMMIT.T1D-T2D_latedkd.euro.formatted.txt.2	CVDII.PDL2	Wald ratio	1	-0.0979007	0.130088	0.451708	0.979742	no
Diagnoses - secondary ICD10: I73.9 Peripheral vascular disease, unspecified || id:UKB-b:4929	CVDII.PDL2	Wald ratio	1	0.000317171	0.000431089	0.461887	0.979742	no
Diagnoses - secondary ICD10: I48 Atrial fibrillation and flutter || id:UKB-b:6217	CVDII.PDL2	Wald ratio	1	-0.000679058	0.00093177	0.466134	0.979742	no
Diagnoses - main ICD10: I20.9 Angina pectoris, unspecified || id:UKB-b:14206	CVDII.PDL2	Wald ratio	1	-0.000519434	0.000734975	0.47973	0.979742	no
Diagnoses - secondary ICD10: M15.9 Polyarthrosis, unspecified || id:UKB-b:6998	CVDII.PDL2	Wald ratio	1	0.000269409	0.000385917	0.485114	0.979742	no
Diagnoses - main ICD10: G45.9 Transient cerebral ischaemic attack, unspecified || id:UKB-b:13391	CVDII.PDL2	Wald ratio	1	0.000282654	0.000417505	0.498401	0.979742	no
Non-cancer illness code, self-reported: transient ischaemic attack (tia) || id:UKB-b:15749	CVDII.PDL2	Wald ratio	1	0.000313754	0.000466001	0.500763	0.979742	no
Diagnoses - secondary ICD10: K29.8 Duodenitis || id:UKB-b:20017	CVDII.PDL2	Wald ratio	1	-0.000504594	0.000767132	0.510688	0.979742	no
Rheumatoid arthritis || id:833	CVDII.PDL2	Wald ratio	1	-0.0360243	0.0548819	0.511569	0.979742	no
Diagnoses - main ICD10: I80.2 Phlebitis and thrombophlebitis of other deep vessels of lower extremities || id:UKB-b:12267	CVDII.PDL2	Wald ratio	1	-0.000305652	0.000483665	0.52742	0.979742	no
Non-cancer illness code, self-reported: thyroid problem (not cancer) || id:UKB-b:13532	CVDII.PDL2	Wald ratio	1	0.000247664	0.000393212	0.528795	0.979742	no
Non-cancer illness code, self-reported: heart valve problem/heart murmur || id:UKB-b:18578	CVDII.PDL2	Wald ratio	1	0.000392644	0.000634549	0.536063	0.979742	no
DIAMANTE.Mahajan.NatGenet2018b.T2D.European.formatted.txt.2	CVDII.PDL2	Wald ratio	1	-0.0144816	0.0235326	0.538301	0.979742	no
Non-cancer illness code, self-reported: varicose veins || id:UKB-b:13038	CVDII.PDL2	Wald ratio	1	-0.000276562	0.000459433	0.547199	0.979742	no
Non-cancer illness code, self-reported: bone disorder || id:UKB-b:14356	CVDII.PDL2	Wald ratio	1	0.000216588	0.000366313	0.554343	0.979742	no
Crohn's disease || id:30	CVDII.PDL2	Wald ratio	1	0.0506767	0.0868898	0.559739	0.979742	no
Rheumatoid arthritis || id:832	CVDII.PDL2	Wald ratio	1	-0.0360243	0.061808	0.56	0.979742	no
Myocardial infarction || id:798	CVDII.PDL2	Wald ratio	1	-0.0225609	0.0393594	0.566507	0.979742	no
Non-cancer illness code, self-reported: diabetes || id:UKB-b:12948	CVDII.PDL2	Wald ratio	1	-0.000854228	0.00149167	0.566872	0.979742	no
Diagnoses - secondary ICD10: M17.9 Gonarthrosis, unspecified || id:UKB-b:20414	CVDII.PDL2	Wald ratio	1	0.000419689	0.000733339	0.56712	0.979742	no
Diagnoses - secondary ICD10: I12.0 Hypertensive renal disease with renal failure || id:UKB-b:19955	CVDII.PDL2	Wald ratio	1	0.000218579	0.000382768	0.567966	0.979742	no
CVD.UKBB.GWAS1KG.EXOME.CAD.SOFT.META.PublicRelease.300517.formatted.txt.2	CVDII.PDL2	Wald ratio	1	-0.0180027	0.0326658	0.581554	0.990796	no
Diagnoses - secondary ICD10: I20.0 Unstable angina || id:UKB-b:10756	CVDII.PDL2	Wald ratio	1	0.00022619	0.000443764	0.610257	1	no
Diagnoses - secondary ICD10: I10 Essential (primary) hypertension || id:UKB-b:12493	CVDII.PDL2	Wald ratio	1	0.00121718	0.00246691	0.621727	1	no
Diagnoses - secondary ICD10: R00.1 Bradycardia, unspecified || id:UKB-b:11664	CVDII.PDL2	Wald ratio	1	0.000195376	0.000400287	0.625487	1	no
SUMMIT.T2D_esrdvsnonesrd.multiethnic.formatted.txt.2	CVDII.PDL2	Inverse variance weighted	2	-0.0948678	0.202799	0.639933	1	no
SUMMIT.T1D-T2D_ckddkd.euro.formatted.txt.2	CVDII.PDL2	Wald ratio	1	-0.073142	0.162918	0.653468	1	no
SUMMIT.T1D-T2D_ckddkd.multiethnic.formatted.txt.2	CVDII.PDL2	Wald ratio	1	-0.073142	0.162918	0.653468	1	no
Non-cancer illness code, self-reported: hyperthyroidism/thyrotoxicosis || id:UKB-b:20289	CVDII.PDL2	Wald ratio	1	-0.000290988	0.000670912	0.664492	1	no
Diagnoses - main ICD10: I26.9 Pulmonary embolism without mention of acute cor pulmonale || id:UKB-b:18366	CVDII.PDL2	Wald ratio	1	0.000200347	0.000485522	0.679868	1	no
SUMMIT.SUMMIT_T1D_CKD_DKD_2016.formatted.txt.2	CVDII.PDL2	Wald ratio	1	-0.0825488	0.202102	0.682942	1	no
Diagnoses - main ICD10: I63.9 Cerebral infarction, unspecified || id:UKB-b:19350	CVDII.PDL2	Wald ratio	1	-0.000160065	0.000425923	0.70706	1	no
Diagnoses - secondary ICD10: K30 Dyspepsia || id:UKB-b:12556	CVDII.PDL2	Wald ratio	1	0.000185564	0.000508236	0.715026	1	no
Non-cancer illness code, self-reported: osteoarthritis || id:UKB-b:14486	CVDII.PDL2	Wald ratio	1	0.000770513	0.00212111	0.716411	1	no
Diagnoses - main ICD10: K85 Acute pancreatitis || id:UKB-b:19388	CVDII.PDL2	Wald ratio	1	-0.000134311	0.00039415	0.733284	1	no
Diagnoses - secondary ICD10: K58.9 Irritable bowel syndrome without diarrhoea || id:UKB-b:707	CVDII.PDL2	Wald ratio	1	0.000201769	0.000592806	0.733584	1	no
SUMMIT.T2D_esrdvsnonesrd.euro.formatted.txt.2	CVDII.PDL2	Wald ratio	1	-0.0925669	0.280498	0.741393	1	no
Non-cancer illness code, self-reported: other renal/kidney problem || id:UKB-b:6633	CVDII.PDL2	Wald ratio	1	-0.000163526	0.000498215	0.742743	1	no
Diagnoses - secondary ICD10: I34.0 Mitral (valve) insufficiency || id:UKB-b:13525	CVDII.PDL2	Wald ratio	1	0.00011614	0.000361349	0.747903	1	no
Non-cancer illness code, self-reported: osteoporosis || id:UKB-b:12141	CVDII.PDL2	Wald ratio	1	0.000297512	0.000971851	0.759507	1	no
Non-cancer illness code, self-reported: heart attack/myocardial infarction || id:UKB-b:15829	CVDII.PDL2	Wald ratio	1	-0.000341459	0.00114638	0.765811	1	no
Diagnoses - secondary ICD10: E11.9 Without complications || id:UKB-b:970	CVDII.PDL2	Wald ratio	1	-0.0003544	0.00122355	0.772085	1	no
Renal.UKB.v2.albuminuria.n382500.formatted.txt.2	CVDII.PDL2	Wald ratio	1	0.00184213	0.00653412	0.778001	1	no
Diagnoses - main ICD10: I21.0 Acute transmural myocardial infarction of anterior wall || id:UKB-b:453	CVDII.PDL2	Wald ratio	1	-0.000113991	0.000406438	0.779122	1	no
Diagnoses - secondary ICD10: D50.9 Iron deficiency anaemia, unspecified || id:UKB-b:7844	CVDII.PDL2	Wald ratio	1	-0.000129139	0.000488476	0.791494	1	no
SUMMIT.T1D-T2D_microalbuminuria.multiethnic.formatted.txt.2	CVDII.PDL2	Wald ratio	1	-0.0385784	0.149702	0.796638	1	no
SUMMIT.T2D_microalbuminuria.euro.formatted.txt.2	CVDII.PDL2	Wald ratio	1	-0.045358	0.185819	0.807155	1	no
SUMMIT.T2D_dkd.multiethnic.formatted.txt.2	CVDII.PDL2	Wald ratio	1	-0.0363863	0.152057	0.810878	1	no
SUMMIT.SUMMIT_T1D_ESRD_vs_non_ESRD_2016.formatted.txt.2	CVDII.PDL2	Wald ratio	1	0.0518256	0.221582	0.815072	1	no
Diagnoses - secondary ICD10: E78.0 Pure hypercholesterolaemia || id:UKB-b:12651	CVDII.PDL2	Wald ratio	1	0.000366975	0.00165518	0.824537	1	no
SUMMIT.T2D_dkd.euro.formatted.txt.2	CVDII.PDL2	Wald ratio	1	-0.0335313	0.152615	0.826095	1	no
SUMMIT.SUMMIT_T1D_CKD_2016.formatted.txt.2	CVDII.PDL2	Wald ratio	1	0.0424146	0.198632	0.830911	1	no
Diagnoses - secondary ICD10: M13.99 Arthritis, unspecified (Site unspecified) || id:UKB-b:15026	CVDII.PDL2	Wald ratio	1	-0.000126938	0.00059572	0.831262	1	no
SUMMIT.T2D_microalbuminuria.multiethnic.n.formatted.txt.2	CVDII.PDL2	Wald ratio	1	-0.0385784	0.184249	0.83415	1	no
DIAMANTE.Mahajan.NatGenet2018b.UKBB.HRC.T2D.European.formatted.txt.2	CVDII.PDL2	Wald ratio	1	-0.0079649	0.0398245	0.841481	1	no
Diagnoses - secondary ICD10: M19.9 Arthrosis, unspecified || id:UKB-b:9493	CVDII.PDL2	Wald ratio	1	9.55722e-05	0.000479005	0.841854	1	no
SUMMIT.T2D_ckddkd.euro.formatted.txt.2	CVDII.PDL2	Wald ratio	1	-0.0554506	0.279122	0.842528	1	no
SUMMIT.T1D-T2D_microalbuminuria.euro.formatted.txt.2	CVDII.PDL2	Wald ratio	1	-0.0272115	0.147956	0.854079	1	no
SUMMIT.SUMMIT_T1D_ESRD_vs_no_DKD_2016.formatted.txt.2	CVDII.PDL2	Wald ratio	1	0.0422134	0.240241	0.86052	1	no
T2D_esrdvscontrols.euro.txt.gz.formatted.txt.2	CVDII.PDL2	Wald ratio	1	-0.0443966	0.310475	0.886294	1	no
Diagnoses - secondary ICD10: J44.9 Chronic obstructive pulmonary disease, unspecified || id:UKB-b:16751	CVDII.PDL2	Wald ratio	1	-9.99178e-05	0.000700889	0.886639	1	no
SUMMIT.T2D_ckddkd.multiethnic.formatted.txt.2	CVDII.PDL2	Wald ratio	1	-0.0385784	0.280212	0.890497	1	no
Diagnoses - secondary ICD10: I20.9 Angina pectoris, unspecified || id:UKB-b:15686	CVDII.PDL2	Wald ratio	1	-0.000150613	0.00112157	0.893175	1	no
Diagnoses - main ICD10: I25.9 Chronic ischaemic heart disease, unspecified || id:UKB-b:3983	CVDII.PDL2	Wald ratio	1	-4.04693e-05	0.000390805	0.917524	1	no
Non-cancer illness code, self-reported: iron deficiency anaemia || id:UKB-b:10098	CVDII.PDL2	Wald ratio	1	5.91799e-05	0.000572846	0.917718	1	no
Diagnoses - secondary ICD10: M13.9 Arthritis, unspecified || id:UKB-b:11045	CVDII.PDL2	Wald ratio	1	3.39476e-05	0.000434416	0.937712	1	no
T1D-T2D_esrdvscontrols.euro.txt.gz.formatted.txt.2	CVDII.PDL2	Wald ratio	1	0.0142528	0.197991	0.942612	1	no
Non-cancer illness code, self-reported: hypertension || id:UKB-b:14057	CVDII.PDL2	Wald ratio	1	0.000201525	0.00332504	0.951671	1	no
Diagnoses - main ICD10: I47.1 Supraventricular tachycardia || id:UKB-b:11748	CVDII.PDL2	Wald ratio	1	2.32812e-05	0.000408599	0.954563	1	no
Diagnoses - secondary ICD10: E78.5 Hyperlipidaemia, unspecified || id:UKB-b:17462	CVDII.PDL2	Wald ratio	1	3.32368e-05	0.000661115	0.959904	1	no
SUMMIT.T1D-T2D_esrdvsnonesrd.euro.formatted.txt.2	CVDII.PDL2	Wald ratio	1	0.00486416	0.181117	0.978574	1	no
Diagnoses - secondary ICD10: K29.5 Chronic gastritis, unspecified || id:UKB-b:12191	CVDII.PDL2	Wald ratio	1	-9.73068e-06	0.00036855	0.978936	1	no
SUMMIT.T2D_latedkd.euro.formatted.txt.2	CVDII.PDL2	Wald ratio	1	0.00200153	0.198702	0.991963	1	no
SUMMIT.SUMMIT_T1D_Early_DKD_2016.formatted.txt.2	CVDII.PDL2	Wald ratio	1	0.00173462	0.234522	0.994099	1	no
Rheumatoid arthritis || id:831	CVDII.PDL2	Wald ratio	1	0	0.101189	1	1	no
SUMMIT.T2D_latedkd.multiethnic.formatted.txt.2	CVDII.PDL2	Wald ratio	1	0	0.199122	1	1	no
SUMMIT.T1D-T2D_esrdvsnonesrd.mutliethnic.formatted.txt.2	CVDII.PDL2	Wald ratio	1	0	0.18041	1	1	no
SUMMIT.T1D-T2D_ckd.euro.formatted.txt.2	CVDII.PDL2	Wald ratio	1	0	0.138187	1	1	no
SUMMIT.T1D-T2D_ckd.multiethnic.formatted.txt.2	CVDII.PDL2	Wald ratio	1	0	0.138187	1	1	no
