## Supplementary Table 12 for "Whole genome sequencing analysis of the cardiometabolic proteome"

### Sheet: Supplementary Table 12
Supplementary Table 12: Variance explained by MANOLIS PRS in the Pomak cohort as a function of MAF and P-value thresholds for inclusion
panel	protein	MAF threshold	P-value threshold	R2
CVDIII	CHIT1	0.01	7.45e-11	0.455513
CVDIII	CHIT1	0.005	7.45e-11	0.455513
CVDIII	CHIT1	0.05	7.45e-11	0.455513
META	MEP1B	0.05	1.0745e-09	0.42954
META	MEP1B	0.01	7.45e-11	0.410563
META	MEP1B	0.005	7.45e-11	0.410563
CVDIII	SHPS1	0.05	7.45e-11	0.279106
CVDIII	SHPS1	0.01	7.45e-11	0.278323
CVDIII	SHPS1	0.005	7.45e-11	0.278323
CVDIII	IL6RA	0.05	9.5745e-09	0.2511
CVDIII	IL6RA	0.01	1.745e-10	0.250358
CVDIII	IL6RA	0.005	1.745e-10	0.250358
CVDIII	ICAM2	0.01	7.45e-11	0.209301
CVDIII	ICAM2	0.005	7.45e-11	0.209301
CVDIII	ICAM2	0.05	7.45e-11	0.209301
CVDIII	IL17RA	0.005	7.45e-11	0.196661
CVDIII	CCL24	0.05	1.745e-10	0.194679
CVDIII	IL17RA	0.01	7.45e-11	0.180767
CVDIII	IL17RA	0.05	7.45e-11	0.180767
CVDIII	CCL16	0.01	2.745e-10	0.180424
CVDIII	CCL24	0.01	7.45e-11	0.177553
CVDIII	CCL24	0.005	7.45e-11	0.177553
CVDIII	CCL16	0.05	7.45e-11	0.177151
CVDIII	CCL16	0.005	7.45e-11	0.171546
CVDIII	MCP1	0.01	1.745e-10	0.161677
CVDIII	MCP1	0.005	1.745e-10	0.161677
CVDIII	MCP1	0.05	1.745e-10	0.161677
META	ENPP7	0.01	1.72475e-07	0.156421
META	ENPP7	0.005	2.01745e-08	0.156404
CVDIII	CCL15	0.01	7.45e-11	0.156291
CVDIII	SELE	0.05	7.45e-11	0.152338
META	ENPP7	0.05	2.745e-10	0.151631
CVDII	IGGFCRECEPTORIIB	0.05	7.45e-11	0.149393
CVDIII	IL2RA	0.05	7.45e-11	0.147282
CVDII	IGGFCRECEPTORIIB	0.01	1.745e-10	0.146547
CVDII	IGGFCRECEPTORIIB	0.005	7.45e-11	0.146208
CVDIII	BLMHYDROLASE	0.01	7.45e-11	0.144689
CVDIII	BLMHYDROLASE	0.005	7.45e-11	0.144689
CVDIII	BLMHYDROLASE	0.05	7.45e-11	0.144689
CVDIII	IL2RA	0.01	7.45e-11	0.142772
CVDIII	IL2RA	0.005	7.45e-11	0.142772
CVDIII	SELE	0.01	7.45e-11	0.139091
CVDIII	SELE	0.005	7.45e-11	0.139091
CVDIII	TNFRSF10C	0.05	7.45e-11	0.131268
CVDIII	PSPD	0.01	7.45e-11	0.12656
CVDIII	PSPD	0.005	7.45e-11	0.12656
CVDIII	PSPD	0.05	7.45e-11	0.12656
META	CLUL1	0.01	7.45e-11	0.125799
META	CLUL1	0.005	7.45e-11	0.125799
META	CLUL1	0.05	7.45e-11	0.125799
CVDIII	CCL15	0.005	7.45e-11	0.125118
META	PILRB	0.01	4.745e-10	0.123288
META	PILRB	0.005	4.745e-10	0.123288
META	PILRB	0.05	4.745e-10	0.123288
CVDIII	TNFRSF10C	0.01	7.45e-11	0.120873
CVDIII	SELP	0.01	7.45e-11	0.116237
CVDIII	SELP	0.005	7.45e-11	0.116237
CVDII	SERPINA12	0.01	7.45e-11	0.114321
META	CTSH	0.05	7.45e-11	0.108424
META	SERPINB8	0.01	2.12745e-08	0.107481
META	SERPINB8	0.005	2.12745e-08	0.107481
META	SERPINB8	0.05	2.12745e-08	0.107481
META	ACP6	0.05	7.45e-11	0.107399
META	ACP6	0.01	7.45e-11	0.106719
META	ACP6	0.005	7.45e-11	0.106719
META	KLK10	0.05	2.55745e-08	0.102251
META	DPP7	0.01	7.45e-11	0.100499
META	DPP7	0.005	7.45e-11	0.100499
META	DPP7	0.05	7.45e-11	0.100499
CVDIII	GRN	0.01	2.89375e-07	0.100078
CVDIII	GRN	0.005	2.89375e-07	0.100078
CVDIII	GRN	0.05	2.89375e-07	0.100078
META	KLK10	0.01	7.45e-11	0.0989375
META	KLK10	0.005	7.45e-11	0.0989375
CVDIII	ST2	0.05	3.45745e-08	0.0988234
CVDIII	CCL15	0.05	7.45e-11	0.0980891
CVDIII	TNFRSF10C	0.005	7.45e-11	0.0975904
CVDII	SERPINA12	0.005	7.45e-11	0.0961454
CVDII	IL27	0.01	3.68745e-08	0.0940411
CVDII	IL27	0.005	3.68745e-08	0.0940411
CVDII	IL27	0.05	3.68745e-08	0.0940411
META	CTSH	0.01	7.45e-11	0.0938606
META	CTSH	0.005	7.45e-11	0.0938606
META	LRIG1	0.05	2.745e-10	0.0905627
CVDIII	CHI3L1	0.01	7.45e-11	0.0882411
CVDIII	CHI3L1	0.005	7.45e-11	0.0882411
CVDIII	CHI3L1	0.05	7.45e-11	0.0882411
CVDIII	ST2	0.01	7.45e-11	0.0868261
CVDIII	ST2	0.005	7.45e-11	0.0868261
META	TYRO3	0.01	7.45e-11	0.0819283
META	TYRO3	0.005	7.45e-11	0.0819283
META	TYRO3	0.05	7.45e-11	0.0819283
META	LRIG1	0.01	2.745e-10	0.0806653
META	LRIG1	0.005	2.745e-10	0.0806653
CVDII	CA5A	0.01	7.45e-11	0.0770531
CVDII	CA5A	0.005	7.45e-11	0.0770531
CVDII	CA5A	0.05	7.45e-11	0.0770531
CVDIII	CDH5	0.05	5.77775e-07	0.0738037
CVDIII	TFPI	0.01	7.45e-11	0.0733247
CVDIII	TFPI	0.005	7.45e-11	0.0733247
CVDIII	TFPI	0.05	7.45e-11	0.0733247
CVDII	TNFRSF11A	0.01	7.45e-11	0.0719474
CVDII	TNFRSF11A	0.005	7.45e-11	0.0719474
CVDII	TNFRSF11A	0.05	7.45e-11	0.0719474
META	NOMO1	0.01	2.6745e-09	0.0709006
META	NOMO1	0.005	2.6745e-09	0.0709006
META	NOMO1	0.05	2.6745e-09	0.0709006
CVDII	SERPINA12	0.05	7.45e-11	0.0700703
META	LRP11	0.01	7.45e-11	0.0669744
META	LRP11	0.005	7.45e-11	0.0669744
META	DDC	0.01	7.45e-11	0.0634766
META	DDC	0.005	7.45e-11	0.0634766
CVDII	HOSCAR	0.01	2.745e-10	0.0632193
CVDII	HOSCAR	0.005	2.745e-10	0.0632193
CVDIII	CDH5	0.01	7.45e-11	0.0614967
CVDIII	CDH5	0.005	7.45e-11	0.0614967
CVDIII	APN	0.01	7.45e-11	0.060771
CVDIII	APN	0.005	7.45e-11	0.060771
CVDIII	APN	0.05	7.45e-11	0.060771
CVDII	HOSCAR	0.05	2.745e-10	0.0604865
CVDII	BMP6	0.01	7.45e-11	0.0596274
CVDII	BMP6	0.005	7.45e-11	0.0596274
CVDII	BMP6	0.05	7.45e-11	0.0596274
META	NPTXR	0.005	9.5745e-09	0.0585207
META	LRP11	0.05	7.45e-11	0.0573667
CVDIII	PECAM1	0.01	1.94775e-07	0.0573145
CVDIII	PECAM1	0.05	1.94775e-07	0.0573145
META	NPTXR	0.05	1.63077e-06	0.056675
CVDII	CTRC	0.01	4.8745e-09	0.0540614
CVDII	CTRC	0.005	4.8745e-09	0.0540614
CVDII	CTRC	0.05	4.8745e-09	0.0540614
META	NPTXR	0.01	9.5745e-09	0.0535019
CVDII	TNFRSF10A	0.01	7.45e-11	0.0523927
CVDII	TNFRSF10A	0.005	7.45e-11	0.0523927
CVDII	TNFRSF10A	0.05	7.45e-11	0.0523927
CVDII	HSP27	0.01	1.49745e-08	0.0519914
CVDII	HSP27	0.05	1.49745e-08	0.0519914
CVDII	KIM1	0.01	7.45e-11	0.049957
CVDII	KIM1	0.005	7.45e-11	0.049957
CVDII	KIM1	0.05	7.45e-11	0.049957
CVDII	HSP27	0.005	1.49745e-08	0.049576
CVDIII	IL1RT2	0.01	7.45e-11	0.0488645
CVDIII	IL1RT2	0.005	7.45e-11	0.0488645
CVDIII	IL1RT2	0.05	7.45e-11	0.0488645
CVDIII	SELP	0.05	4.57745e-08	0.0480731
CVDII	XCL1	0.01	7.45e-11	0.045772
CVDII	XCL1	0.005	7.45e-11	0.045772
CVDII	XCL1	0.05	7.45e-11	0.045772
CVDIII	PON3	0.05	5.6745e-09	0.0455885
CVDIII	CNTN1	0.01	3.745e-10	0.0428366
CVDIII	CNTN1	0.005	3.745e-10	0.0428366
CVDIII	CNTN1	0.05	3.745e-10	0.0428366
CVDIII	PON3	0.005	7.45e-11	0.0423609
CVDII	PDL2	0.01	7.45e-11	0.0422217
CVDII	PDL2	0.005	7.45e-11	0.0422217
CVDII	PDL2	0.05	7.45e-11	0.0422217
CVDII	IL16	0.01	7.45e-11	0.0420882
CVDII	IL16	0.005	7.45e-11	0.0420882
META	GHRL	0.01	2.48745e-08	0.0420397
META	GHRL	0.005	2.48745e-08	0.0420397
CVDIII	PON3	0.01	7.45e-11	0.0417135
CVDII	SLAMF7	0.01	7.73075e-07	0.0416566
META	IGFBPL1	0.005	4.74475e-07	0.0411548
CVDII	IL16	0.05	7.45e-11	0.0409783
META	IGFBPL1	0.01	1.745e-10	0.0402441
META	IGFBPL1	0.05	1.745e-10	0.0402441
CVDIII	SPON1	0.05	4.44074e-07	0.0401255
CVDII	TM	0.01	3.8745e-09	0.0397705
CVDII	TM	0.005	3.8745e-09	0.0397705
CVDII	TM	0.05	3.8745e-09	0.0397705
CVDII	SLAMF7	0.005	7.45e-11	0.038241
CVDII	SLAMF7	0.05	7.45e-11	0.038241
CVDIII	SPON1	0.01	7.45e-11	0.0371355
CVDIII	SPON1	0.005	7.45e-11	0.0371355
CVDII	GAL9	0.01	7.45e-11	0.0357023
CVDII	GAL9	0.005	7.45e-11	0.0357023
CVDII	GAL9	0.05	7.45e-11	0.0357023
META	LILRA5	0.01	1.745e-10	0.035583
META	LILRA5	0.005	1.745e-10	0.035583
META	LILRA5	0.05	1.745e-10	0.035583
CVDII	CCL17	0.01	9.94775e-07	0.0350313
CVDIII	CD163	0.01	7.45e-11	0.0344091
CVDIII	CD163	0.005	7.45e-11	0.0344091
CVDIII	CD163	0.05	7.45e-11	0.0344091
CVDIII	CTSD	0.05	7.45e-11	0.034408
CVDII	CCL17	0.005	9.94775e-07	0.0343554
CVDII	IL1RL2	0.01	7.45e-11	0.0340959
CVDII	IL1RL2	0.005	7.45e-11	0.0340959
CVDII	IL1RL2	0.05	7.45e-11	0.0340959
CVDII	TIE2	0.01	1.06745e-08	0.0335494
CVDII	TIE2	0.005	1.06745e-08	0.0335494
CVDII	TIE2	0.05	1.06745e-08	0.0335494
CVDIII	MMP3	0.01	7.45e-11	0.0335009
CVDIII	MMP3	0.005	7.45e-11	0.0335009
CVDIII	MMP3	0.05	7.45e-11	0.0335009
CVDIII	VWF	0.01	7.45e-11	0.0328878
CVDIII	VWF	0.005	7.45e-11	0.0328878
CVDIII	VWF	0.05	7.45e-11	0.0328878
CVDIII	DLK1	0.01	7.45e-11	0.0316451
CVDIII	DLK1	0.005	7.45e-11	0.0316451
CVDIII	DLK1	0.05	7.45e-11	0.0316451
META	FCRL1	0.01	7.45e-11	0.0316133
META	FCRL1	0.005	7.45e-11	0.0316133
META	FCRL1	0.05	7.45e-11	0.0316133
CVDII	PRSS27	0.01	2.95745e-08	0.0314403
CVDII	PRSS27	0.005	2.95745e-08	0.0314403
CVDII	PRSS27	0.05	8.9745e-09	0.0312236
CVDIII	TFF3	0.01	9.63174e-07	0.0307902
CVDII	LPL	0.01	1.24275e-07	0.0307633
CVDII	LPL	0.005	1.24275e-07	0.0307633
CVDIII	TFF3	0.005	9.63174e-07	0.0294468
META	SSC4D	0.05	1.21787e-05	0.0283941
CVDII	CCL17	0.05	8.61745e-08	0.0267401
CVDII	CD4	0.01	1.1745e-09	0.0263312
CVDII	CD4	0.005	1.1745e-09	0.0263312
CVDII	CD4	0.05	1.1745e-09	0.0263312
CVDIII	LDLRECEPTOR	0.01	5.90745e-08	0.0262519
CVDIII	LDLRECEPTOR	0.005	5.90745e-08	0.0262519
CVDIII	LDLRECEPTOR	0.05	5.90745e-08	0.0262519
CVDIII	TIMP4	0.01	2.79745e-08	0.0256948
CVDIII	TIMP4	0.005	2.79745e-08	0.0256948
CVDIII	TIMP4	0.05	2.79745e-08	0.0256948
META	SSC4D	0.01	3.43074e-07	0.0254185
META	SSC4D	0.005	3.43074e-07	0.0254185
CVDII	IL17D	0.01	2.78775e-07	0.0253657
CVDII	IL17D	0.005	2.78775e-07	0.0253657
CVDII	IL17D	0.05	2.78775e-07	0.0253657
CVDII	MMP12	0.01	7.45e-11	0.0244955
CVDII	MMP12	0.005	7.45e-11	0.0244955
CVDII	MMP12	0.05	7.45e-11	0.0244955
CVDIII	TRAP	0.01	7.45e-11	0.0239012
CVDIII	TRAP	0.005	7.45e-11	0.0239012
CVDIII	TRAP	0.05	7.45e-11	0.0239012
CVDII	TRAILR2	0.01	6.5745e-09	0.0236958
CVDII	TRAILR2	0.005	6.5745e-09	0.0236958
CVDII	TRAILR2	0.05	6.5745e-09	0.0236958
CVDIII	MEPE	0.05	6.51075e-07	0.0233655
CVDIII	GAL3	0.01	7.45e-11	0.0230629
CVDIII	GAL3	0.005	7.45e-11	0.0230629
CVDIII	GAL3	0.05	7.45e-11	0.0230629
META	CD164	0.05	3.91874e-07	0.0221812
META	CD164	0.01	7.45e-11	0.0216759
META	CD164	0.005	7.45e-11	0.0216759
META	DDC	0.05	1.745e-10	0.0213056
CVDII	ADAMTS13	0.05	1.7745e-09	0.0212292
CVDIII	IL1RT1	0.01	4.31745e-08	0.021115
CVDIII	IL1RT1	0.005	4.31745e-08	0.021115
CVDIII	RETN	0.01	3.745e-10	0.0211052
CVDIII	RETN	0.005	3.745e-10	0.0211052
META	QDPR	0.01	7.45e-11	0.0208108
META	QDPR	0.005	7.45e-11	0.0208108
META	QDPR	0.05	7.45e-11	0.0208108
CVDII	CCL3	0.01	6.745e-10	0.0205826
CVDII	CCL3	0.005	6.745e-10	0.0205826
CVDII	CCL3	0.05	6.745e-10	0.0205826
CVDIII	TFF3	0.05	3.94875e-07	0.0205569
META	VCAN	0.01	6.64675e-07	0.0201932
META	CLSTN2	0.05	1.00341e-05	0.0201745
CVDIII	IL1RT1	0.05	4.31745e-08	0.0201135
CVDII	GIF	0.05	6.22075e-07	0.0200608
CVDII	ADAMTS13	0.01	1.7745e-09	0.019236
CVDII	ADAMTS13	0.005	1.7745e-09	0.019236
CVDIII	TR	0.01	7.45e-11	0.0183442
CVDIII	TR	0.005	7.45e-11	0.0183442
CVDIII	TR	0.05	7.45e-11	0.0183442
META	CDHR5	0.01	1.0745e-09	0.0182937
META	CDHR5	0.05	1.0745e-09	0.0178538
CVDIII	CTSD	0.01	7.45e-11	0.0176118
META	VCAN	0.005	2.745e-10	0.0171042
META	VCAN	0.05	2.745e-10	0.0171042
CVDIII	MEPE	0.01	6.51075e-07	0.0170773
META	ENTPD5	0.05	2.85745e-08	0.0167617
CVDII	GLO1	0.01	7.45e-11	0.0162078
CVDII	GLO1	0.005	7.45e-11	0.0162078
CVDII	GLO1	0.05	7.45e-11	0.0162078
META	CDHR5	0.005	1.745e-10	0.0158487
META	SOST	0.01	4.6745e-09	0.0152696
META	SOST	0.005	4.6745e-09	0.0152696
META	SOST	0.05	4.6745e-09	0.0152696
CVDII	GIF	0.01	1.745e-10	0.0151779
CVDII	GIF	0.005	1.745e-10	0.0151779
META	RTN4R	0.005	6.86207e-06	0.0151528
CVDIII	CTSD	0.005	7.45e-11	0.0151042
META	CLSTN2	0.01	2.28347e-06	0.0148865
META	CLSTN2	0.005	3.7745e-09	0.0148861
META	SUMF2	0.01	8.82575e-07	0.0130739
META	SDC4	0.01	1.745e-10	0.0125779
META	SDC4	0.005	1.745e-10	0.0125779
META	SDC4	0.05	1.745e-10	0.0125779
CVDIII	GAL4	0.01	7.45e-11	0.0123693
CVDIII	GAL4	0.005	7.45e-11	0.0123693
CVDIII	GAL4	0.05	7.45e-11	0.0123693
CVDII	IL18	0.01	7.45e-11	0.0121293
CVDII	IL18	0.005	7.45e-11	0.0121293
CVDII	IL18	0.05	7.45e-11	0.0121293
CVDIII	RARRES2	0.01	5.04275e-07	0.0120674
CVDIII	RARRES2	0.005	5.04275e-07	0.0120674
META	ENTPD5	0.01	2.85745e-08	0.0120673
META	ENTPD5	0.005	2.85745e-08	0.0120673
CVDIII	PECAM1	0.005	1.94775e-07	0.0120048
CVDIII	RARRES2	0.05	4.36974e-07	0.0119747
CVDIII	EPCAM	0.005	2.94507e-06	0.0112704
META	ADGRE2	0.05	9.55745e-08	0.0112174
CVDII	LPL	0.05	9.73175e-07	0.0111524
CVDIII	MEPE	0.005	6.51075e-07	0.0110672
CVDIII	EPCAM	0.01	3.69787e-06	0.0108792
CVDIII	PDGFSUBUNITA	0.05	1.55711e-05	0.0107559
META	CD2AP	0.01	7.45e-11	0.010655
META	CD2AP	0.005	7.45e-11	0.010655
META	CD2AP	0.05	7.45e-11	0.010655
META	ADGRE2	0.01	9.55745e-08	0.010546
META	ADGRE2	0.005	9.55745e-08	0.010546
META	CLMP	0.01	7.45e-11	0.0102933
META	CLMP	0.005	7.45e-11	0.0102933
META	CLMP	0.05	7.45e-11	0.0102933
META	CD1C	0.005	1.76745e-08	0.0102912
META	RTN4R	0.01	6.47467e-06	0.0102011
META	RNASE3	0.01	3.745e-10	0.00943998
META	RNASE3	0.005	3.745e-10	0.00943998
META	RNASE3	0.05	3.745e-10	0.00943998
META	RTN4R	0.05	1.23097e-06	0.00936103
CVDII	PAPPA	0.01	6.11475e-07	0.00855608
CVDII	PAPPA	0.005	6.11475e-07	0.00855608
CVDII	PAPPA	0.05	6.11475e-07	0.00855608
CVDIII	EPCAM	0.05	1.55277e-06	0.00824702
META	FKBP4	0.01	5.24846e-05	0.00823684
META	CLEC5A	0.01	5.4745e-09	0.00778601
META	CLEC5A	0.005	5.4745e-09	0.00778601
META	CLEC5A	0.05	5.4745e-09	0.00778601
CVDII	PIGR	0.01	2.59745e-08	0.00748689
CVDII	PIGR	0.005	2.59745e-08	0.00748689
CVDII	PIGR	0.05	2.59745e-08	0.00748689
CVDIII	PCSK9	0.05	5.43286e-05	0.00737436
CVDIII	RETN	0.05	1.18135e-05	0.00718711
META	CCDC80	0.01	1.54697e-06	0.0069988
META	CCDC80	0.005	1.54697e-06	0.0069988
CVDIII	UPA	0.01	7.45e-11	0.00682017
CVDIII	UPA	0.005	7.45e-11	0.00682017
CVDIII	UPA	0.05	7.45e-11	0.00682017
CVDII	AMBP	0.01	7.45e-11	0.00670231
CVDII	AMBP	0.005	7.45e-11	0.00670231
META	CCDC80	0.05	1.54697e-06	0.00661641
CVDII	HO1	0.05	1.76167e-06	0.00622044
META	FKBP4	0.005	5.24846e-05	0.00621844
META	TYMP	0.005	3.92747e-06	0.00592596
CVDII	FABP2	0.01	2.24745e-08	0.00569138
CVDII	FABP2	0.005	2.24745e-08	0.00569138
CVDII	FABP2	0.05	2.24745e-08	0.00569138
META	SUMF2	0.005	3.62352e-05	0.00536987
CVDII	AGRP	0.05	5.84143e-05	0.0052344
META	CHRDL2	0.005	1.04697e-06	0.00514321
META	THOP1	0.05	1.68397e-06	0.00507505
CVDII	HO1	0.01	7.45e-11	0.00493173
CVDII	HO1	0.005	7.45e-11	0.00493173
META	TYMP	0.01	7.45e-11	0.00488073
META	TYMP	0.05	7.45e-11	0.00488073
CVDIII	PCSK9	0.01	2.18226e-05	0.00486841
CVDIII	EGFR	0.01	1.17775e-07	0.00486104
CVDIII	EGFR	0.005	1.17775e-07	0.00486104
META	FKBP4	0.05	5.24846e-05	0.00453081
META	NECTIN2	0.05	3.01337e-06	0.00435699
CVDII	THPO	0.01	2.0745e-09	0.00420699
CVDII	THPO	0.005	2.0745e-09	0.00420699
CVDII	THPO	0.05	2.0745e-09	0.00420699
CVDIII	CD93	0.01	3.48597e-06	0.00418346
CVDIII	CD93	0.05	3.48597e-06	0.00418346
CVDIII	CXCL16	0.05	7.23397e-06	0.00415124
CVDIII	PLC	0.01	2.89065e-05	0.00413775
CVDII	TNFRSF13B	0.01	7.745e-10	0.00407873
CVDII	TNFRSF13B	0.005	7.745e-10	0.00407873
CVDII	TNFRSF13B	0.05	7.745e-10	0.00407873
CVDII	MARCO	0.05	4.6745e-09	0.00407172
META	SUMF2	0.05	5.31675e-07	0.00404167
CVDII	PRELP	0.01	5.0745e-09	0.00393994
CVDII	PRELP	0.005	5.0745e-09	0.00393994
CVDII	PRELP	0.05	5.0745e-09	0.00393994
CVDIII	PLC	0.05	4.85229e-05	0.00393466
CVDIII	UPAR	0.005	2.43032e-05	0.00380559
CVDIII	ITGB2	0.005	2.58211e-05	0.00369316
META	BAG6	0.005	1.99045e-05	0.00359426
CVDIII	PLC	0.005	2.34217e-05	0.00357053
META	CHRDL2	0.05	2.68327e-06	0.00352573
CVDIII	EGFR	0.05	4.56417e-06	0.00344747
CVDIII	CD93	0.005	5.65875e-07	0.00333829
CVDIII	GDF15	0.05	2.04275e-07	0.00312768
CVDII	PSGL1	0.05	7.45e-11	0.00308336
META	THOP1	0.01	1.68397e-06	0.0030805
CVDIII	GDF15	0.005	5.745e-10	0.003053
CVDII	AMBP	0.05	2.80557e-06	0.00304315
CVDIII	OPN	0.005	1.01048e-05	0.00301463
CVDII	MERTK	0.01	2.26674e-07	0.00300702
CVDII	MERTK	0.005	2.26674e-07	0.00300702
CVDII	MERTK	0.05	1.745e-10	0.00297658
CVDIII	GDF15	0.01	5.745e-10	0.00294793
CVDIII	ITGB2	0.01	1.46057e-06	0.00291337
META	THOP1	0.005	1.68397e-06	0.00281004
META	BAG6	0.01	1.99045e-05	0.00280545
CVDII	MMP7	0.05	8.8745e-05	0.00266248
CVDIII	TNFR1	0.05	7.73187e-06	0.0026607
META	CHRDL2	0.01	3.23527e-06	0.0025545
CVDII	HBEGF	0.005	3.46017e-06	0.00252563
CVDIII	PCSK9	0.005	2.18226e-05	0.00250637
CVDIII	UPAR	0.05	4.32475e-07	0.00244243
CVDIII	UPAR	0.01	4.32475e-07	0.00239131
META	GHRL	0.05	6.72714e-05	0.00237115
CVDIII	OPN	0.05	7.88629e-05	0.00223308
CVDII	PAR1	0.05	1.32937e-06	0.00220928
META	NECTIN2	0.01	2.21027e-06	0.0022031
CVDIII	OPN	0.01	8.11747e-06	0.00203819
CVDII	TGM2	0.005	3.3249e-05	0.00200401
META	TINAGL1	0.005	3.07657e-06	0.00186781
CVDIII	ITGB2	0.05	1.46057e-06	0.00184776
CVDII	SCF	0.05	1.97074e-07	0.00184375
META	CD1C	0.01	1.05627e-06	0.00182571
CVDII	MARCO	0.01	1.745e-10	0.00176515
CVDII	MARCO	0.005	1.745e-10	0.00176515
CVDII	HBEGF	0.01	7.37441e-05	0.0017298
CVDIII	TNFR2	0.05	4.86527e-06	0.00171807
CVDII	MMP7	0.01	9.96874e-05	0.00167408
CVDIII	TNFR2	0.01	4.86527e-06	0.00160057
META	TINAGL1	0.01	2.06767e-06	0.00157779
CVDIII	CXCL16	0.01	9.72702e-05	0.00157425
CVDII	MMP7	0.005	9.96874e-05	0.00154525
CVDIII	MPO	0.005	2.73682e-05	0.00150571
CVDII	TGM2	0.05	3.66117e-06	0.00148551
CVDIII	CXCL16	0.005	6.78157e-06	0.00140616
CVDIII	TNFR2	0.005	4.86527e-06	0.00139727
META	BAG6	0.05	2.89745e-08	0.00139699
META	NECTIN2	0.005	6.19677e-06	0.00138389
CVDIII	MPO	0.05	9.77827e-05	0.00136451
CVDII	STK4	0.005	8.61727e-06	0.0013119
CVDII	AGRP	0.01	5.08673e-05	0.00127618
CVDII	PAR1	0.005	3.25449e-05	0.00122893
CVDIII	PDGFSUBUNITA	0.01	7.63295e-05	0.00119443
META	CD1C	0.05	8.51637e-06	0.00118372
CVDIII	PDGFSUBUNITA	0.005	4.48475e-07	0.00114507
CVDII	STK4	0.01	1.28731e-05	0.00110105
CVDII	STK4	0.05	9.94987e-05	0.00109331
META	TINAGL1	0.05	2.06767e-06	0.00101825
CVDIII	TNFR1	0.005	1.0745e-05	0.000993935
CVDII	PAR1	0.01	4.62397e-06	0.000947308
CVDIII	TNFR1	0.01	5.53927e-06	0.000881653
CVDII	AGRP	0.005	1.46757e-06	0.000814558
CVDII	PSGL1	0.01	9.4745e-09	0.0008129
CVDII	PSGL1	0.005	3.63745e-08	0.000767065
CVDII	SCF	0.01	1.745e-10	0.000749369
CVDII	HBEGF	0.05	3.05147e-05	0.00070654
CVDII	TGM2	0.01	3.20567e-06	0.000699679
CVDIII	MPO	0.01	7.74517e-06	0.000512736
CVDII	SCF	0.005	2.97393e-05	0.000355844
