## Supplementary Table 13 for "Whole genome sequencing analysis of the cardiometabolic proteome"

### Sheet: Supplementary Table 13a
Supplementary Table 13a: Non-cancer illness codes, with description and number of cases, used for polygenic prediction in UK Biobank
Code	Description	number of cases
1065	hypertension	133370
1066	heart/cardiac problem	1666
1072	essential hypertension	2882
1074	angina	16434
1075	heart attack/myocardial infarction	11746
1077	heart arrhythmia	2692
1078	heart valve problem/heart murmur	3446
1081	stroke	6874
1082	transient ischaemic attack (tia)	1953
1093	pulmonary embolism +/- dvt	4186
1094	deep venous thrombosis (dvt)	10144
1165	pancreatitis	1087
1220	diabetes	22293
1223	type 2 diabetes	3742
1224	thyroid problem (not cancer)	1336
1225	hyperthyroidism/thyrotoxicosis	3946
1226	hypothyroidism/myxoedema	24756
1293	bone disorder	1120
1309	osteoporosis	8413
1330	iron deficiency anaemia	3247
1331	pernicious anaemia	1560
1405	other renal/kidney problem	2102
1465	osteoarthritis	43020
1471	atrial fibrillation	3957
1473	high cholesterol	64012
1494	varicose veins	2013
1617	osteopenia	1552

### Sheet: Supplementary Table 13b
Supplementary Table 13b: ICD10 codes (primary and secondary) with more than 999 cases used for polygenic prediction in UK Biobank
ICD10 code	UK Biobank phenotype description
I959	Diagnoses - secondary ICD10: I95.9 Hypotension, unspecified
E785	Diagnoses - secondary ICD10: E78.5 Hyperlipidaemia, unspecified
E039	Diagnoses - secondary ICD10: E03.9 Hypothyroidism, unspecified
D70	Diagnoses - secondary ICD10: D70 Agranulocytosis
E780	Diagnoses - secondary ICD10: E78.0 Pure hypercholesterolaemia
I258	Diagnoses - secondary ICD10: I25.8 Other forms of chronic ischaemic heart disease
E109	Diagnoses - secondary ICD10: E10.9 Without complications
I252	Diagnoses - secondary ICD10: I25.2 Old myocardial infarction
E119	Diagnoses - secondary ICD10: E11.9 Without complications
M1999	Diagnoses - secondary ICD10: M19.99 Arthrosis, unspecified (Site unspecified)
M1099	Diagnoses - secondary ICD10: M10.99 Gout, unspecified (Site unspecified)
M1399	Diagnoses - secondary ICD10: M13.99 Arthritis, unspecified (Site unspecified)
I340	Diagnoses - secondary ICD10: I34.0 Mitral (valve) insufficiency
I10	Diagnoses - secondary ICD10: I10 Essential (primary) hypertension
I120	Diagnoses - secondary ICD10: I12.0 Hypertensive renal disease with renal failure
M139	Diagnoses - secondary ICD10: M13.9 Arthritis, unspecified
J449	Diagnoses - secondary ICD10: J44.9 Chronic obstructive pulmonary disease, unspecified
M199	Diagnoses - secondary ICD10: M19.9 Arthrosis, unspecified
E669	Diagnoses - secondary ICD10: E66.9 Obesity, unspecified
R000	Diagnoses - secondary ICD10: R00.0 Tachycardia, unspecified
M8199	Diagnoses - secondary ICD10: M81.99 Osteoporosis, unspecified (Site unspecified)
M0699	Diagnoses - secondary ICD10: M06.99 Rheumatoid arthritis, unspecified (Site unspecified)
N179	Diagnoses - secondary ICD10: N17.9 Acute renal failure, unspecified
M159	Diagnoses - secondary ICD10: M15.9 Polyarthrosis, unspecified
I501	Diagnoses - secondary ICD10: I50.1 Left ventricular failure
R001	Diagnoses - secondary ICD10: R00.1 Bradycardia, unspecified
I517	Diagnoses - secondary ICD10: I51.7 Cardiomegaly
I739	Diagnoses - secondary ICD10: I73.9 Peripheral vascular disease, unspecified
I259	Diagnoses - main ICD10: I25.9 Chronic ischaemic heart disease, unspecified
I259	Diagnoses - secondary ICD10: I25.9 Chronic ischaemic heart disease, unspecified
K297	Diagnoses - secondary ICD10: K29.7 Gastritis, unspecified
K298	Diagnoses - secondary ICD10: K29.8 Duodenitis
K30	Diagnoses - secondary ICD10: K30 Dyspepsia
K589	Diagnoses - secondary ICD10: K58.9 Irritable bowel syndrome without diarrhoea
K85	Diagnoses - main ICD10: K85 Acute pancreatitis
D509	Diagnoses - secondary ICD10: D50.9 Iron deficiency anaemia, unspecified
I219	Diagnoses - main ICD10: I21.9 Acute myocardial infarction, unspecified
I269	Diagnoses - main ICD10: I26.9 Pulmonary embolism without mention of acute cor pulmonale
I251	Diagnoses - main ICD10: I25.1 Atherosclerotic heart disease
I251	Diagnoses - secondary ICD10: I25.1 Atherosclerotic heart disease
I211	Diagnoses - main ICD10: I21.1 Acute transmural myocardial infarction of inferior wall
K295	Diagnoses - secondary ICD10: K29.5 Chronic gastritis, unspecified
I200	Diagnoses - secondary ICD10: I20.0 Unstable angina
I200	Diagnoses - main ICD10: I20.0 Unstable angina
I209	Diagnoses - main ICD10: I20.9 Angina pectoris, unspecified
I209	Diagnoses - secondary ICD10: I20.9 Angina pectoris, unspecified
I210	Diagnoses - main ICD10: I21.0 Acute transmural myocardial infarction of anterior wall
K519	Diagnoses - secondary ICD10: K51.9 Ulcerative colitis, unspecified
I471	Diagnoses - main ICD10: I47.1 Supraventricular tachycardia
I802	Diagnoses - main ICD10: I80.2 Phlebitis and thrombophlebitis of other deep vessels of lower extremities
I48	Diagnoses - secondary ICD10: I48 Atrial fibrillation and flutter
I48	Diagnoses - main ICD10: I48 Atrial fibrillation and flutter
I639	Diagnoses - main ICD10: I63.9 Cerebral infarction, unspecified
D649	Diagnoses - secondary ICD10: D64.9 Anaemia, unspecified
M179	Diagnoses - secondary ICD10: M17.9 Gonarthrosis, unspecified
I839	Diagnoses - main ICD10: I83.9 Varicose veins of lower extremities without ulcer or inflammation
G459	Diagnoses - main ICD10: G45.9 Transient cerebral ischaemic attack, unspecified
