## Supplementary Table 15 for "Whole genome sequencing analysis of the cardiometabolic proteome"

### Sheet: Supplementary Table 15
Supplementary Table 15: Non-proteomic phenotypes used for comparison in the MANOLIS cohort. "rbin" indicates inverse normal transformation, ln indicates natural logarithm. The last three columns indicate whether the corresponding covariate was adjusted for.
trait	description	unit	exclusion	transformation	sex	age	age2
DBP	diastolic blood pressure	mmHg	none	rbin	yes	yes	no
DBPBMIadj	diastolic blood pressure adjusted for BMI	mmHg	none	rbin	yes	yes	no
GRAN	granulocytes	109.L-1	±4σ	ln	yes	yes	yes
GRANPC	granulocytes (%)	%	none	none	yes	yes	yes
HCT	haematocrit	hct	±4σ, after sex stratification	none	strat	yes	yes
Height	standing height	cm	none	none	strat	yes	yes
Hip	hip circumference	cm	none	ln	strat	yes	yes
HipBMIadj	hip circumference adjusted for BMI	cm	none	ln	strat	yes	yes
Homa_b	Homeostatic model assessment (beta-cell function)	%	none	rbin	no	yes	no
Homa_bBMIadj	Homeostatic model assessment (beta-cell function) adjusted for BMI	%	none	rbin	no	yes	no
Homa_ir	Homeostatic model assessment (insulin resistance)	mmol.mUI.L-2	none	rbin	yes	yes	no
Homa_irBMIadj	Homeostatic model assessment (insulin resistance) adjusted for BMI	mmol.mUI.L-2	none	rbin	yes	yes	no
LPCR	large platelet concentration ratio	%	±4σ	none	yes	no	no
LYM	lymphocytes	109.L-1	<0.5	ln	yes	yes	yes
LYMPC	lymphocytes (%)	%	>60	none	yes	yes	yes
MCH	mean corpuscular haemoglobin	pg	none	rbin	yes	yes	yes
MCHC	mean corpuscular haemoglobin concentration	g.dL-1	±4σ	none	yes	yes	no
MCV	mean corpuscular volume	fL	none	rbin	yes	yes	yes
MID	Monocytes , basophils and eosinophils count	103.L-1	> 1.1	none	strat	yes	yes
MIDPC	Monocytes , basophils and eosinophils count (%)	%	<4, >11	none	yes	yes	yes
MPV	mean platelet volume	fL	±4σ	none	yes	yes	no
NEU	neutrophils	103.L-1	none	rbin	yes	yes	no
NEUPC	neutrophils (%)	%	none	rbin	no	no	no
PCT	procalcitonin	µg.L-1	±4σ	none	yes	yes	no
PDW	platelet distribution width	fL	none	rbin	yes	yes	yes
PLT	platelets	109.L-1	±4σ, after sex stratification	none	strat	yes	no
RBC	red blood cells	1012.L-1	±4σ, after sex stratification	none	strat	yes	yes
RDW	red cell distribution width	fL	none	rbin	yes	yes	no
RDWPC	red cell distribution width (%)	%	none	rbin	yes	yes	yes
SBP	systolic blood pressure	mmHg	none	rbin	yes	yes	no
SBPBMIadj	systolic blood pressure adjusted for BMI	mmHg	none	rbin	yes	yes	no
Waist	waist circumference	cm	none	none	strat	yes	yes
WaistBMIadj	waist circumference adjusted for BMI	cm	none	none	strat	yes	yes
WBC	white blood cells	109.L-1	±4σ	none	yes	yes	no
Weight	current weight	kg	none	rbin	yes	yes	no
WHR	waist-hip ratio	none	none	none	strat	yes	yes
WHRBMIadj	waist-hip ratio adjusted for BMI	none	none	none	strat	yes	yes
