## Supplementary Table 1 for "Whole genome sequencing analysis of the cardiometabolic proteome"

### Sheet: cis
Supplementary Table 1a: Study-wide significant cis-pQTL
panel	protein	lead SNP	independent SNP	novelty_status	reference MANOLIS	alternate MANOLIS	AF MANOLIS	effect allele MANOLIS	MAF MANOLIS	beta MANOLIS	se MANOLIS	p MANOLIS	reference Pomak	alternate Pomak	AF Pomak	effect allele Pomak	MAF Pomak	beta Pomak	se Pomak	p Pomak	proxy if not present in Pomak	beta	se	p	rsids	replicates	cis consequence	cis gene ensembl id	distance to cis (bp)	cis gene name	uniprot id	uniprot short name	uniprot long name	P conditional	not studied before	novel locus
META	ACP6	1:147657671	1:147538197	novel	A	C	0.016	C	0.015	-1.42371	0.163602	6.72486e-17	A	C	0.003959	C	0.004	0.00132	0.288	1	none	-1.07599	0.142248	3.90369e-14	rs3753428	no	downstream_gene_variant	ENSG00000162836	91455	ACP6	Q9NPH0	ACP6	Lysophosphatidic_acid_phosphatase_type_6	3.36575e-38	no	no
META	ACP6	1:147657671	1:147654322	novel	G	A	0.026	A	0.026	-1.50407	0.124052	3.59353e-29	G	A	0.012	A	0.013	-1.83	0.158	1.49e-27	none	-1.62643	0.0976442	2.70629e-62	rs140566115	yes	missense_variant	ENSG00000162836	0	ACP6	Q9NPH0	ACP6	Lysophosphatidic_acid_phosphatase_type_6	2.06062e-17	no	no
META	ACP6	1:147657671	1:147657671	known	A	G	0.642	A	0.365	-0.917725	0.032644	9.98812e-91	A	G	0.674	A	0.33	-1.08	0.0269	3.9e-140	none	-1.01655	0.020755	8.62E-512	rs12145385	yes	intron_variant	ENSG00000162836	0	ACP6	Q9NPH0	ACP6	Lysophosphatidic_acid_phosphatase_type_6	0.0054416	no	no
CVDII	AGRP	16:67483635	16:66312789	novel	C	T	0.00641	T	0.006	2.45446	0.263045	3.15662e-18	NA	NA	NA		0.001	1.86	0.701	0.00814	16:66475748	2.38103	0.246268	4.10624e-22	rs139361072	no	downstream_gene_variant	ENSG00000159723	1169782	AGRP	O00253	AGRP	Agouti-related_protein	5.97235e-17	no	no
CVDII	AMBP	9:114069709	9:114069709	known	A	G	0.025	G	0.025	-1.24668	0.128145	5.01195e-20	A	G	0.000609	G	0.001	-2.28	0.699	0.00114	none	-1.28045	0.126044	3.02929e-24	rs147941577	no	missense_variant	ENSG00000106927	0	AMBP	P02760	AMBP	Protein_AMBP	same variant	no	no
CVDIII	APN	15:89785074	15:89785074	known	T	C	0.053	C	0.051	0.616327	0.0887506	1.35157e-11	T	C	0.098	C	0.099	0.832	0.0604	2.15e-36	none	0.763495	0.0499242	8.50088e-53	rs1042499	yes	3_prime_UTR_variant	ENSG00000166825	0	ANPEP	P15144	AP-N	Aminopeptidase_N	1.63314e-10	no	no
CVDIII	BLMHYDROLASE	17:30254025	17:30254025	novel	T	G	0.259	G	0.255	0.564692	0.0422103	5.55832e-34	T	G	0.302	G	0.302	0.786	0.0343	5.33e-77	none	0.698013	0.0265986	8.70805e-152	rs17767256	yes	intron_variant	ENSG00000108578	0	BLMH	Q13867	BLM_hydrolase	Bleomycin_hydrolase	no hits within 1Mb	no	yes
CVDII	CA5A	16:87893616	16:87893616	novel	T	C	0.177	C	0.185	0.733761	0.0468916	5.66801e-40	T	C	0.16	C	0.17	0.964	0.0444	1.44e-68	none	0.855219	0.0322231	3.3043e-155	rs55870502	yes	splice_region_variant	ENSG00000174990	0	CA5A	P35218	CA5A	Carbonic_anhydrase_5A.mitochondrial	3.6488e-13	no	no
CVDIII	CCL15	17:36002489	17:36002489	known	A	C	0.044	C	0.045	1.5541	0.0831457	5.77992e-54	A	C	0.064	C	0.064	1.76	0.0566	4.82e-109	none	1.69799	0.0467681	1.27217e-288	rs854626	yes	upstream_gene_variant	ENSG00000275718	936	CCL15	Q16663	CCL15	C-C_motif_chemokine_15	0.182896	no	no
CVDIII	CCL16	17:35980421	17:35283223	known	G	T	0.009447	T	0.01	-1.4013	0.199408	2.61139e-11	NA	NA	NA		0.002	0.806	0.363	0.0268	17:35929870	-0.8356	0.180929	3.86734e-06	rs961393125	no	downstream_gene_variant	ENSG00000275152	693270	CCL16	O15467	CCL16	C-C_motif_chemokine_16	1.15829e-10	no	no
CVDIII	CCL16	17:35980421	17:35980421	known	T	C	0.066	C	0.064	-1.3948	0.0723399	3.09276e-58	T	C	0.085	C	0.084	-1.56	0.0519	6.04e-105	none	-1.50221	0.0421599	4.60667e-278	rs112689088	yes	missense_variant	ENSG00000275152	0	CCL16	O15467	CCL16	C-C_motif_chemokine_16	3.25908e-09	no	no
CVDIII	CCL24	7:75852294	7:75810953	known	A	T	0.409	T	0.413	0.230216	0.0398785	1.42604e-08	A	T	0.536	T	0.462	-0.154	0.0369	3.86e-05	none	0.188891	0.0270828	3.06781e-12	rs28453160	yes	downstream_gene_variant	ENSG00000106178	712	CCL24	O00175	CCL24	C-C_motif_chemokine_24	0.989993	no	no
CVDIII	CCL24	7:75852294	7:75852294	known	T	C	0.86	T	0.142	1.18364	0.0467482	3.92195e-82	T	C	0.879	T	0.122	1.21	0.0474	5.53e-89	none	1.19538	0.0332861	1.96005e-282	rs6969965	yes	upstream_gene_variant	ENSG00000106178	28938	CCL24	O00175	CCL24	C-C_motif_chemokine_24	0.00148463	no	no
CVDIII	CCL24	7:75852294	7:75867907	known	T	C	0.908	T	0.089	0.474802	0.0698245	3.63827e-11	T	C	0.86	T	0.14	0.491	0.0519	1.06e-19	none	0.485296	0.0416654	2.36431e-31	rs7793676	yes	upstream_gene_variant	ENSG00000106178	44551	CCL24	O00175	CCL24	C-C_motif_chemokine_24	same variant	no	no
META	CD164	6:109613205	6:109613205	novel	G	A	0.364	A	0.364	-0.420885	0.0403787	9.66945e-23	G	A	0.316	A	0.317	-0.396	0.0388	3.03e-22	none	-0.407941	0.0279781	3.7249e-48	rs6914498	yes	upstream_gene_variant	ENSG00000135535	230738	CD164	Q04900	CD164	Sialomucin_core_protein_24	no hits within 1Mb	yes	yes
META	CD2AP	6:47480600	6:47480600	novel	A	G	0.285	G	0.289	0.312076	0.0434951	9.22967e-12	A	G	0.211	G	0.211	0.328	0.0436	3.76e-13	none	0.319864	0.0308066	2.96383e-25	rs9367279	yes	intron_variant	ENSG00000198087	0	CD2AP	Q9Y5K6	CD2AP	CD2-associated_protein	no hits within 1Mb	yes	yes
META	CDHR5	11:437335	11:437335	novel	G	A	0.012	A	0.012	2.24342	0.17582	2.07164e-30	NA	NA	NA		0.02	0.423	0.128	4.71	11:565449	1.0133	0.10135	1.55451e-23	rs373359555	no	downstream_gene_variant	ENSG00000099834	179230	CDHR5	Q9HBB8	CDHR5	Cadherin-related_family_member_5	no hits within 1Mb	no	yes
META	CDHR5	11:437335	11:582927	novel	G	A	0.031	A	0.031	-0.927709	0.113775	4.32979e-15	G	A	0.048	A	0.046	-0.902	0.0842	3.26e-24	none	-0.911134	0.0676815	2.61416e-41	rs185053145	yes	downstream_gene_variant	ENSG00000099834	33638	CDHR5	Q9HBB8	CDHR5	Cadherin-related_family_member_5	no hits within 1Mb	no	yes
CVDIII	CHI3L1	1:203186754	1:203186754	known	G	C	0.862	G	0.138	-0.659773	0.0559547	7.01863e-28	G	C	0.837	G	0.163	-0.917	0.0436	2.57e-67	none	-0.820005	0.0344141	1.73027e-125	rs4950928	yes	upstream_gene_variant	ENSG00000133048	50	CHI3L1	P36222	CHI3L1	Chitinase-3-like_protein_1	7.70591e-08	no	no
CVDIII	CHIT1	1:203215638	1:203215638	known	T	C	0.31	C	0.229	-1.13106	0.050001	7.06714e-70	T	C	0.205	C	0.163	-1.17	0.047	1.14e-83	none	-1.15014	0.0342438	2.61096e-247	rs872583	yes	downstream_gene_variant	ENSG00000133063	0	CHIT1	Q13231	CHIT1	Chitotriosidase-1	0.0153102	no	no
META	CLMP	11:123196278	11:123196278	known	G	T	0.483	T	0.481	0.275593	0.038526	3.73811e-12	G	T	0.598	T	0.596	0.29	0.0372	4.13e-14	none	0.282949	0.0267501	3.79027e-26	rs4488207	yes	upstream_gene_variant	ENSG00000166250	1030	CLMP	Q9H6B4	CLMP	CXADR-like_membrane_protein	0.00253958	no	no
META	CLUL1	18:591690	18:591690	novel	G	C	0.306	C	0.307	0.640136	0.0398339	2.90687e-45	G	C	0.483	C	0.482	0.634	0.0332	1e-60	none	0.636619	0.02551	1.85346e-137	rs12957470	yes	upstream_gene_variant	ENSG00000079101	5298	CLUL1	Q15846	CLUL1	Clusterin-like_protein_1	no hits within 1Mb	yes	yes
META	CLUL1	18:591690	18:597323	novel	CA	C	0.082	C	0.084	-0.72885	0.070077	9.56539e-23	CA	C	0.082	C	0.082	-0.86	0.0635	1.49e-35	none	-0.800704	0.0470737	6.97446e-65	none	yes	intron_variant	ENSG00000079101	0	CLUL1	Q15846	CLUL1	Clusterin-like_protein_1	no hits within 1Mb	yes	yes
META	CLUL1	18:591690	18:609954	novel	A	G	0.731	A	0.269	-0.34323	0.0454333	2.42588e-13	A	G	0.776	A	0.221	-0.343	0.0421	3.62e-15	none	-0.34294	0.0308889	1.22152e-28	rs505171	yes	intron_variant	ENSG00000079101	0	CLUL1	Q15846	CLUL1	Clusterin-like_protein_1	no hits within 1Mb	yes	yes
META	COMT	22:19963748	22:19963748	novel	G	A	0.397	A	0.385	-0.372601	0.0404893	2.15474e-18	G	A	0.528	G	protein_failed_QC_in_Pomak	na	na	na	none	na	na	na	rs4680	no	missense_variant	ENSG00000093010	0	COMT	P21964	COMT	Catechol_O-methyltransferase	no hits within 1Mb	yes	yes
CVDIII	CTSD	11:1776566	11:1754094	novel	TCA	T	0.005398	T	0.006	-2.38991	0.26374	6.4801e-18	NA	NA	NA		0.001	1.14	0.497	0.0219	11:1815345	-1.61375	0.23297	4.30297e-12	none	no	stop_gained	ENSG00000117984	0	CTSD	P07339	CTSD	Cathepsin_D	3.54805e-21	no	no
CVDIII	CTSD	11:1776566	11:1776566	known	A	C	0.197	C	0.194	-0.477618	0.0491936	2.70681e-20	A	C	0.134	C	0.133	-0.584	0.0522	7.49e-26	none	-0.52757	0.0357944	3.62715e-49	rs72850971	yes	upstream_gene_variant	ENSG00000117984	11993	CTSD	P07339	CTSD	Cathepsin_D	0.095758	no	no
META	CTSH	15:78937302	15:78900882	known	T	G	0.123	G	0.128	0.602986	0.0544263	4.61734e-25	T	G	0.151	G	0.151	0.067	0.0546	0.22	none	0.335933	0.0385537	2.94964e-18	rs200245563	no	downstream_gene_variant	ENSG00000103811	20176	CTSH	P09668	CTSH	Pro-cathepsin_H	0.0344571	no	no
META	CTSH	15:78937302	15:78937302	novel	A	G	0.112	G	0.116	1.14366	0.0548282	4.07262e-64	A	G	0.098	G	0.106	1.23	0.0549	3.62e-73	none	1.18622	0.0387977	2.66911e-205	rs62013199	yes	intron_variant	ENSG00000103811	0	CTSH	P09668	CTSH	Pro-cathepsin_H	3.65349e-24	no	no
META	CTSH	15:78937302	15:78944951	known	C	T	0.11	T	0.09	-1.00281	0.0679159	1.48814e-39	C	T	0.07	T	0.056	-1.04	0.0795	2.59e-33	none	-1.01799	0.0516396	1.6545e-86	rs2289702	yes	missense_variant	ENSG00000103811	0	CTSH	P09668	CTSH	Pro-cathepsin_H	0.00598303	no	no
META	CTSH	15:78937302	15:78946064	known	C	T	0.472	T	0.483	-0.194014	0.0340569	2.33679e-08	NA	NA	NA		no_suitable_proxy	na	na	na	none	na	na	na	rs4778724	no	upstream_gene_variant	ENSG00000103811	0	CTSH	P09668	CTSH	Pro-cathepsin_H	0.152184	no	no
META	CTSH	15:78937302	15:78968260	known	G	GTC	0.435	GTC	0.421	-0.376003	0.0394213	1.21793e-19	G	GTC	0.324	GTC	0.316	-0.361	0.0408	2.26e-17	none	-0.368566	0.0283498	1.21303e-38	none	yes	upstream_gene_variant	ENSG00000103811	18686	CTSH	P09668	CTSH	Pro-cathepsin_H	0.00323058	no	no
META	CTSH	15:78937302	15:79122785	known	T	C	0.901	T	0.096	-0.40804	0.0712568	1.98675e-08	T	C	0.886	T	0.115	0.193	0.0596	0.00136	none	-0.0544593	0.0457116	0.233509	rs2870113	no	upstream_gene_variant	ENSG00000103811	173211	CTSH	P09668	CTSH	Pro-cathepsin_H	0.00287095	no	no
META	CTSH	15:78937302	15:79837108	known	T	G	0.01	G	0.011	-1.10883	0.197658	3.54118e-08	T	G	0.009135	G	0.008	-0.151	0.208	0.469	none	-0.654767	0.143342	4.92728e-06	rs142283210	no	upstream_gene_variant	ENSG00000103811	887534	CTSH	P09668	CTSH	Pro-cathepsin_H	2.16871e-05	no	no
META	DDC	7:50546948	7:50546948	novel	A	T	0.981	A	0.019	-1.17528	0.137426	3.61285e-16	A	T	0.95	A	0.049	-1.25	0.0823	1.38e-41	none	-1.22709	0.070629	1.30293e-67	rs2329370	yes	intron_variant	ENSG00000132437	0	DDC	P20711	DDC	Aromatic-L-amino-acid_decarboxylase	3.4101e-16	no	no
CVDIII	DLK1	14:100709875	14:100709875	known	G	C	0.715	G	0.284	-0.462682	0.0409989	1.65006e-25	G	C	0.712	G	0.287	-0.46	0.0385	3.35e-29	none	-0.461248	0.0280626	1.04976e-60	rs12881545	yes	upstream_gene_variant	ENSG00000185559	15830	DLK1	P80370	DLK-1	Protein_delta_homolog_1	0.229034	no	no
META	DPP7	9:137109777	9:137109777	known	C	G	0.796	C	0.201	-0.718368	0.0465019	3.58934e-42	C	G	0.766	C	0.226	-0.747	0.041	8.7e-56	none	-0.73429	0.0307535	5.35919e-126	rs6560658	yes	downstream_gene_variant	ENSG00000176978	769	DPP7	Q9UHL4	DPP7	Dipeptidyl_peptidase_2	2.27406e-10	no	no
META	ENPP7	17:79733220	17:79656893	known	G	GA	0.45	GA	0.448	0.232687	0.039262	6.46524e-09	G	GA	0.399	GA	0.397	0.0133	0.0353	0.706	none	0.111271	0.0262405	2.23095e-05	rs1476360750	no	upstream_gene_variant	ENSG00000182156	74050	ENPP7	Q6UWV6	ENPP7	Ectonucleotide_pyrophosphatase/phosphodiesterase_family_member_7	0.00761692	no	no
META	ENPP7	17:79733220	17:79683660	known	T	C	0.717	T	0.28	0.417472	0.0430211	3.01501e-20	T	C	0.741	T	0.258	0.423	0.0402	1.43e-23	none	0.420274	0.0293691	1.8932e-46	rs4889908	yes	upstream_gene_variant	ENSG00000182156	47283	ENPP7	Q6UWV6	ENPP7	Ectonucleotide_pyrophosphatase/phosphodiesterase_family_member_7	0.0140711	no	no
META	ENPP7	17:79733220	17:79733220	novel	C	T	0.241	T	0.238	0.960836	0.0390811	1.94291e-79	C	T	0.315	T	0.314	1.08	0.0295	6e-130	none	1.03464	0.0235588	2.65E-406	rs9916601	yes	intron_variant	ENSG00000182156	0	ENPP7	Q6UWV6	ENPP7	Ectonucleotide_pyrophosphatase/phosphodiesterase_family_member_7	3.65344e-26	no	no
META	ENTPD5	14:73976343	14:73976343	novel	G	A	0.034	A	0.037	-0.999185	0.110029	1.09126e-17	NA	NA	NA		0.084	-0.699	0.0656	3.92e-24	14:73989069	-0.651232	0.0497476	3.72056e-39	rs140111715	yes	missense_variant	ENSG00000187097	0	ENTPD5	O75356	ENTPD5	Ectonucleoside_triphosphate_diphosphohydrolase_5	1.2624e-17	no	no
META	ENTPD5	14:73976343	14:74001940	known	T	C	0.075	C	0.077	-0.590476	0.0731471	7.04684e-15	T	C	0.088	C	0.086	-0.674	0.0653	8.03e-23	none	-0.637054	0.0487242	4.59291e-39	rs73301485	yes	intron_variant	ENSG00000187097	0	ENTPD5	O75356	ENTPD5	Ectonucleoside_triphosphate_diphosphohydrolase_5	0.157335	no	no
META	FCRL1	1:157802090	1:157802090	known	C	T	0.572	C	0.425	0.414939	0.0388716	4.91173e-23	C	T	0.572	C	0.426	0.451	0.035	1.92e-32	none	0.435024	0.026016	9.15317e-63	rs4971154	yes	synonymous_variant	ENSG00000163534	0	FCRL1	Q96LA6	FCRL1	Fc_receptor-like_protein_1	0.00425146	no	no
CVDIII	GAL3	14:55204767	14:54893672	known	T	C	0.002362	C	0.003	-2.40801	0.402959	4.89808e-09	NA	NA	NA		no_suitable_proxy	na	na	na	none	na	na	na	rs1053361963	no	upstream_gene_variant	ENSG00000131981	230438	LGALS3	P17931	Gal-3	Galectin-3	8.02151e-11	no	no
CVDIII	GAL3	14:55204767	14:55204767	known	A	C	0.085	C	0.085	-0.869961	0.0672643	8.63579e-32	A	C	0.043	C	0.043	-0.85	0.0896	9.97e-20	none	-0.862878	0.0537981	6.80408e-58	rs112034739	yes	downstream_gene_variant	ENSG00000131981	59344	LGALS3	P17931	Gal-3	Galectin-3	0.00317915	no	no
CVDII	GAL9	17:27643697	17:27643697	known	C	A	0.246	A	0.248	-0.518119	0.0451688	5.52054e-26	C	A	0.242	A	0.241	-0.598	0.0414	3.03e-39	none	-0.561682	0.0305189	1.21075e-75	rs4794974	yes	intron_variant	ENSG00000168961	0	LGALS9	O00182	Gal-9	Galectin-9	0.0914014	no	no
CVDII	GLO1	6:38682852	6:38682852	known	T	G	0.394	G	0.393	-0.343545	0.0390518	4.31954e-17	T	G	0.434	G	0.436	-0.433	0.0352	3.57e-30	none	-0.393116	0.0261527	4.56346e-51	rs4746	yes	missense_variant	ENSG00000124767	0	GLO1	Q04760	GLO1	Lactoylglutathione_lyase	0.000359955	no	no
CVDII	HOSCAR	19:54095964	19:54061858	novel	T	G	0.452	G	0.451	0.452331	0.038182	6.23269e-28	T	G	0.427	G	0.427	0.467	0.0365	1.48e-32	none	0.459903	0.0263929	5.30629e-68	rs589157	yes	downstream_gene_variant	ENSG00000170909	32810	OSCAR	Q8IYS5	hOSCAR	Osteoclast-associated_immunoglobulin-like_receptor	3.24249e-17	no	no
CVDII	HOSCAR	19:54095964	19:54095964	novel	C	T	0.127	T	0.13	-0.97176	0.0530025	3.99261e-53	C	T	0.061	T	0.06	-1.22	0.0737	7.34e-48	none	-1.05732	0.0430381	2.84463e-133	rs61742142	yes	missense_variant	ENSG00000170909	0	OSCAR	Q8IYS5	hOSCAR	Osteoclast-associated_immunoglobulin-like_receptor	7.29893e-52	no	no
CVDII	HOSCAR	19:54095964	19:54194340	known	T	TGGA	0.409	TGGA	0.409	0.253376	0.0404974	9.77399e-10	T	TGGA	0.494	TGGA	0.494	0.0968	0.037	0.00957	none	0.16804	0.0273214	7.72403e-10	none	no	upstream_gene_variant	ENSG00000170909	91648	OSCAR	Q8IYS5	hOSCAR	Osteoclast-associated_immunoglobulin-like_receptor	7.23913e-10	no	no
CVDII	HSP27	7:76294901	7:76294901	known	G	T	0.277	T	0.277	-0.443433	0.0425369	3.0113e-22	G	T	0.295	T	0.295	-0.649	0.0383	2.29e-49	none	0.359615	0.0229736	3.14808e-55	rs2908203	yes	upstream_gene_variant	ENSG00000106211	7772	HSPB1	P04792	HSP_27	Heat_shock_27_kDa_protein	0.0612662	no	no
CVDII	HSP27	7:76294901	7:77224731	known	G	A	0.007422	A	0.007	-1.51663	0.247163	1.85271e-09	NA	NA	NA		0.001	-0.331	0.492	0.501	7:77517151	-1.08141	0.212499	3.59965e-07	rs79142324	no	downstream_gene_variant	ENSG00000106211	920436	HSPB1	P04792	HSP_27	Heat_shock_27_kDa_protein	2.05758e-10	no	no
META	IGFBPL1	9:38408195	9:38381794	novel	A	G	0.601	A	0.397	-0.290969	0.0401789	3.94702e-12	A	G	0.599	A	0.399	-0.356	0.0375	9.89e-20	none	-0.325674	0.0274141	1.50773e-32	rs7873652	yes	downstream_gene_variant	ENSG00000137142	24734	IGFBPL1	Q8WX77	IGFBPL1	Insulin-like_growth_factor-binding_protein-like_1	1.58126e-11	no	no
META	IGFBPL1	9:38408195	9:38408195	novel	T	C	0.75	T	0.247	-0.475709	0.0452161	4.0274e-23	T	C	0.748	T	0.252	-0.359	0.0409	2.75e-17	none	-0.41178	0.0303303	5.51828e-42	rs4878810	yes	3_prime_UTR_variant	ENSG00000137142	0	IGFBPL1	Q8WX77	IGFBPL1	Insulin-like_growth_factor-binding_protein-like_1	2.63499e-23	no	no
META	IGFBPL1	9:38408195	9:38426964	novel	C	T	0.299	T	0.302	0.397691	0.0420449	3.75684e-19	C	T	0.29	T	0.286	0.416	0.0401	1.95e-22	none	0.407154	0.0290349	1.12936e-44	rs2381871	yes	upstream_gene_variant	ENSG00000137142	2510	IGFBPL1	Q8WX77	IGFBPL1	Insulin-like_growth_factor-binding_protein-like_1	7.73168e-19	no	no
CVDII	IGGFCRECEPTORIIB	1:161509955	1:161509955	known	A	G	0.328	G	0.33	1.03958	0.032937	1.35251e-102	A	G	0.37	G	0.371	1.03	0.028	4.98e-129	none	1.03433	0.0213169	5.75E-529	rs1801274	yes	upstream_gene_variant	ENSG00000072694	153192	FCGR2B	P31994	IgG_Fc_receptor_II-b	Low_affinity_immunoglobulin_gamma_Fc_region_receptor_II-b	same variant	no	no
CVDII	IGGFCRECEPTORIIB	1:161509955	1:161673537	known	C	G	0.062	G	0.062	1.47945	0.0737067	6.63417e-61	NA	NA	NA		0.099	1.33	0.0534	6.43e-86	1:161675021	1.3799	0.0439379	1.68849e-216	none	yes	intron_variant	ENSG00000072694	0	FCGR2B	P31994	IgG_Fc_receptor_II-b	Low_affinity_immunoglobulin_gamma_Fc_region_receptor_II-b	1.93475e-05	no	no
CVDII	IL16	15:81308110	15:81308110	known	T	G	0.059	G	0.06	-0.656067	0.0846179	7.76431e-14	T	G	0.064	G	0.064	-1.18	0.0699	1.24e-48	none	-0.968401	0.0538802	3.15867e-72	rs4778639	yes	intron_variant	ENSG00000172349	0	IL16	Q14005	IL16	Pro-interleukin-16	1.36123e-05	no	no
CVDII	IL17D	13:20602836	13:20711357	novel	G	A	0.632	G	0.372	0.322847	0.0441419	1.71711e-12	NA	NA	NA		0.483	-0.342	0.0381	5.57e-18	13:20703435	0.308855	0.0275946	4.43405e-29	none	yes	intron_variant	ENSG00000172458	0	IL17D	Q8TAD2	IL-17D	Interleukin-17D	no hits within 1Mb	no	yes
CVDIII	IL17RA	22:17105693	22:17105693	novel	C	G	0.515	C	0.485	-0.719113	0.0342441	1.38543e-63	C	G	0.524	C	0.475	-0.852	0.0299	1.4e-101	none	-0.79475	0.0225234	9.79335e-273	rs2241047	yes	intron_variant	ENSG00000177663	0	IL17RA	Q96F46	IL-17RA	Interleukin-17_receptor_A	1.25045e-37	no	no
CVDIII	IL17RA	22:17105693	22:17111130	novel	A	G	0.006073	G	0.006	1.73521	0.229878	2.53035e-13	A	G	0.002436	G	0.003	2.71	0.335	3.69e-15	none	2.04843	0.189549	3.19364e-27	rs141573482	yes	3_prime_UTR_variant	ENSG00000177663	0	IL17RA	Q96F46	IL-17RA	Interleukin-17_receptor_A	4.71473e-19	no	no
CVDII	IL1RL2	2:102212357	2:102212357	known	A	G	0.584	A	0.415	0.357688	0.0404678	6.64925e-17	A	G	0.543	A	0.457	0.517	0.0354	4.23e-40	none	0.448024	0.026662	2.28848e-63	rs1922291	yes	intron_variant	ENSG00000115598	0	IL1RL2	Q9HB29	IL1RL2	Interleukin-1_receptor-like_2	4.62897e-07	no	no
CVDII	IL1RL2	2:102212357	2:102691650	known	G	T	0.248	T	0.248	-0.292643	0.0467655	1.42247e-09	G	T	0.224	T	0.225	-0.0342	0.0458	0.457	none	-0.160727	0.0327206	9.01126e-07	rs2215944	no	downstream_gene_variant	ENSG00000115598	451648	IL1RL2	Q9HB29	IL1RL2	Interleukin-1_receptor-like_2	4.26747e-08	no	no
CVDIII	IL1RT2	2:102007764	2:102007764	known	G	A	0.311	A	0.317	-0.454814	0.0418819	4.16754e-24	G	A	0.493	A	0.497	-0.562	0.0342	4.05e-48	none	-0.518823	0.0265041	2.51746e-85	rs3218848	yes	intron_variant	ENSG00000115590	0	IL1R2	P27930	IL-1RT2	Interleukin-1_receptor_type_2	0.0589049	no	no
CVDII	IL27	19:4255443	19:4255443	novel	G	A	0.368	A	0.363	-0.621156	0.0382551	2.87673e-45	G	A	0.282	A	0.282	-0.944	0.0341	4.87e-96	none	-0.801064	0.0254468	1.63039e-217	rs55873430	yes	downstream_gene_variant	ENSG00000105246	17915	IL27.EBI3	Q8NEV9.Q14213	IL-27.EBI3	Interleukin-27	no hits within 1Mb	no	yes
CVDIII	IL2RA	10:6053965	10:6021356	known	C	T	0.111	T	0.11	-0.48798	0.0637692	1.40176e-13	C	T	0.153	T	0.153	-0.538	0.0484	1.76e-25	none	-0.520008	0.0385339	1.67713e-41	rs7093069	yes	intron_variant	ENSG00000134460	0	IL2RA	P01589	IL2-RA	Interleukin-2_receptor_subunit_alpha	same variant	no	no
CVDIII	IL2RA	10:6053965	10:6053965	known	C	A	0.118	A	0.118	0.86916	0.0558773	7.46574e-43	C	A	0.112	A	0.114	1.1	0.0514	5.68e-71	none	0.995573	0.0378174	9.7271e-153	rs12722497	yes	intron_variant	ENSG00000134460	0	IL2RA	P01589	IL2-RA	Interleukin-2_receptor_subunit_alpha	same variant	no	no
CVDIII	IL6RA	1:154453788	1:154453788	known	C	T	0.384	T	0.384	0.990591	0.0297832	1.02608e-106	C	T	0.339	T	0.34	1.19	0.0219	1.83e-169	none	1.12044	0.0176231	2.51E-843	rs4129267	yes	intron_variant	ENSG00000160712	0	IL6R	P08887	IL-6RA	Interleukin-6_receptor_subunit_alpha	0.0143581	no	no
CVDIII	IL6RA	1:154453788	1:154457969	known	T	TTTC	0.445	TTTC	0.445	0.185685	0.0324044	2.85349e-08	T	TTTC	0.475	TTTC	0.473	0.535	0.0326	1.09e-47	none	0.359615	0.0229736	3.14808e-55	rs1371979439	yes	intron_variant	ENSG00000160712	0	IL6R	P08887	IL-6RA	Interleukin-6_receptor_subunit_alpha	0.111551	no	no
CVDIII	IL6RA	1:154453788	1:155015671	known	G	A	0.003374	A	0.003	-2.10905	0.329926	4.0685e-10	NA	NA	NA		no_suitable_proxy	na	na	na	none	na	na	na	rs200251994	no	downstream_gene_variant	ENSG00000160712	546221	IL6R	P08887	IL-6RA	Interleukin-6_receptor_subunit_alpha	5.39841e-07	no	no
CVDII	KIM1	5:157045138	5:157045138	known	C	A	0.489	A	0.493	-0.374988	0.0390081	6.21452e-20	C	A	0.425	A	0.424	-0.538	0.0354	6.5e-43	none	-0.464394	0.0262282	3.77645e-70	rs6555820	yes	intron_variant	ENSG00000113249	0	HAVCR1	Q96D42	KIM1	Kidney_Injury_Molecule	0.0682542	no	no
META	KLK10	19:51019947	19:51018620	novel	T	C	0.131	C	0.13	0.669973	0.0582713	1.03271e-26	T	C	0.104	C	0.104	0.741	0.0611	1.41e-29	none	0.703601	0.0421602	1.58268e-62	rs7255834	yes	intron_variant	ENSG00000129451	0	KLK10	O43240	KLK10	Kallikrein-10	1.21623e-12	no	no
META	KLK10	19:51019947	19:51019947	known	T	C	0.592	T	0.41	-0.599147	0.0365213	3.43423e-46	T	C	0.482	C	0.519	-0.694	0.0333	1.41e-67	none	-0.651006	0.0245996	2.51438e-154	rs2569454	yes	5_prime_UTR_variant	ENSG00000129451	0	KLK10	O43240	KLK10	Kallikrein-10	same variant	no	no
META	LRIG1	3:66384219	3:66384219	novel	T	C	0.316	C	0.317	-0.70553	0.0390474	7.89482e-53	T	C	0.291	C	0.293	-0.793	0.0351	7.52e-75	none	-0.753832	0.0260912	1.49713e-183	rs2306272	yes	missense_variant	ENSG00000144749	0	LRIG1	Q96JA1	LRIG1	Leucine-rich_repeats_and_immunoglobulin-like_domains_protein_1	no hits within 1Mb	yes	yes
META	LRP11	6:149777465	6:149773410	known	G	A	0.029	A	0.032	0.950113	0.114694	2.03366e-15	G	A	0.024	A	0.023	1.51	0.117	2.66e-33	none	1.22588	0.0818576	1.05778e-50	rs11961451	yes	downstream_gene_variant	ENSG00000120256	45388	LRP11	Q86VZ4	LRP11	Low-density_lipoprotein_receptor-related_protein_11	1.75183e-09	no	no
CVDII	MARCO	2:118928310	2:118627799	novel	G	T	0.011	T	0.012	-1.20182	0.173427	1.48488e-11	G	T	0.001523	T	0.002	0.108	0.458	0.814	none	-1.03768	0.162196	1.57765e-10	rs184649094	no	upstream_gene_variant	ENSG00000019169	314367	MARCO	Q9UEW3	MARCO	Macrophage_receptor_MARCO	no hits within 1Mb	no	yes
CVDII	MARCO	2:118928310	2:118928310	novel	A	G	0.225	G	0.227	-0.347184	0.0475054	1.62144e-12	A	G	0.074	G	0.075	-0.344	0.0713	1.82e-06	none	-0.346322	0.0395364	1.95982e-18	rs55681170	yes	upstream_gene_variant	ENSG00000019169	13856	MARCO	Q9UEW3	MARCO	Macrophage_receptor_MARCO	no hits within 1Mb	no	yes
META	MEP1B	18:32224900	18:32224900	novel	T	A	0.44	A	0.387	-1.07011	0.0345897	3.88103e-97	T	A	0.445	A	0.356	-1.07	0.0389	4.53e-92	none	-1.0704	0.025863	3.30E-370	rs654488	yes	downstream_gene_variant	ENSG00000141434	4496	MEP1B	Q16820	MEP1B	Meprin_A_subunit_beta	no hits within 1Mb	no	yes
CVDII	MMP12	11:102858254	11:102858254	known	T	C	0.124	C	0.124	-0.670975	0.0581123	1.18049e-26	T	C	0.095	C	0.096	-0.869	0.0582	1.69e-41	none	-0.769826	0.041138	3.86051e-78	rs72983513	yes	downstream_gene_variant	ENSG00000262406	4482	MMP12	P39900	MMP-12	Matrix_metalloproteinase-12	0.0929976	no	no
CVDIII	MMP3	11:102845590	11:102845590	known	A	G	0.544	A	0.456	-0.455535	0.0392158	6.74241e-27	A	G	0.505	A	0.494	-0.446	0.0348	8.58e-33	none	-0.450306	0.0260337	4.95037e-67	rs645419	yes	upstream_gene_variant	ENSG00000149968	1981	MMP3	P08254	MMP-3	Matrix_metalloproteinase-3	0.0272127	no	no
META	NOMO1	16:16214818	16:16205085	novel	C	T	0.073	T	0.073	-0.464774	0.0760888	2.64868e-09	C	T	0.093	T	0.091	-0.306	0.0629	1.43e-06	none	-0.370597	0.0484648	2.06162e-14	rs62030355	yes	downstream_gene_variant	ENSG00000103512	1308928	NOMO1	Q15155	NOMO1	Nodal_modulator_1	no hits within 1Mb	yes	yes
META	NOMO1	16:16214818	16:16254430	novel	T	G	0.259	G	0.257	-0.337698	0.0419716	8.3392e-15	NA	NA	NA		0.254	-0.552	0.039	5.29e-38	16:16258821	-0.442603	0.0287969	2.61061e-53	rs3891245	yes	downstream_gene_variant	ENSG00000103512	1358273	NOMO1	Q15155	NOMO1	Nodal_modulator_1	no hits within 1Mb	yes	yes
META	NPTXR	22:38830584	22:38830584	known	C	T	0.041	T	0.041	1.81084	0.087751	1.6433e-63	C	T	0.044	T	0.044	1.82	0.0779	2.94e-78	none	1.81625	0.058247	1.87258e-213	rs117773903	yes	intron_variant	ENSG00000221890	0	NPTXR	O95502	NPTXR	Neuronal_pentraxin_receptor	0.111147	no	no
CVDIII	OPN	4:87922658	4:87922658	known	C	T	0.568	C	0.43	0.292593	0.040723	3.09814e-12	C	T	0.666	C	0.332	0.0445	0.0399	0.266	none	0.166046	0.0285062	5.71397e-09	rs2126651	no	upstream_gene_variant	ENSG00000118785	52992	SPP1	P10451	OPN	Osteopontin	0.00446721	no	no
CVDIII	PCSK9	1:55061806	1:55061806	novel	A	G	0.848	A	0.152	-0.394406	0.0546559	4.78871e-12	A	G	0.81	A	0.19	-0.148	0.0477	0.00199	none	-0.254454	0.0359226	1.40662e-12	rs631220	no	intron_variant	ENSG00000169174	0	PCSK9	Q8NBP7	PCSK9	Proprotein_convertase_subtilisin/kexin_type_9	1.3492e-11	no	no
CVDIII	PDGFSUBUNITA	7:623399	7:623399	novel	C	A	0.00641	A	0.006	-2.0568	0.251031	2.73483e-15	NA	NA	NA		0.001	0.0286	0.709	0.969	7:634771	-1.66078	0.224284	1.31325e-13	rs149525923	no	upstream_gene_variant	ENSG00000197461	103103	PDGFA	P04085	PDGF_subunit_A	Platelet-derived_growth_factor_subunit_A	no hits within 1Mb	no	yes
CVDII	PDL2	9:5516197	9:5516197	known	A	G	0.4	G	0.399	0.276212	0.0406653	3.77061e-11	A	G	0.353	G	0.354	0.535	0.0376	9.77e-39	none	0.415798	0.0276074	2.91892e-51	rs62556120	yes	intron_variant	ENSG00000197646	0	PDCD1LG2	Q9BQ51	PD-L2	Programmed_cell_death_1_ligand_2	6.90963e-05	no	no
META	PILRB	7:100373690	7:100373690	novel	T	C	0.641	T	0.359	-1.02959	0.0297142	1.18501e-110	T	C	0.706	T	0.294	-1.14	0.0296	1.6e-133	none	-1.08282	0.0209684	4.59E-580	rs2405442	yes	downstream_gene_variant	ENSG00000121716	5957	PILRB	Q9UKJ0	PILRB	Paired_immunoglobulin-like_type_2_receptor_beta	no hits within 1Mb	yes	yes
CVDIII	PON3	7:95328877	7:95328877	known	T	C	0.02	C	0.019	-1.54866	0.14334	3.15528e-24	NA	NA	NA		0.38	0.453	0.0364	4.3e-31	7:95390993	0.373803	0.0269992	1.36418e-43	rs577750230	yes	downstream_gene_variant	ENSG00000105852	30995	PON3	Q15166	PON3	Paraoxonase	same variant	no	no
CVDIII	PON3	7:95328877	7:95354042	known	C	T	0.494	T	0.495	-0.281019	0.0393292	3.6791e-12	C	T	0.614	C	0.614	-0.451	0.0362	3.06e-31	none	-0.372995	0.0266388	1.51725e-44	rs10953142	yes	downstream_gene_variant	ENSG00000105852	5830	PON3	Q15166	PON3	Paraoxonase	1.33509e-06	no	no
CVDIII	PON3	7:95328877	7:95394695	known	G	A	0.004386	A	0.005	-1.67864	0.282291	5.55039e-09	NA	NA	NA		0.003	-0.115	0.359	0.747	7:95640357	-1.0098	0.227972	9.44544e-06	rs147006695	no	stop_gained	ENSG00000105852	0	PON3	Q15166	PON3	Paraoxonase	3.98093e-08	no	no
CVDIII	PON3	7:95328877	7:95396432	novel	T	C	0.03	C	0.031	-1.18444	0.112846	7.57805e-23	T	C	0.023	C	0.023	-1.4	0.123	9.47e-27	none	-1.28225	0.0830537	8.97886e-54	rs149867961	yes	upstream_gene_variant	ENSG00000105852	57	PON3	Q15166	PON3	Paraoxonase	4.85769e-20	no	no
CVDII	PSGL1	12:108623488	12:108623488	known	T	C	0.027	C	0.027	-1.79754	0.116473	3.00075e-42	T	C	0.000609	C	0.001	-2.34	0.694	0.000804	none	-1.81234	0.114866	4.41975e-56	rs7300972	no	missense_variant	ENSG00000110876	0	SELPLG	Q14242	PSGL-1	P-selectin_glycoprotein_ligand_1	same variant	no	no
CVDIII	PSPD	10:79946568	10:79946568	known	A	G	0.346	G	0.345	-0.773519	0.036142	5.05668e-63	A	G	0.424	G	0.422	-0.678	0.0323	3.05e-68	none	-0.720695	0.024086	1.02442e-196	rs721917	yes	missense_variant	ENSG00000133661	0	SFTPD	P35247	PSP-D	Pulmonary_surfactant-associated_protein_D	same variant	no	no
CVDIII	PSPD	10:79946568	10:79947615	known	G	A	0.075	A	0.073	0.803295	0.0766507	6.64749e-23	G	A	0.053	A	0.053	0.944	0.0788	5.16e-29	none	0.871434	0.0549612	1.28934e-56	rs7074156	yes	intron_variant	ENSG00000133661	0	SFTPD	P35247	PSP-D	Pulmonary_surfactant-associated_protein_D	same variant	no	no
CVDIII	PSPD	10:87390493	10:87390493	novel	A	T	0.065	T	0.063	-0.657022	0.0807775	1.9023e-14	NA	NA	NA		no_suitable_proxy	na	na	na	none	na	na	na	rs186044494	no	upstream_gene_variant	ENSG00000133661	7407879	SFTPD	P35247	PSP-D	Pulmonary_surfactant-associated_protein_D	no hits within 1Mb	no	no
META	QDPR	4:17525059	4:17525059	known	A	C	0.245	C	0.241	-0.312122	0.0454056	2.51962e-11	A	C	0.216	C	0.216	-0.382	0.0426	8.24e-18	none	-0.34942	0.0310564	2.28553e-29	rs10020773	yes	upstream_gene_variant	ENSG00000151552	12853	QDPR	P09417	QDPR	Dihydropteridine_reductase	0.0781157	no	no
CVDIII	RARRES2	7:150340838	7:150340838	known	C	T	0.274	T	0.273	0.305281	0.0440091	1.45551e-11	C	T	0.201	T	0.201	0.272	0.0468	1.11e-08	none	0.289472	0.0320553	1.71046e-19	rs55974958	yes	intron_variant	ENSG00000106538	0	RARRES2	Q99969	RARRES2	Retinoic_acid_receptor_responder_protein_2	0.155655	no	no
META	RTN4R	22:20185296	22:20185296	known	C	T	0.152	T	0.155	0.402808	0.0540501	5.2116e-13	C	T	0.183	T	0.182	0.389	0.0476	2.59e-15	none	0.39498	0.0357229	2.03264e-28	rs10212004	yes	downstream_gene_variant	ENSG00000040608	56119	RTN4R	Q9BZR6	RTN4R	Reticulon-4_receptor	4.38519e-05	no	no
CVDIII	SELP	1:169593666	1:169557863	known	T	C	0.04	C	0.04	-0.672281	0.097726	2.21922e-11	T	C	0.094	C	0.094	-0.788	0.0592	1.04e-34	none	-0.757087	0.0506097	1.35391e-50	rs9332575	yes	downstream_gene_variant	ENSG00000174175	30986	SELP	P16109	SELP	P-selectin	0.282934	no	no
CVDIII	SELP	1:169593666	1:169593666	novel	C	T	0.167	T	0.165	-0.422779	0.0531004	1.43733e-14	C	T	0.214	T	0.212	-0.408	0.0436	2.5e-19	none	-0.414142	0.0336871	9.78131e-35	rs6128	yes	synonymous_variant	ENSG00000174175	0	SELP	P16109	SELP	P-selectin	1.06557e-17	no	no
CVDII	SERPINA12	14:94499100	14:94499100	novel	G	T	0.023	T	0.023	1.95002	0.122331	2.50276e-44	G	T	0.03	T	0.03	2.07	0.0932	8.94e-75	none	2.02837	0.0741326	7.90452e-165	rs77822037	yes	intron_variant	ENSG00000165953	0	SERPINA12	Q8IW75	SERPINA12	Serpin_A12	4.41028e-51	no	no
CVDII	SERPINA12	14:94499100	14:94502621	novel	C	T	0.423	T	0.425	0.417693	0.0392578	1.69992e-23	C	T	0.41	T	0.41	0.509	0.0357	1.1e-38	none	0.467652	0.0264296	4.64431e-70	rs7159117	yes	intron_variant	ENSG00000165953	0	SERPINA12	Q8IW75	SERPINA12	Serpin_A12	2.11698e-21	no	no
CVDII	SERPINA12	14:94499100	14:94521214	known	T	A	0.3	A	0.3	0.455821	0.0423296	4.66896e-24	T	A	0.221	A	0.219	0.589	0.0425	6.87e-37	none	0.522017	0.0299741	6.28145e-68	rs61978271	yes	upstream_gene_variant	ENSG00000165953	3370	SERPINA12	Q8IW75	SERPINA12	Serpin_A12	0.0258743	no	no
META	SERPINB8	18:63987229	18:63987229	novel	A	G	0.52	A	0.499	0.646195	0.0378452	1.00857e-47	A	G	0.613	A	0.389	0.781	0.0312	6.47e-84	none	0.726327	0.024077	6.46444e-200	rs3826616	yes	missense_variant	ENSG00000166401	0	SERPINB8	P50452	SERPINB8	Serpin_B8	no hits within 1Mb	yes	yes
CVDIII	SHPS1	20:1914518	20:1620521	novel	C	T	0.222	T	0.224	0.381735	0.0476197	1.27724e-14	C	T	0.16	T	0.16	0.558	0.0484	2.26e-27	none	0.468221	0.0339424	2.74722e-43	rs3761268	yes	upstream_gene_variant	ENSG00000198053	273646	SIRPA	P78324	SHPS-1	Tyrosine-protein_phosphatase_non-receptor_type_substrate_1	3.06967e-36	no	no
CVDIII	SHPS1	20:1914518	20:1914518	known	T	C	0.308	C	0.306	-0.918437	0.0359815	2.09235e-81	T	C	0.336	C	0.337	-1.1	0.0249	9.91e-150	none	-1.04219	0.0204475	5.73E-592	rs111862284	yes	intron_variant	ENSG00000198053	0	SIRPA	P78324	SHPS-1	Tyrosine-protein_phosphatase_non-receptor_type_substrate_1	0.0148217	no	no
CVDII	SLAMF7	1:160750284	1:160750284	known	C	T	0.095	T	0.094	-0.600792	0.065897	7.34289e-18	C	T	0.113	T	0.113	-0.938	0.0542	4.93e-52	none	-0.802177	0.0418454	6.58854e-82	rs11581248	yes	intron_variant	ENSG00000026751	0	SLAMF7	Q9NQ25	SLAMF7	SLAM_family_member_7	3.33136e-06	no	no
CVDIII	SPON1	11:14030801	11:14030801	known	T	C	0.515	T	0.486	0.291506	0.0398335	1.28077e-12	T	C	0.451	C	0.548	0.452	0.0348	3.42e-33	none	0.382548	0.0262068	2.92307e-48	rs61884835	yes	intron_variant	ENSG00000262655	0	SPON1	Q9HCB6	SPON1	Spondin-1	0.525259	no	no
META	SSC4D	7:76408093	7:76408093	novel	C	T	0.139	T	0.144	0.743503	0.055349	4.75042e-34	C	T	0.056	T	0.056	0.967	0.0781	6.03e-31	none	0.818432	0.045152	1.98081e-73	rs75224131	yes	intron_variant	ENSG00000146700	0	SSC4D	Q8WTU2	SSC4D	Scavenger_receptor_cysteine-rich_domain-containing_group_B_protein	no hits within 1Mb	yes	yes
CVDIII	ST2	2:102340831	2:102309902	known	G	A	0.372	A	0.37	-0.559598	0.0392185	6.98576e-37	G	A	0.39	A	0.391	-0.695	0.0342	1.51e-66	none	-0.636352	0.0257949	2.26014e-134	rs12470864	yes	upstream_gene_variant	ENSG00000115602	1600	IL1RL1	Q01638	ST2	ST2_protein	0.754764	no	no
CVDIII	ST2	2:102340831	2:102340831	known	A	G	0.055	G	0.052	-1.29934	0.0822192	2.97938e-43	A	G	0.011	G	0.01	-1.59	0.171	4.56e-19	none	-1.35465	0.0741124	1.23171e-74	rs13029918	yes	splice_region_variant	ENSG00000115602	0	IL1RL1	Q01638	ST2	ST2_protein	same variant	no	no
META	SUMF2	7:56078132	7:56078132	novel	G	A	0.023	A	0.023	-1.63659	0.123885	9.42723e-33	G	A	0.007917	A	0.008	-1.98	0.203	7.57e-21	none	-1.73081	0.105702	2.90917e-60	rs35384521	yes	missense_variant	ENSG00000129103	0	SUMF2	Q8NBJ7	SUMF2	Sulfatase-modifying_factor_2	no hits within 1Mb	no	yes
CVDIII	TFPI	2:187421490	2:187421490	known	C	G	0.527	C	0.475	-0.349577	0.0387955	1.05229e-17	C	G	0.466	G	0.531	-0.513	0.0356	1.03e-38	none	-0.43851	0.0262255	9.25146e-63	rs3771073	yes	downstream_gene_variant	ENSG00000003436	42740	TFPI	P10646	TFPI	Tissue_factor_pathway_inhibitor	same variant	no	no
CVDIII	TLT2	6:41199359	6:41199359	known	C	A	0.376	A	0.37	0.284393	0.0417153	4.1151e-11	C	A	0.232	A	0.234	0.471	0.0426	2.01e-25	none	0.375605	0.0298042	2.04854e-36	rs11759347	yes	intron_variant	ENSG00000112195	0	TREML2	Q5T2D2	TLT-2	Trem-like_transcript_2_protein	3.13689e-10	no	no
CVDII	TNFRSF10A	8:23225458	8:23210773	novel	A	G	0.551	A	0.447	0.377945	0.039748	1.52065e-19	A	G	0.545	A	0.454	0.51	0.0349	8.13e-40	none	0.452621	0.0262058	7.67245e-67	rs13255997	yes	intron_variant	ENSG00000104689	0	TNFRSF10A	O00220	TNFRSF10A	Tumor_necrosis_factor_receptor_superfamily_member_10A	6.13935e-11	no	no
CVDII	TNFRSF10A	8:23225458	8:23225458	known	G	T	0.583	G	0.413	0.375891	0.0391627	7.1159e-20	G	T	0.623	G	0.376	0.544	0.035	4.83e-44	none	0.469412	0.0260925	2.32137e-72	rs13278062	yes	upstream_gene_variant	ENSG00000104689	332	TNFRSF10A	O00220	TNFRSF10A	Tumor_necrosis_factor_receptor_superfamily_member_10A	4.57338e-10	no	no
CVDIII	TNFRSF10C	8:23108277	8:23108277	novel	T	TG	0.05	TG	0.05	-0.65436	0.0893811	1.1421e-12	T	TG	0.03	TG	0.03	-0.33093	0.108189	0.00231432	none	-0.523158	0.068907	3.14449e-14	none	no	intron_variant	ENSG00000173535	0	TNFRSF10C	O14798	TNFRSF10C	Tumor_necrosis_factor_receptor_superfamily_member_10C	no hits within 1Mb	no	yes
CVDIII	TNFRSF10C	8:23108277	8:23111816	novel	T	G	0.006	G	0.006	-1.79899	0.249614	2.58156e-12	NA	NA	NA		0.001	-0.75	0.76	0.324	8:22704243	-1.6969	0.237158	8.35945e-13	rs779159813	no	missense_variant	ENSG00000173535	0	TNFRSF10C	O14798	TNFRSF10C	Tumor_necrosis_factor_receptor_superfamily_member_10C	no hits within 1Mb	no	yes
CVDII	TNFRSF11A	18:62354041	18:62354041	known	A	G	0.211	G	0.209	-0.441867	0.0491083	1.8186e-17	A	G	0.163	G	0.164	-0.91	0.0442	1.76e-64	none	-0.700236	0.0328577	8.93993e-101	rs80067526	yes	intron_variant	ENSG00000141655	0	TNFRSF11A	Q9Y6Q6	TNFRSF11A	Tumor_necrosis_factor_receptor_superfamily_member_11A	same variant	no	no
CVDII	TNFRSF11A	18:62354041	18:62387624	known	A	C	0.767	A	0.232	0.371644	0.0468419	2.11404e-14	A	C	0.75	A	0.251	0.671	0.0396	9.02e-50	none	0.546378	0.0302578	6.89651e-73	rs884205	yes	3_prime_UTR_variant	ENSG00000141655	0	TNFRSF11A	Q9Y6Q6	TNFRSF11A	Tumor_necrosis_factor_receptor_superfamily_member_11A	same variant	no	no
CVDIII	TNFSF13B	13:108308032	13:108308032	novel	TGCTG	T	0.073	T	0.075	0.512193	0.0719623	4.3779e-12	TGCTG	T	0.049	T	0.048	0.727	0.0831	6.78e-17	none	0.604319	0.0543864	1.10198e-28	none	yes	3_prime_UTR_variant	ENSG00000102524	0	TNFSF13B	Q9Y275	TNFSF13B	Tumor_necrosis_factor_ligand_superfamily_member_13B	6.71742e-12	no	no
CVDIII	TR	3:196073940	3:196073940	known	C	T	0.585	C	0.41	0.284745	0.0404751	7.47389e-12	C	T	0.586	C	0.414	0.253	0.0369	3.18e-11	none	0.267369	0.0272772	1.1049e-22	rs3817672	yes	missense_variant	ENSG00000072274	0	TFRC	P02786	TR	Transferrin_receptor_protein_1	same variant	no	no
CVDIII	TRAP	19:11580994	19:11580994	known	G	A	0.143	A	0.14	-0.453834	0.057264	1.94081e-14	G	A	0.104	A	0.102	-0.46	0.0606	3.71e-13	none	-0.456785	0.0416261	5.12242e-28	rs79525531	yes	upstream_gene_variant	ENSG00000102575	1986	ACP5	P13686	TR-AP	Tartrate-resistant_acid_phosphatase_type_5	0.0289738	no	no
META	TYRO3	15:41553891	15:41553891	novel	G	C	0.519	G	0.48	0.51167	0.0370852	1.1413e-35	G	C	0.533	G	0.47	0.463	0.0346	5.5e-35	none	0.485554	0.0253094	4.9622e-82	rs8028439	yes	upstream_gene_variant	ENSG00000092445	3784	TYRO3	Q06418	TYRO3	Tyrosine-protein_kinase_receptor_TYRO3	2.22618e-18	no	no
CVDII	XCL1	1:168542087	1:168542087	known	G	C	0.203	C	0.206	0.445141	0.0465561	2.95216e-19	G	C	0.281	C	0.28	0.75	0.0343	2.78e-69	none	0.642956	0.0275994	4.8661e-120	rs4301615	yes	upstream_gene_variant	ENSG00000143184	34518	XCL1	P47992	Lymphotactin	XCL1	0.00036598	no	no

### Sheet: trans
Supplementary Table 1b. Study-wide significant trans pQTL
panel	protein	lead SNP	independent SNP	novelty_status	reference MANOLIS	alternate MANOLIS	AF MANOLIS	effect allele MANOLIS	MAF MANOLIS	beta MANOLIS	se MANOLIS	p MANOLIS	reference Pomak	alternate Pomak	AF Pomak	effect allele Pomak	MAF Pomak	beta Pomak	se Pomak	p Pomak	proxy if not present in Pomak	beta	se	p	rsids	replicates	mapped gene consequence	mapped gene ID	mapped gene distance (bp)	mapped gene	P conditional	not studied before	novel locus	receptor/ligand
CVDII	ADAMTS13	4:186239096	4:186239096	novel	C	T	0.475	T	0.476	0.286	0.039	1.93538e-12					0.458	0.166	0.0372	1.06e-05	4:186240347	0.0269077	0.222896	1.19e-16	rs12509937	yes	intron_variant	ENSG00000164344	0	KLKB1	no hits within 1Mb	0	yes	no
CVDII	BMP6	4:186235350	4:186235350	novel	T	TTTTCTAACTTCATCACC	0.484	TTTTCTAACTTCATCACC	0.471	-0.514	0.0385	6.06851e-33	T	TTTTCTAACTTCATCACC	0.464	TTTTCTAACTTCATCACC	0.462	-0.478	0.0358	1.29e-34		-0.495	0.0262	2.17e-79	none	yes	intron_variant	ENSG00000164344	0	KLKB1	no hits within 1Mb	0	yes	no
CVDII	BMP6	4:186235350	4:186272704	novel	G	A	0.131	A	0.135	0.387	0.0602	3.52131e-10	G	A	0.101	A	0.103	0.188	0.0603	0.00197		0.423	0.0323	1.46e-11	rs4253408	no	downstream_gene_variant	ENSG00000164344	14233	KLKB1	no hits within 1Mb	0	yes	no
CVDII	BMP6	5:177409531	5:177409531	novel	A	G	0.838	A	0.163	0.371	0.0545	3.72462e-11	A	G	0.721	A	0.279	0.451	0.0401	3.41e-26		0.288	0.0426	4.12e-39	rs1801020	yes	5_prime_UTR_variant	ENSG00000131187	0	F12	no hits within 1Mb	0	yes	no
META	CCDC80	4:186248013	4:186248013	novel	C	T	0.484	T	0.484	-0.351	0.0389	1.25208e-17	C	T	0.463	T	0.462	-0.2	0.037	9.93e-08		-0.271	0.0268	4.33e-24	rs1973612	yes	intron_variant	ENSG00000164344	0	KLKB1	no hits within 1Mb	0	yes	no
CVDII	CCL17	10:119250744	10:119250744	novel	A	G	0.095	G	0.099	-0.493	0.0655	3.7273e-13	A	G	0.083	G	0.083	-0.709	0.0652	7.83e-25		-0.601	0.0462	9.76e-39	rs10886430	yes	intron_variant	ENSG00000198873	0	GRK5	no hits within 1Mb	0	yes	no
CVDIII	CD163	2:134208991	2:134208991	known	C	A	0.05	A	0.051	-0.647	0.0912	5.13204e-12	C	A	0.026	A	0.024	-0.825	0.116	3.7e-12		-0.715	0.0717	1.78e-23	rs62165726	yes	intron_variant	ENSG00000152127	0	MGAT5	same variant	0	no	no
CVDIII	CDH5	9:133253728	9:133253728	known	A	T	0.086	T	0.085	0.971	0.0651	7.18493e-40	A	T	0.099	T	0.098	1.13	0.0569	1.11e-61		1.06	0.0428	1.92e-135	rs10793962	yes	non_coding_transcript_exon_variant	ENSG00000175164	0	ABO	0.425816	0	no	no
CVDIII	CDH5	9:133253728	9:133278724	known	C	T	0.716	C	0.28	-0.34	0.0437	6.08456e-14	C	T	0.697	C	0.303	-0.323	0.0411	2.32e-14		-0.331	0.0299	2.11e-28	rs579459	yes	upstream_gene_variant	ENSG00000175164	2700	ABO	0.0496279	0	no	no
CVDIII	CDH5	9:133253728	9:133284318	known	C	CAAA	0.472	CAAA	0.473	-0.251	0.0402	9.335e-10	C	CAAA	0.435	CAAA	0.434	-0.243	0.038	3.29e-10		-0.247	0.0276	3.53e-19	none	yes	upstream_gene_variant	ENSG00000175164	8294	ABO	0.14906	0	no	no
META	CHRDL2	4:186235350	4:186235350	novel	T	TTTTCTAACTTCATCACC	0.484	TTTTCTAACTTCATCACC	0.478	-0.349	0.0392	2.94171e-17	T	TTTTCTAACTTCATCACC	0.464	TTTTCTAACTTCATCACC	0.464	-0.12	0.0369	0.00132		-0.228	0.0269	2.49e-17	none	no	intron_variant	ENSG00000164344	0	KLKB1	no hits within 1Mb	0	yes	no
CVDII	CTRC	9:133257567	9:133257567	novel	T	C	0.079	C	0.078	0.542	0.0727	5.89986e-13	T	C	0.099	C	0.097	0.89	0.0614	7.87e-40		0.745	0.0469	8.28e-57	rs75179845	yes	intron_variant	ENSG00000175164	0	ABO	no hits within 1Mb	0	yes	no
CVDII	CXCL1	1:159205564	1:159205564	novel	G	A	0.502	G	0.493	-0.413	0.0381	5.27422e-24	G	A	0.648	G	0.354	-0.667	0.0337	2.61e-63		-0.556	0.0252	2.12e-107	rs12075	yes	missense_variant	ENSG00000213088	0	ACKR1	no hits within 1Mb	0	yes	yes
CVDIII	CXCL16	3:45948068	3:45948068	novel	C	T	0.008772	T	0.009	1.51	0.215	8.45974e-12	C	T	0.0003045	T	0	-1.85	0.967	0.056		1.35	0.21	1.15e-10	none	no	3_prime_UTR_variant	ENSG00000172215	0	CXCR6	6.9887e-12	0	no	yes
CVDIII	EPCAM	13:103085397	13:103085397	known	G	A	0.075	A	0.076	-0.779	0.0738	3.51665e-23	G	A	0.022	A	0.022	-0.657	0.127	4.08e-07		-0.748	0.0638	9.29e-32	rs144846334	yes	upstream_gene_variant	ENSG00000125255	18551	SLC10A2	same variant	0	no	no
CVDIII	GAL4	9:133271182	9:133271182	novel	T	C	0.654	T	0.344	-0.311	0.0407	1.75384e-13	T	C	0.673	T	0.328	-0.28	0.0379	5.74e-13		-0.294	0.0277	2.7e-26	rs879055593	yes	intron_variant	ENSG00000175164	0	ABO	no hits within 1Mb	0	yes	no
CVDIII	GRN	1:109279521	1:109279521	known	G	A	0.788	G	0.209	-0.507	0.0479	2.11954e-23	G	A	0.721	G	0.28	-0.678	0.0376	4e-55		-0.613	0.0296	3.48e-95	rs1277930	yes	downstream_gene_variant	ENSG00000134243	30047	SORT1	0.0674651	0	no	no
CVDII	HO1	4:186257633	4:186257633	novel	C	CTTT	0.479	CTTT	0.479	-0.401	0.0388	2.03582e-22	C	CTTT	0.464	CTTT	0.462	-0.144	0.0376	0.000153		-0.269	0.027	2.39e-23	rs1399750283	yes	intron_variant	ENSG00000164344	0	KLKB1	no hits within 1Mb	0	yes	no
CVDIII	ICAM2	3:98698056	3:98698056	novel	G	T	0.571	G	0.427	0.657	0.0354	1.01284e-54	G	T	0.501	G	0.498	0.707	0.0331	5.37e-70		0.684	0.0242	7.02e-176	rs10935473	yes	NA	NA	NA	NA	1.486390e-41	0	no	no
CVDIII	ICAM2	9:133263362	9:133263362	known	GCGCCCACCACTA	G	0.268	G	0.264	-0.632	0.0414	3.73656e-41	GCGCCCACCACTA	G	0.245	G	0.245	-0.78	0.0405	8.24e-62		-0.708	0.029	7.41e-132	none	yes	intron_variant	ENSG00000175164	0	ABO	0.00101376	0	no	no
CVDII	IL18	2:32264782	2:32264782	known	T	C	0.654	T	0.349	-0.281	0.0415	6.30493e-11	T	C	0.575	T	0.425	-0.324	0.0371	5.63e-17		-0.305	0.0277	3.1e-28	rs385076	yes	intron_variant	ENSG00000091106	0	NLRC4	1.69522e-09	0	no	yes
CVDIII	LDLRECEPTOR	19:44909976	19:44909976	novel	G	T	0.079	T	0.077	0.507	0.0724	9.73719e-12	G	T	0.083	T	0.084	0.527	0.0624	3.52e-16		0.519	0.0472	5.06e-28	rs1065853	yes	downstream_gene_variant	ENSG00000130203	583	APOE	no hits within 1Mb	0	yes	yes
CVDII	LPL	4:186236880	4:186236880	novel	G	A	0.484	A	0.484	-0.36	0.0394	3.60436e-18	G	A	0.463	A	0.461	-0.156	0.0377	4.81e-05		-0.253	0.0272	1.32e-20	rs3733402	yes	missense_variant	ENSG00000164344	0	KLKB1	no hits within 1Mb	1	yes	no
CVDIII	MCP1	1:159205564	1:159205564	known	G	A	0.502	G	0.495	-0.585	0.0362	2.43357e-44	G	A	0.648	G	0.353	-0.776	0.0321	8.5e-84		-0.692	0.024	8.33e-183	rs12075	yes	missense_variant	ENSG00000213088	0	ACKR1	no hits within 1Mb	0	no	yes
CVDIII	MEPE	4:186235986	4:186235986	novel	C	T	0.476	T	0.421	-0.314	0.0463	5.29608e-11					0.464	-0.239	0.0369	2.58e-10	4:186230988	0.0288788	-0.268176	1.6e-20	rs4241819	yes	intron_variant	ENSG00000164344	0	KLKB1	no hits within 1Mb	0	yes	no
CVDII	MERTK	4:186257633	4:186257633	novel	C	CTTT	0.479	CTTT	0.479	-0.268	0.0398	5.23078e-11	C	CTTT	0.464	CTTT	0.462	-0.0787	0.0378	0.0379		-0.168	0.0274	7.88e-10	rs1399750283	no	intron_variant	ENSG00000164344	0	KLKB1	no hits within 1Mb	1	yes	no
CVDII	PAPPA	11:57392301	11:57392301	novel	T	TCA	0.755	T	0.243	-0.341	0.047	2.61052e-12	T	TCA	0.756	T	0.243	-0.263	0.0438	4.11e-09		-0.299	0.032	1.06e-20	rs10642232	yes	upstream_gene_variant	ENSG00000186652	1651	PRG2	one hit within 1Mb, no conditioning	0	no	no
CVDII	PDL2	3:98698056	3:98698056	novel	G	T	0.571	G	0.427	0.268	0.0398	6.85142e-11	G	T	0.501	G	0.496	0.495	0.0365	2.52e-35		0.391	0.0269	4.68e-48	rs10935473	yes	NA	NA	NA	NA	no hits within 1Mb	0	yes	no
CVDII	PDL2	4:186236880	4:186236880	novel	G	A	0.484	A	0.484	0.282	0.0397	6.35589e-12	G	A	0.463	A	0.461	0.105	0.038	0.00569		0.19	0.0275	4.83e-12	rs3733402	no	missense_variant	ENSG00000164344	0	KLKB1	no hits within 1Mb	0	yes	no
CVDII	PRSS27	19:48703346	19:48703346	novel	C	T	0.393	T	0.389	-0.404	0.0401	1.38207e-21	C	T	0.44	T	0.437	-0.388	0.0366	8.36e-24		-0.395	0.027	2.12e-48	rs281377	yes	synonymous_variant	ENSG00000176920	0	FUT2	no hits within 1Mb	0	yes	no
CVDII	SCF	16:66577847	16:66577847	novel	G	A	0.00776	A	0.008	-1.97	0.226	3.35503e-16					no_suitable_proxy	na	na	na		na	na	na	rs183455943	no	intron_variant	ENSG00000089505	0	CMTM1	no hits within 1Mb	0	yes	no
CVDIII	SELE	9:133263362	9:133263362	known	GCGCCCACCACTA	G	0.268	G	0.264	-0.862	0.0385	2.60426e-69	GCGCCCACCACTA	G	0.245	G	0.245	-1.01	0.0369	6.83e-97		-0.939	0.0266	2.78e-272	none	yes	intron_variant	ENSG00000175164	0	ABO	0.000340234	0	no	no
CVDIII	TNFRSF10C	19:43648948	19:43648948	known	A	G	0.129	G	0.129	-0.965	0.0541	7.30611e-52	A	G	0.165	G	0.167	-1.21	0.04	3.76e-109		-1.12	0.0322	1.06e-266	rs4760	yes	missense_variant	ENSG00000011422	0	PLAUR	same variant	0	no	no
CVDII	TNFRSF13B	13:108308032	13:108308032	novel	TGCTG	T	0.073	T	0.074	0.508	0.0731	1.40243e-11	TGCTG	T	0.049	T	0.048	0.67	0.0848	1.66e-14		0.577	0.0554	2.08e-25	none	yes	3_prime_UTR_variant	ENSG00000102524	0	TNFSF13B	no hits within 1Mb	0	yes	yes
META	TYMP	4:186240347	4:186240347	novel	G	A	0.484	A	0.483	-0.286	0.0393	2.01448e-12	G	A	0.461	A	0.459	-0.148	0.0371	7.9e-05		-0.213	0.027	3.19e-15	rs35984397	yes	intron_variant	ENSG00000164344	0	KLKB1	no hits within 1Mb	0	yes	no
CVDIII	UPA	19:43670289	19:43670289	known	C	T	0.05	T	0.05	-0.594	0.0862	2.09574e-11	C	T	0.033	T	0.033	-0.536	0.104	3.57e-07		-0.57	0.0664	8.45e-18	rs4251805	yes	5_prime_UTR_variant	ENSG00000011422	0	PLAUR	0.0970031	0	no	yes
CVDIII	VWF	9:133269582	9:133269582	known	A	G	0.565	A	0.432	0.325	0.0393	4.21056e-15	A	G	0.555	A	0.444	0.421	0.0359	5.59e-28		0.377	0.0265	6.84e-46	rs951754141	yes	intron_variant	ENSG00000175164	0	ABO	1.66867e-08	0	no	no
CVDII	XCL1	4:186248013	4:186248013	novel	C	T	0.484	T	0.485	-0.27	0.0394	3.92859e-11	C	T	0.463	T	0.461	-0.0701	0.0376	0.0639		-0.166	0.0272	1.19e-09	rs1973612	no	intron_variant	ENSG00000164344	0	KLKB1	no hits within 1Mb	0	yes	no

### Sheet: legend
column	description
panel	OLINK protein panel on which the protein was assayed
protein	protein name as provided by OLINK
lead SNP	index SNP defining a 2Mb locus
independent SNP	independently associated SNP at locus, as defined by COJO
novelty_status	does the p-value of the independent SNP conditioned on all previous signals pass the study-wide significance threshold of 7.45e-11
reference MANOLIS	reference allele GRCh38 in discovery
alternate MANOLIS	alternate allele GRCh38 in discovery
AF MANOLIS	alternate allele frequency in discovery
effect allele MANOLIS	effect allele
MAF MANOLIS	minor allele frequency in discovery
beta MANOLIS	discovery effect size
se MANOLIS	discovery standard error of the effect size
p MANOLIS	score test discovery p-value
reference Pomak	reference allele GRCh38 in replication
alternate Pomak	alternate allele GRCh38 in replication
AF Pomak	allele frequency in replication
effect allele Pomak	effect allele in replication
MAF Pomak	minor allele frequency in replication
beta Pomak	effect size in replication
se Pomak	standard error in replication
p Pomak	score test replication p-value
proxy if not present in Pomak	tagging variant (r2>0.8) used for meta-analysis if independent SNP not present in replication cohort
beta	meta-analysis effect size
se	meta-analysis standard error
p	inverse variance based meta-analysis p-value
rsids	Rsids of the discovery variant if present
replicates	does the meta-analysis p-value pass the Bonferroni-corrected threshold of nominal significance
cis consequence	consequence on the cis gene as per Ensembl VEP
cis gene ensembl id	Ensembl ID of the cis gene
distance to cis (bp)	distance to the above, as per Ensembl REST API
cis gene name	Gene symbol, as per REST API
uniprot id	UniProt protein name
uniprot short name	UniProt short name
uniprot long name	UniProt long name
P conditional	maximum conditional score test p-value across all previously associated variants in the region for the same protein. "same variant" indicates the variant itself is known.
not studied before	literature search and GWAS catalog did not produce evidence of previous genetic associations for this protein
novel locus	have there never been any reported associations for this protein at this locus
mapped gene consequence	for trans loci, consequence of the discovery variant on the mapped gene
mapped gene ID	for trans loci, Ensemb ID of the mapped gene
mapped gene distance (bp)	for trans loci, distance to the mapped gene as per REST API
mapped gene	for trans loci, gene that the signal has been mapped to. Details on how this is done are provided in the Methods section of the paper.
receptor/ligand	does the association reflect a documented receptor/ligand pair
