## Supplementary Table 2 for "Whole genome sequencing analysis of the cardiometabolic proteome"

### Sheet: Supplementary Table 2
Supplementary Table 2: Allele frequencies in MANOLIS compared to reference European populations. Alternate allele counts according to GRCh38 are compared to an absolute population alternate frequency. If gnomAD non-Finnish European counts are available for exomes, those are used for comparison. If they are not, gnomAD non-Finnish European genomes are used. If the variant is not present in gnomAD,…
chr,ps,MANOLIS AF,rs,MANOLIS REF,MANOLIS ALT,MANOLIS AN,MANOLIS AC,gnomADgREF,gnomADgALT,gnomADgAC,gnomADgAN,gnomADeREF,gnomADeALT,gnomADeAC,gnomADeAN,TOPMedAF,reference frequency,one-sided Chi2 proportion test P,AF ratio,log10ratio,abslog10ratio,signlog10
1,147538197,0.016,rs3753428,A,C,2914,46,A,C,2300,64558,,,,,0.047567852,0.035626878,5.07E-09,0.44909913,-0.347657786,0.347657786,FALSE
1,147654322,0.026,rs140566115,G,A,2914,76,G,A,1126,64558,G,A,1319,121410,0.010488341,0.010864014,2.35E-15,2.393222138,0.378983012,0.378983012,TRUE
1,147657671,0.642,rs12145385,A,G,2914,1868,A,G,45672,64500,,,,,0.760169788,0.708093023,1.00E-15,0.906660536,-0.042555287,0.042555287,FALSE
16,66312789,0.006,rs139361072,C,T,2914,18,C,T,10,64542,,,,,0.001696292,0.000154938,2.42E-142,38.7252,1.587993669,1.587993669,TRUE
9,114069709,0.025,rs147941577,A,G,2914,72,A,G,240,64576,A,G,254,121412,0.002293578,0.00209205,3.07E-155,11.95,1.077367905,1.077367905,TRUE
15,89785074,0.053,rs1042499,T,C,2914,152,T,C,3995,64552,,,,,0.050164055,0.06188809,0.016155617,0.856384481,-0.067331212,0.067331212,FALSE
17,30254025,0.259,rs17767256,T,G,2914,753,T,G,21437,64538,,,,,0.333874873,0.332160897,1.68E-17,0.779742595,-0.108048741,0.108048741,FALSE
16,87893616,0.177,rs55870502,T,C,2914,518,T,C,12238,64532,,,,,0.224276886,0.189642348,0.053455342,0.933335839,-0.029962057,0.029962057,FALSE
17,36002489,0.044,rs854626,A,C,2914,125,A,C,5064,64502,,,,,0.222700051,0.078509194,5.68E-13,0.560443918,-0.25146784,0.25146784,FALSE
17,35283223,0.009,rs961393125,G,T,2914,28,G,T,6,64572,,,,,5.57E-05,9.29E-05,0,96.858,1.986135497,1.986135497,TRUE
17,35980421,0.066,rs112689088,T,C,2914,192,T,C,5984,64576,T,C,236,6106,0.148979039,0.038650508,1.73E-14,1.707610169,0.232388733,0.232388733,TRUE
7,75810953,0.409,rs28453160,A,T,2910,1192,A,T,32023,64270,,,,,0.508369967,0.498257352,6.85E-22,0.820860944,-0.085730407,0.085730407,FALSE
7,75852294,0.86,rs6969965,T,C,2914,2503,T,C,58487,64554,,,,,0.925570209,0.906016668,2.09E-18,0.94920991,-0.022637736,0.022637736,FALSE
7,75867907,0.908,rs7793676,T,C,2914,2649,T,C,55128,64534,,,,,0.867426414,0.854247373,3.16E-17,1.062923959,0.026502196,0.026502196,TRUE
6,109613205,0.364,rs6914498,G,A,2914,1065,G,A,21651,64222,,,,,0.289572184,0.337127464,0.00064618,1.079710314,0.03330725,0.03330725,TRUE
6,47480600,0.285,rs9367279,A,G,2914,834,A,G,17462,64520,,,,,0.234359072,0.270644761,0.030765821,1.053040889,0.022445235,0.022445235,TRUE
11,437335,0.012,rs373359555,G,A,2914,35,G,A,40,64546,,,,,0.001728147,0.000619713,3.99E-131,19.3638,1.286990588,1.286990588,TRUE
11,582927,0.031,rs185053145,G,A,2914,92,G,A,1875,64390,,,,,0.019590979,0.029119428,0.232017976,1.064581333,0.027178847,0.027178847,TRUE
1,203186754,0.862,rs4950928,G,C,2914,2512,G,C,50957,64530,,,,,0.77078555,0.789663722,5.64E-22,1.091603901,0.038065079,0.038065079,TRUE
1,203215638,0.31,rs872583,T,C,2914,906,T,C,12772,64534,,,,,0.187794661,0.197911179,4.67E-53,1.566359223,0.194891369,0.194891369,TRUE
11,123196278,0.483,rs4488207,G,T,2914,1410,G,T,35423,64460,,,,,0.445400102,0.549534595,5.99E-13,0.878925557,-0.056047907,0.056047907,FALSE
18,591690,0.306,rs12957470,G,C,2914,891,G,C,19670,64506,,,,,0.235577536,0.304932874,0.469120832,1.003499542,0.001517179,0.001517179,TRUE
18,609954,0.731,rs505171,A,G,2914,2130,A,G,46744,64536,,,,,0.722453173,0.724308913,0.217104177,1.009237891,0.003993548,0.003993548,TRUE
22,19963748,0.397,rs4680,G,A,2914,1159,G,A,33464,64494,G,A,56093,121358,0.424264144,0.462210979,1.67E-12,0.858915123,-0.06604975,0.06604975,FALSE
11,1776566,0.197,rs72850971,A,C,2914,570,A,C,5453,64476,,,,,0.068528606,0.084574105,6.58E-103,2.329318173,0.367228815,0.367228815,TRUE
15,78900882,0.123,rs200245563,T,G,2912,362,T,G,7995,64414,,,,,0.11330116,0.12411898,0.498531996,0.990984615,-0.003933088,0.003933088,FALSE
15,78937302,0.112,rs62013199,A,G,2914,324,A,G,6202,64534,A,G,13754,121412,0.132549694,0.113283695,0.371522149,0.988668315,-0.004949384,0.004949384,FALSE
15,78944951,0.11,rs2289702,C,T,2914,321,C,T,6730,64524,C,T,3759,59698,0.074246623,0.062966934,7.38E-26,1.746948657,0.242280141,0.242280141,TRUE
15,78946064,0.472,rs4778724,C,T,2266,1071,C,T,8580,12116,,,,,0.410717699,0.708154506,2.49E-134,0.666521212,-0.176186025,0.176186025,FALSE
15,79122785,0.901,rs2870113,T,C,2914,2626,T,C,58440,64584,,,,,0.862855186,0.904868079,0.258030907,0.995725257,-0.001860477,0.001860477,FALSE
15,79837108,0.01,rs142283210,T,G,2914,31,T,G,666,64574,,,,,0.005280008,0.010313749,0.467431387,0.96957958,-0.01341654,0.01341654,FALSE
7,50546948,0.981,rs2329370,A,T,2914,2857,A,T,63497,64592,,,,,0.94015195,0.983047436,0.15413403,0.997917256,-0.000905468,0.000905468,FALSE
14,100709875,0.715,rs12881545,G,C,2914,2086,G,C,42979,64480,,,,,0.427768221,0.666547767,9.22E-09,1.072691314,0.030474764,0.030474764,TRUE
9,137109777,0.796,rs6560658,C,G,2914,2323,C,G,48381,64492,,,,,0.813622898,0.75018607,2.62E-09,1.061070089,0.025744072,0.025744072,TRUE
17,79656893,0.45,rs1476360750,G,GA,2912,1312,G,GA,24873,52542,,,,,,0.473392714,0.007136487,0.950584972,-0.022009056,0.022009056,FALSE
17,79683660,0.717,rs4889908,T,C,2914,2088,T,C,45467,64546,,,,,0.606125765,0.704412357,0.078606585,1.017869708,0.00769219,0.00769219,TRUE
17,79733220,0.241,rs9916601,C,T,2914,703,C,T,19788,64530,,,,,0.362624235,0.306648071,1.12E-14,0.785917223,-0.104623194,0.104623194,FALSE
14,73976343,0.034,rs140111715,G,A,2914,102,G,A,6,64570,G,A,6,121412,5.57E-05,4.94E-05,0,688.0013333,2.83758928,2.83758928,TRUE
14,74001940,0.075,rs73301485,T,C,2914,223,T,C,3744,64558,,,,,0.075114679,0.057994362,1.11E-05,1.293229167,0.111675491,0.111675491,TRUE
1,157802090,0.572,rs4971154,C,T,2914,1667,C,T,33552,64508,C,T,59158,121412,0.395546636,0.487250025,3.08E-20,1.173935292,0.069644159,0.069644159,TRUE
14,54893672,0.002,rs1053361963,T,C,2914,7,T,C,4,64578,,,,,3.98E-05,6.19E-05,2.39E-50,32.289,1.509054595,1.509054595,TRUE
14,55204767,0.085,rs112034739,A,C,2914,251,A,C,5212,64502,,,,,0.052983244,0.080803696,0.153348584,1.05193208,0.0219877,0.0219877,TRUE
17,27643697,0.246,rs4794974,C,A,2914,722,C,A,15970,64510,,,,,0.225718336,0.247558518,0.498038848,0.993704446,-0.002742767,0.002742767,FALSE
6,38682852,0.394,rs4746,T,G,2914,1147,T,G,28727,64516,T,G,43910,121412,0.380423356,0.361661121,0.000177858,1.089417627,0.037194398,0.037194398,TRUE
19,54061858,0.452,rs589157,T,G,2914,1320,T,G,28320,64362,,,,,0.355815176,0.440011187,0.081918007,1.02724661,0.011674717,0.011674717,TRUE
19,54095964,0.127,rs61742142,C,T,2914,371,C,T,2756,64536,C,T,5321,118912,0.057610219,0.044747376,5.79E-103,2.838155234,0.453036146,0.453036146,TRUE
7,76294901,0.277,rs2908203,,,,,G,T,16008,64506,,,,,0.263426988,0.248162962,,1.116202024,0.047742806,0.047742806,TRUE
7,77224731,0.007,rs79142324,G,A,2914,22,G,A,3,64576,,,,,0.006482543,4.65E-05,0,150.6773333,2.178047926,2.178047926,TRUE
9,38381794,0.601,rs7873652,A,G,2914,1748,A,G,39787,64494,,,,,0.542439156,0.6169101,0.030471807,0.974210018,-0.011347409,0.011347409,FALSE
9,38408195,0.75,rs4878810,T,C,2914,2185,T,C,44651,63814,,,,,0.700130607,0.699705394,2.02E-09,1.071879689,0.030146042,0.030146042,TRUE
9,38426964,0.299,rs2381871,C,T,2914,867,C,T,18795,64522,,,,,0.242243247,0.291295992,0.235712117,1.026447353,0.011336679,0.011336679,TRUE
1,161509955,0.328,rs1801274,A,G,2914,953,A,G,32796,64534,A,G,58150,121412,0.50543132,0.478947715,1.02E-60,0.684834669,-0.164414262,0.164414262,FALSE
15,81308110,0.059,rs4778639,T,G,2914,172,T,G,4871,64568,,,,,0.070097477,0.075439846,0.000450069,0.782080066,-0.106748784,0.106748784,FALSE
22,17105693,0.515,rs2241047,C,G,2914,1500,C,G,32274,64242,,,,,0.513291603,0.50238162,0.093834782,1.025117122,0.010773487,0.010773487,TRUE
22,17111130,0.006,rs141573482,A,G,2914,17,A,G,317,64554,,,,,0.003344801,0.004910617,0.280793402,1.221842271,0.087015146,0.087015146,TRUE
2,102212357,0.584,rs1922291,A,G,2914,1705,A,G,39276,64522,,,,,0.637184633,0.608722606,0.004754366,0.959386088,-0.018006583,0.018006583,FALSE
2,102691650,0.248,rs2215944,G,T,2914,726,G,T,16730,64542,,,,,0.362942788,0.259211056,0.111374162,0.956749313,-0.019201841,0.019201841,FALSE
2,102007764,0.311,rs3218848,G,A,2914,906,G,A,25932,64528,,,,,0.451006626,0.401872056,7.93E-24,0.773878143,-0.111327419,0.111327419,FALSE
19,4255443,0.368,rs55873430,G,A,2914,1070,G,A,18877,64428,,,,,0.38059856,0.292993729,8.17E-19,1.255999576,0.098989493,0.098989493,TRUE
10,6021356,0.111,rs7093069,C,T,2914,323,C,T,11757,64344,,,,,0.184935652,0.182721,6.45E-24,0.607483542,-0.216465484,0.216465484,FALSE
10,6053965,0.118,rs12722497,,,,,C,A,6206,64568,,,,,0.066736748,0.096115723,,1.227686755,0.08908757,0.08908757,TRUE
1,154453788,0.384,rs4129267,C,T,2914,1123,C,T,25272,64450,,,,,0.330522108,0.392117921,0.233944496,0.979297246,-0.009085467,0.009085467,FALSE
1,154457969,0.445,rs1371979439,,,,,T,TTTC,37250,55384,,,,,,0.672576918,,0.661634362,-0.179381948,0.179381948,FALSE
1,155015671,0.003,rs200251994,G,A,2914,9,G,A,13,64568,G,A,17,121412,0.000135385,0.000140019,4.38E-37,21.42564706,1.330933947,1.330933947,TRUE
5,157045138,0.489,rs6555820,C,A,2914,1426,C,A,30699,64468,,,,,0.49557212,0.476189738,0.079987213,1.026901593,0.011528828,0.011528828,TRUE
19,51018620,0.131,rs7255834,T,C,2914,383,T,C,4705,64458,,,,,0.11608053,0.072993267,5.81E-34,1.794686079,0.253988494,0.253988494,TRUE
19,51019947,0.592,rs2569454,T,C,2914,1722,T,C,36251,64388,,,,,0.682219992,0.563008635,0.001259095,1.051493642,0.021806651,0.021806651,TRUE
3,66384219,0.316,rs2306272,T,C,2914,928,T,C,18175,64504,T,C,38028,121412,0.27316673,0.313214509,0.277309918,1.008893237,0.003845211,0.003845211,TRUE
6,149773410,0.029,rs11961451,G,A,2914,86,G,A,505,64514,,,,,0.101857161,0.007827758,5.89E-40,3.704764356,0.56876059,0.56876059,TRUE
2,118627799,0.011,rs184649094,G,T,2914,34,G,T,39,64574,,,,,0.000278733,0.000603958,7.00E-127,18.21317949,1.260385767,1.260385767,TRUE
2,118928310,0.225,rs55681170,A,G,2914,655,A,G,6121,64522,,,,,0.079829256,0.094866867,1.53E-126,2.371744813,0.375067959,0.375067959,TRUE
18,32224900,0.44,rs654488,T,A,2914,1279,T,A,30144,64508,,,,,0.537238787,0.467290879,0.001138524,0.941597665,-0.026134627,0.026134627,FALSE
11,102858254,0.124,rs72983513,T,C,2914,363,T,C,8297,64396,,,,,0.081517584,0.128843406,0.254388924,0.962408581,-0.016640513,0.016640513,FALSE
11,102845590,0.544,rs645419,A,G,2914,1583,A,G,31658,64496,,,,,0.565422719,0.490852146,8.59E-09,1.108276707,0.044648206,0.044648206,TRUE
16,16205085,0.073,rs62030355,C,T,2914,214,C,T,4094,64550,,,,,0.039795171,0.063423703,0.014622954,1.150989253,0.061071268,0.061071268,TRUE
16,16254430,0.259,rs3891245,T,G,2870,742,T,G,14958,63458,,,,,0.3133362,0.235714961,0.002128279,1.098784731,0.040912616,0.040912616,TRUE
22,38830584,0.041,rs117773903,C,T,2914,118,C,T,1355,64556,,,,,0.03661761,0.020989528,1.67E-13,1.953354982,0.290781174,0.290781174,TRUE
4,87922658,0.568,rs2126651,C,T,2914,1659,C,T,36686,64126,,,,,0.481563774,0.572092443,0.388320241,0.992846535,-0.003117875,0.003117875,FALSE
1,55061806,0.848,rs631220,A,G,2914,2470,A,G,53660,64560,,,,,0.827718846,0.831164808,0.009431019,1.020254939,0.008708706,0.008708706,TRUE
7,623399,0.006,rs149525923,C,A,2914,18,C,A,13,64576,,,,,0.027029179,0.000201313,2.21E-108,29.80430769,1.474279038,1.474279038,TRUE
9,5516197,0.4,rs62556120,A,G,2914,1164,A,G,25076,64454,,,,,0.380670234,0.389052658,0.128748582,1.028138459,0.012051605,0.012051605,TRUE
7,100373690,0.641,rs2405442,T,C,2914,1868,T,C,44539,64492,T,C,80899,121410,0.711383473,0.666328968,0.002019195,0.961987293,-0.016830665,0.016830665,FALSE
7,95328877,0.02,rs577750230,T,C,2914,57,T,C,5,64542,,,,,0.00010353,7.75E-05,0,258.168,2.41190241,2.41190241,TRUE
7,95354042,0.494,rs10953142,C,T,2912,1436,C,T,37544,64374,,,,,0.714879587,0.583216827,3.74E-23,0.847026316,-0.072103097,0.072103097,FALSE
7,95394695,0.004,rs147006695,G,A,2914,13,G,A,200,64570,,,,,0.001791858,0.003097414,0.123395326,1.2914,0.111060782,0.111060782,TRUE
7,95396432,0.03,rs149867961,T,C,2914,89,T,C,1843,64434,,,,,0.018651249,0.028602912,0.283501501,1.048844276,0.020711012,0.020711012,TRUE
12,108623488,0.027,rs7300972,T,C,2914,78,T,C,1075,64576,T,C,6038,121412,0.094657875,0.049731493,7.58E-09,0.542915535,-0.265267731,0.265267731,FALSE
10,79946568,0.346,rs721917,A,G,2914,1012,A,G,27446,64534,A,G,56954,121412,0.431017457,0.469096959,7.72E-40,0.737587386,-0.132186519,0.132186519,FALSE
10,79947615,0.075,rs7074156,G,A,2914,218,G,A,5058,64546,,,,,0.118222796,0.078362718,0.248597992,0.957087782,-0.019048228,0.019048228,FALSE
10,87390493,0.065,rs186044494,A,T,2914,192,A,T,996,55690,,,,,0.088063838,0.017884719,7.72E-85,3.63438755,0.560431236,0.560431236,TRUE
4,17525059,0.245,rs10020773,A,C,2914,712,A,C,15624,64542,,,,,0.272521662,0.242074928,0.396066104,1.012083333,0.005216273,0.005216273,TRUE
7,150340838,0.274,rs55974958,C,T,2914,796,C,T,17047,64392,,,,,0.355138252,0.264737856,0.156254517,1.034986097,0.014934516,0.014934516,TRUE
22,20185296,0.152,rs10212004,C,T,2914,445,C,T,10040,64542,,,,,0.233291922,0.155557621,0.345163343,0.97712988,-0.010047706,0.010047706,FALSE
1,169557863,0.04,rs9332575,T,C,2914,118,T,C,6987,64538,,,,,0.071108881,0.108261799,3.80E-32,0.369474739,-0.432415249,0.432415249,FALSE
1,169593666,0.167,rs6128,C,T,2914,487,C,T,10307,64518,,,,,0.300466679,0.159753867,0.144424315,1.045358106,0.019265091,0.019265091,TRUE
14,94499100,0.023,rs77822037,G,T,2914,67,G,T,884,64546,,,,,0.041961328,0.013695659,1.13E-05,1.679364253,0.225144905,0.225144905,TRUE
14,94502621,0.423,rs7159117,C,T,2914,1235,C,T,20933,64508,,,,,0.409618693,0.324502387,1.46E-30,1.303534324,0.115122471,0.115122471,TRUE
14,94521214,0.3,rs61978271,T,A,2914,875,T,A,14558,64542,,,,,0.168283321,0.225558551,3.05E-22,1.330031598,0.123861959,0.123861959,TRUE
18,63987229,0.52,rs3826616,A,G,2914,1510,A,G,37009,64498,A,G,70777,121412,0.537445846,0.582948967,7.68E-13,0.892016333,-0.049627194,0.049627194,FALSE
20,1620521,0.222,rs3761268,C,T,2914,646,C,T,13733,64518,,,,,0.185763889,0.212855327,0.126670706,1.042961917,0.018268451,0.018268451,TRUE
20,1914518,0.308,rs111862284,T,C,2914,895,T,C,23924,64060,,,,,0.419748662,0.373462379,7.77E-14,0.824714931,-0.083696143,0.083696143,FALSE
1,160750284,0.095,rs11581248,C,T,2914,278,C,T,8459,64540,C,T,10700,121412,0.082019304,0.088129674,0.088180496,1.077957009,0.032601441,0.032601441,TRUE
11,14030801,0.515,rs61884835,T,C,2914,1506,T,C,32899,64512,,,,,0.476435079,0.509967138,0.235461431,1.009868993,0.004265038,0.004265038,TRUE
7,76408093,0.139,rs75224131,C,T,2914,405,C,T,3972,64542,,,,,0.08372356,0.061541322,8.75E-68,2.258645015,0.353847979,0.353847979,TRUE
2,102309902,0.372,rs12470864,G,A,2914,1084,G,A,24444,64252,,,,,0.302115189,0.380439519,0.178890187,0.977816397,-0.009742684,0.009742684,FALSE
2,102340831,0.055,rs13029918,A,G,2914,156,A,G,1627,64568,A,G,1813,121402,0.016811608,0.014933856,6.98E-66,3.682906784,0.566190727,0.566190727,TRUE
7,56078132,0.023,rs35384521,G,A,2914,68,G,A,1364,64564,G,A,1768,121412,0.012550968,0.014561987,5.30E-05,1.579454751,0.198507189,0.198507189,TRUE
2,187421490,0.527,rs3771073,C,G,2914,1537,C,G,27303,64510,,,,,0.365953109,0.423236707,3.02E-30,1.245166099,0.095227288,0.095227288,TRUE
6,41199359,0.376,rs11759347,C,A,2914,1092,C,A,15203,64546,,,,,0.203722286,0.235537446,2.64E-70,1.596349142,0.203127883,0.203127883,TRUE
8,23210773,0.551,rs13255997,A,G,2914,1607,A,G,33670,64518,,,,,0.363229485,0.521869866,0.000734238,1.05581877,0.023589379,0.023589379,TRUE
8,23225458,0.583,rs13278062,G,T,2914,1700,G,T,31587,61692,,,,,0.409857607,0.512011282,7.36E-15,1.138646785,0.056389024,0.056389024,TRUE
8,23111816,0.006,rs779159813,T,G,2914,16,,,,,T,G,3,121412,,2.47E-05,0,242.824,2.385291609,2.385291609,TRUE
18,62354041,0.211,rs80067526,A,G,2914,612,A,G,11889,64554,,,,,0.120197821,0.184171391,0.000174494,1.145671966,0.059060286,0.059060286,TRUE
18,62387624,0.767,rs884205,A,C,2914,2238,A,C,48265,64554,,,,,0.819524083,0.747668619,0.006078947,1.025855547,0.011086211,0.011086211,TRUE
3,196073940,0.585,rs3817672,C,T,2914,1711,C,T,35593,64502,C,T,54070,121412,0.404394432,0.445343129,1.03E-53,1.31359386,0.11846111,0.11846111,TRUE
19,11580994,0.143,rs79525531,G,A,2914,411,G,A,8007,64536,,,,,0.088939857,0.124070286,0.002968964,1.152572499,0.061668253,0.061668253,TRUE
15,41553891,0.519,rs8028439,G,C,2914,1513,G,C,33606,64528,,,,,0.413170553,0.520797173,0.43953499,0.996549188,-0.001501261,0.001501261,FALSE
1,168542087,0.203,rs4301615,G,C,2914,592,G,C,10178,57410,G,C,3170,113008,0.223018603,0.028051111,0,7.236789905,0.859545965,0.859545965,TRUE
4,186239096,0.475,rs12509937,C,T,2888,1375,C,T,24659,52684,,,,,0.598631817,0.468054817,0.19802712,1.014838396,0.00639689,0.00639689,TRUE
4,186272704,0.131,rs4253408,G,A,2914,382,G,A,5282,64560,,,,,0.052330212,0.081815366,2.00E-22,1.601166225,0.20443642,0.20443642,TRUE
5,177409531,0.838,rs1801020,A,G,2914,2448,A,G,48391,64512,A,G,79314,121410,0.648835691,0.65327403,9.21E-100,1.282769498,0.108148625,0.108148625,TRUE
4,186248013,0.484,rs1973612,C,T,2914,1415,C,T,32978,64514,,,,,0.556853657,0.511175869,0.003027081,0.946836558,-0.023724982,0.023724982,FALSE
10,119250744,0.095,rs10886430,A,G,2914,279,A,G,8208,64544,,,,,0.086319763,0.127169063,2.05E-07,0.747037037,-0.126657866,0.126657866,FALSE
2,134208991,0.05,rs62165726,C,A,2914,146,C,A,2562,64542,,,,,0.029832441,0.039695082,0.002326082,1.259601874,0.100233298,0.100233298,TRUE
9,133253728,0.086,rs10793962,A,T,2914,249,A,T,5143,64574,,,,,0.103234901,0.079645058,0.130696447,1.079790784,0.033339616,0.033339616,TRUE
9,133278724,0.716,rs579459,C,T,2914,2089,C,T,50346,64542,,,,,0.804392839,0.7800502,1.11E-16,0.917889644,-0.03720953,0.03720953,FALSE
9,133257567,0.079,rs75179845,T,C,2914,229,T,C,4855,64508,T,C,12136,121084,0.060962984,0.100227941,5.68E-05,0.788203362,-0.103361717,0.103361717,FALSE
1,159205564,0.502,rs12075,G,A,2914,1463,G,A,37359,64522,G,A,63517,121412,0.64123025,0.523152571,0.011872653,0.959567108,-0.017924647,0.017924647,FALSE
13,103085397,0.075,rs144846334,G,A,2914,220,G,A,786,64560,,,,,0.00908671,0.012174721,1.89E-212,6.160305344,0.789602239,0.789602239,TRUE
9,133271182,0.654,rs879055593,T,C,2912,1909,T,C,47237,64112,,,,,0.771526185,0.736788745,1.51E-23,0.887635709,-0.051765235,0.051765235,FALSE
1,109279521,0.788,rs1277930,G,A,2914,2301,G,A,49804,64488,,,,,0.628830594,0.772298722,0.013562292,1.020330576,0.008740901,0.008740901,TRUE
4,186257633,0.479,rs1399750283,C,CTTT,2914,1400,C,CTTT,32783,64330,,,,,,0.509606715,0.000870894,0.939940518,-0.026899629,0.026899629,FALSE
3,98698056,0.571,rs10935473,G,T,2914,1663,G,T,28933,64502,,,,,0.362305683,0.448559735,2.66E-40,1.272963122,0.104815822,0.104815822,TRUE
2,32264782,0.654,rs385076,T,C,2914,1900,T,C,41180,64532,,,,,0.638466807,0.638133019,0.061628152,1.024864692,0.010666531,0.010666531,TRUE
19,44909976,0.079,rs1065853,G,T,2914,229,G,T,5162,64380,,,,,0.085411888,0.08018018,0.388685012,0.985280899,-0.006439937,0.006439937,FALSE
4,186236880,0.484,rs3733402,G,A,2914,1413,G,A,32961,64488,G,A,65105,121412,0.599444126,0.536232003,1.53E-08,0.902594394,-0.044507368,0.044507368,FALSE
1,159205564,0.502,rs12075,G,A,2914,1463,G,A,37359,64522,G,A,63517,121412,0.64123025,0.523152571,0.011872653,0.959567108,-0.017924647,0.017924647,FALSE
4,186235986,0.476,rs4241819,C,T,2912,1389,C,T,32087,63730,,,,,0.525683295,0.503483446,0.002250929,0.945413407,-0.024378243,0.024378243,FALSE
4,186257633,0.479,rs1399750283,C,CTTT,2914,1400,C,CTTT,32783,64330,,,,,,0.509606715,0.000870894,0.939940518,-0.026899629,0.026899629,FALSE
11,57392301,0.755,rs10642232,T,TCA,2914,2205,T,TCA,46787,64464,,,,,,0.725784934,1.00E-04,1.040253062,0.017139003,0.017139003,TRUE
3,98698056,0.571,rs10935473,G,T,2914,1663,G,T,28933,64502,,,,,0.362305683,0.448559735,2.66E-40,1.272963122,0.104815822,0.104815822,TRUE
4,186236880,0.484,rs3733402,G,A,2914,1413,G,A,32961,64488,G,A,65105,121412,0.599444126,0.536232003,1.53E-08,0.902594394,-0.044507368,0.044507368,FALSE
19,48703346,0.393,rs281377,C,T,2914,1136,C,T,29302,64464,C,T,58861,121284,0.428206231,0.485315458,3.77E-25,0.809782573,-0.091631574,0.091631574,FALSE
16,66577847,0.008,rs183455943,G,A,2914,23,G,A,211,64570,,,,,0.002166157,0.003267771,1.26E-05,2.448151659,0.388838318,0.388838318,TRUE
19,43648948,0.129,rs4760,A,G,2914,378,A,G,10246,64534,A,G,14866,121412,0.098384939,0.122442592,0.121009613,1.053554958,0.022657195,0.022657195,TRUE
4,186240347,0.484,rs35984397,G,A,2914,1413,G,A,32859,64374,,,,,0.569054218,0.510438997,0.003078637,0.948203415,-0.023098485,0.023098485,FALSE
19,43670289,0.05,rs4251805,C,T,2914,144,C,T,2319,64570,,,,,0.043880607,0.035914511,5.50E-05,1.392194912,0.143700042,0.143700042,TRUE
9,133269582,0.565,rs951754141,A,G,2914,1650,A,G,42147,64446,,,,,0.619608499,0.653989386,1.41E-23,0.863928393,-0.063522252,0.063522252,FALSE
4,186248013,0.484,rs1973612,C,T,2914,1415,C,T,32978,64514,,,,,0.556853657,0.511175869,0.003027081,0.946836558,-0.023724982,0.023724982,FALSE
