## Supplementary Table 5 for "Whole genome sequencing analysis of the cardiometabolic proteome"

### Sheet: Supplementary Table 5
Supplementary Table 5: Directions of effect for outcomes and instruments in Mendelian randomization analysis. In case a pQTL locus included in MR involved variants with both positive and negative effects, their direction is denoted as "mixed".
Trait	Protein	MR beta	direction of effect of independent variants
SUMMIT.T1D-T2D_ckddkd.euro.formatted.txt.2	CVDII.CA5A	-0.281271	up
SUMMIT.SUMMIT_T1D_CKD_DKD_2016.formatted.txt.2	CVDII.CA5A	-0.303025	up
SUMMIT.T1D-T2D_ckddkd.multiethnic.formatted.txt.2	CVDII.CA5A	-0.281271	up
Non-cancer_illness_code,_self-reported:_deep_venous_thrombosis_(dvt)_||_id:UKB-b:12040	CVDII.CCL17	-0.00365415	down
Non-cancer_illness_code,_self-reported:_stroke_||_id:UKB-b:6358	CVDII.CCL17	-0.00330084	down
Diagnoses_-_main_ICD10:_I26.9_Pulmonary_embolism_without_mention_of_acute_cor_pulmonale_||_id:UKB-b:18366	CVDII.CCL17	-0.00164205	down
SUMMIT.T2D_esrdvsnonesrd.multiethnic.formatted.txt.2	CVDII.GAL9	0.30416	down
SUMMIT.T1D-T2D_microalbuminuria.multiethnic.formatted.txt.2	CVDII.GAL9	-0.186829	down
Non-cancer_illness_code,_self-reported:_thyroid_problem_(not_cancer)_||_id:UKB-b:13532	CVDII.IGGFCRECEPTORIIB	-0.000252398	up
Renal.UKB.v2.albuminuria.n382500.formatted.txt.2	CVDII.IGGFCRECEPTORIIB	0.00448149	up
Rheumatoid_arthritis_||_id:833	CVDII.IGGFCRECEPTORIIB	-0.0643374	up
Rheumatoid_arthritis_||_id:834	CVDII.IGGFCRECEPTORIIB	-0.0847214	up
Ulcerative_colitis_||_id:968	CVDII.IGGFCRECEPTORIIB	-0.169091	up
Inflammatory_bowel_disease_||_id:292	CVDII.IGGFCRECEPTORIIB	-0.119266	up
Non-cancer_illness_code,_self-reported:_angina_||_id:UKB-b:8650	CVDII.IL1RL2	-0.00307296	mixed
SUMMIT.T2D_ckddkd.multiethnic.formatted.txt.2	CVDII.MARCO	-1.5458	down
SUMMIT.T2D_latedkd.multiethnic.formatted.txt.2	CVDII.PAPPA	-0.528228	down
SUMMIT.T2D_dkd.multiethnic.formatted.txt.2	CVDII.PAPPA	-0.285107	down
SUMMIT.T1D-T2D_microalbuminuria.multiethnic.formatted.txt.2	CVDII.SERPINA12	0.213804	up
Ulcerative_colitis_||_id:970	CVDII.SLAMF7	0.130108	down
Diagnoses_-_secondary_ICD10:_M17.9_Gonarthrosis,_unspecified_||_id:UKB-b:20414	CVDII.TNFRSF11A	-0.00160951	mixed
DIAMANTE.Mahajan.NatGenet2018b.T2D.European.formatted.txt.2	CVDII.TNFRSF11A	-0.0579073	mixed
GLGC.GLGC_exome_TC_release.formatted.txt.2	CVDIII.BLMHYDROLASE	-0.0172959	up
GIANT.Meta-analysis_Locke_et_al%2BUKBiobank_2018_UPDATED.formatted.txt.2	CVDIII.BLMHYDROLASE	0.0138176	up
DIAMANTE.Mahajan.NatGenet2018b.UKBB.HRC.T2D.European.formatted.txt.2	CVDIII.CHI3L1	0.0561432	down
SUMMIT.SUMMIT_T1D_CKD_DKD_2016.formatted.txt.2	CVDIII.CTSD	0.569308	down
SUMMIT.SUMMIT_T1D_CKD_2016.formatted.txt.2	CVDIII.CTSD	0.525084	down
SUMMIT.T2D_ckddkd.multiethnic.formatted.txt.2	CVDIII.DLK1	-0.475492	down
SUMMIT.T2D_latedkd.multiethnic.formatted.txt.2	CVDIII.DLK1	-0.376832	down
SUMMIT.T2D_ckddkd.euro.formatted.txt.2	CVDIII.DLK1	-0.473426	down
T2D_esrdvscontrols.euro.txt.gz.formatted.txt.2	CVDIII.DLK1	-0.628855	down
GIANT.Meta-analysis_Locke_et_al%2BUKBiobank_2018_UPDATED.formatted.txt.2	CVDIII.DLK1	-0.0168697	down
SUMMIT.T2D_esrdvsnonesrd.multiethnic.formatted.txt.2	CVDIII.DLK1	-0.531339	down
SUMMIT.T2D_latedkd.euro.formatted.txt.2	CVDIII.DLK1	-0.384064	down
SUMMIT.T2D_esrdvsnonesrd.euro.formatted.txt.2	CVDIII.DLK1	-0.538631	down
Diagnoses_-_main_ICD10:_K85_Acute_pancreatitis_||_id:UKB-b:19388	CVDIII.EPCAM	-0.00245246	down
SUMMIT.T2D_dkd.euro.formatted.txt.2	CVDIII.GAL3	0.242203	down
Small_vessel_disease_||_id:1111	CVDIII.GAL3	-0.279975	down
GIANT.Meta-analysis_Locke_et_al%2BUKBiobank_2018_UPDATED.formatted.txt.2	CVDIII.IL1RT2	0.0166655	down
Crohn's_disease_||_id:12	CVDIII.IL1RT2	0.104429	down
Inflammatory_bowel_disease_||_id:294	CVDIII.IL1RT2	0.135119	down
Inflammatory_bowel_disease_||_id:31	CVDIII.IL1RT2	0.162045	down
Ulcerative_colitis_||_id:32	CVDIII.IL1RT2	0.182925	down
Ulcerative_colitis_||_id:968	CVDIII.IL1RT2	0.177126	down
Ulcerative_colitis_||_id:970	CVDIII.IL1RT2	0.176341	down
Ulcerative_colitis_||_id:973	CVDIII.IL1RT2	0.169214	down
Inflammatory_bowel_disease_||_id:292	CVDIII.IL1RT2	0.14237	down
Non-cancer_illness_code,_self-reported:_hypothyroidism/myxoedema_||_id:UKB-b:19732	CVDIII.IL2RA	-0.00467663	mixed
Multiple_sclerosis_||_id:1025	CVDIII.IL2RA	0.281056	mixed
Crohn's_disease_||_id:12	CVDIII.IL2RA	0.192383	mixed
Inflammatory_bowel_disease_||_id:294	CVDIII.IL2RA	0.142778	mixed
Crohn's_disease_||_id:30	CVDIII.IL2RA	0.235657	mixed
Non-cancer_illness_code,_self-reported:_angina_||_id:UKB-b:8650	CVDIII.IL6RA	-0.00135207	mixed
Diagnoses_-_secondary_ICD10:_I20.9_Angina_pectoris,_unspecified_||_id:UKB-b:15686	CVDIII.IL6RA	-0.00107094	mixed
CVD.UKBB.GWAS1KG.EXOME.CAD.SOFT.META.PublicRelease.300517.formatted.txt.2	CVDIII.IL6RA	-0.0406314	mixed
Atrial_Fibrillation.AF_WGS_TOPMed_Freeze4_GWAS.formatted.txt.2	CVDIII.IL6RA	-116.544	mixed
AF_HRC_GWAS	CVDIII.IL6RA	-0.0401843	mixed
Crohn's_disease_||_id:10	CVDIII.IL6RA	-0.0707665	mixed
Crohn's_disease_||_id:12	CVDIII.IL6RA	-0.0532855	mixed
Inflammatory_bowel_disease_||_id:294	CVDIII.IL6RA	-0.0373543	mixed
Coronary_heart_disease_||_id:7	CVDIII.IL6RA	-0.0497309	mixed
Myocardial_infarction_||_id:798	CVDIII.IL6RA	-0.0423859	mixed
Rheumatoid_arthritis_||_id:831	CVDIII.IL6RA	-0.0952065	mixed
Rheumatoid_arthritis_||_id:832	CVDIII.IL6RA	-0.07326	mixed
Rheumatoid_arthritis_||_id:833	CVDIII.IL6RA	-0.0841736	mixed
Coronary_heart_disease_||_id:9	CVDIII.IL6RA	-0.0525757	mixed
Non-cancer_illness_code,_self-reported:_osteoporosis_||_id:UKB-b:12141	CVDIII.OPN	-0.00363587	up
Non-cancer_illness_code,_self-reported:_hypothyroidism/myxoedema_||_id:UKB-b:19732	CVDIII.OPN	-0.0059093	up
GIANT.Meta-analysis_Locke_et_al%2BUKBiobank_2018_UPDATED.formatted.txt.2	CVDIII.OPN	-0.0282984	up
Non-cancer_illness_code,_self-reported:_high_cholesterol_||_id:UKB-b:10912	CVDIII.PCSK9	0.0144601	down
GLGC.GLGC_exome_LDL_release.formatted.txt.2	CVDIII.PCSK9	0.0488184	down
GLGC.GLGC_exome_TC_release.formatted.txt.2	CVDIII.PCSK9	0.0380606	down
Diagnoses_-_secondary_ICD10:_I51.7_Cardiomegaly_||_id:UKB-b:16292	CVDIII.PSPD	0.000937217	mixed
GIANT.Meta-analysis_Locke_et_al%2BUKBiobank_2018_UPDATED.formatted.txt.2	CVDIII.RARRES2	-0.0247385	up
AF_HRC_GWAS	CVDIII.SPON1	0.10817	up
Crohn's_disease_||_id:10	CVDIII.ST2	0.224342	down
Celiac_disease_||_id:1058	CVDIII.ST2	0.158104	down
Ulcerative_colitis_||_id:968	CVDIII.ST2	0.12661	down
Inflammatory_bowel_disease_||_id:292	CVDIII.ST2	0.175392	down
Non-cancer_illness_code,_self-reported:_hypertension_||_id:UKB-b:14057	CVDIII.TFPI	-0.00907941	down
Diagnoses_-_secondary_ICD10:_I10_Essential_(primary)_hypertension_||_id:UKB-b:12493	CVDIII.TFPI	-0.00689671	down
Diagnoses_-_secondary_ICD10:_I48_Atrial_fibrillation_and_flutter_||_id:UKB-b:6217	CVDIII.TFPI	-0.00263969	down
GIANT.Meta-analysis_Locke_et_al%2BUKBiobank_2018_UPDATED.formatted.txt.2	CVDIII.TFPI	-0.0214545	down
Ulcerative_colitis_||_id:32	CVDIII.TNFRSF10C	-0.138292	down
Non-cancer_illness_code,_self-reported:_angina_||_id:UKB-b:8650	CVDIII.TNFRSF10C	-0.00189643	down
CVD.UKBB.GWAS1KG.EXOME.CAD.SOFT.META.PublicRelease.300517.formatted.txt.2	CVDIII.TNFRSF10C	-0.0559881	down
Rheumatoid_arthritis_||_id:831	CVDIII.TR	0.294437	up
Non-cancer_illness_code,_self-reported:_hypertension_||_id:UKB-b:14057	META.CD164	0.00795091	down
SUMMIT.T1D-T2D_esrdvsnonesrd.mutliethnic.formatted.txt.2	META.CD164	0.346019	down
GIANT.Meta-analysis_Locke_et_al%2BUKBiobank_2018_UPDATED.formatted.txt.2	META.CD164	0.017091	down
AF_HRC_GWAS	META.CD164	0.0842727	down
GIANT.Meta-analysis_Locke_et_al%2BUKBiobank_2018_UPDATED.formatted.txt.2	META.CD2AP	-0.0227813	up
Non-cancer_illness_code,_self-reported:_high_cholesterol_||_id:UKB-b:10912	META.COMT	-0.00785541	down
Non-cancer_illness_code,_self-reported:_hypertension_||_id:UKB-b:14057	META.COMT	-0.0119833	down
Diagnoses_-_secondary_ICD10:_I10_Essential_(primary)_hypertension_||_id:UKB-b:12493	META.COMT	-0.00661957	down
Diagnoses_-_secondary_ICD10:_M17.9_Gonarthrosis,_unspecified_||_id:UKB-b:20414	META.COMT	-0.00198427	down
DIAMANTE.Mahajan.NatGenet2018b.UKBB.HRC.T2D.European.formatted.txt.2	META.COMT	-0.11198	down
CVD.UKBB.GWAS1KG.EXOME.CAD.SOFT.META.PublicRelease.300517.formatted.txt.2	META.COMT	-0.0826411	down
AF_HRC_GWAS	META.CTSH	-0.0283275	mixed
Celiac_disease_||_id:1060	META.CTSH	-0.178247	mixed
SUMMIT.T2D_microalbuminuria.euro.formatted.txt.2	META.DDC	0.328108	down
SUMMIT.T2D_microalbuminuria.multiethnic.n.formatted.txt.2	META.DDC	0.331428	down
Non-cancer_illness_code,_self-reported:_hypertension_||_id:UKB-b:14057	META.DPP7	-0.00512888	down
T2D_esrdvscontrols.euro.txt.gz.formatted.txt.2	META.DPP7	-0.385907	down
Diagnoses_-_secondary_ICD10:_K30_Dyspepsia_||_id:UKB-b:12556	META.ENPP7	0.000502905	up
SUMMIT.T1D-T2D_dkd.multiethnic.formatted.txt.2	META.ENTPD5	-0.309354	down
DIAMANTE.Mahajan.NatGenet2018b.T2D.European.formatted.txt.2	META.ENTPD5	-0.0864176	down
SUMMIT.T1D-T2D_dkd.euro.formatted.txt.2	META.ENTPD5	-0.309354	down
Non-cancer_illness_code,_self-reported:_hyperthyroidism/thyrotoxicosis_||_id:UKB-b:20289	META.FCRL1	0.00184856	up
Multiple_sclerosis_||_id:1025	META.FCRL1	-0.198263	up
Rheumatoid_arthritis_||_id:833	META.FCRL1	0.124281	up
Non-cancer_illness_code,_self-reported:_high_cholesterol_||_id:UKB-b:10912	META.LRIG1	0.00371563	down
GIANT.Meta-analysis_Locke_et_al%2BUKBiobank_2018_UPDATED.formatted.txt.2	META.LRIG1	-0.0160163	down
DIAMANTE.Mahajan.NatGenet2018b.T2D.European.formatted.txt.2	META.LRIG1	0.0382691	down
DIAMANTE.T2D_TranEthnic.BMIunadjusted.formatted.txt.2	META.LRIG1	0.0392613	down
DIAMANTE.T2D_TranEthnic.BMIadjusted.formatted.txt.2	META.LRIG1	0.0449308	down
DIAMANTE.T2D_European.BMIadjusted.formatted.txt.2	META.LRIG1	0.0429464	down
DIAMANTE.Mahajan.NatGenet2018b.T2Dbmiadj.European.formatted.txt.2	META.LRIG1	0.0595297	down
AF_HRC_GWAS	META.LRIG1	-0.0725696	down
Type_2_diabetes_||_id:26	META.LRIG1	0.122146	down
Type_2_diabetes_||_id:976	META.LRIG1	0.142544	down
CKDGen_1000Genomes_DiscoveryMeta_eGFRcys_overall.formatted.txt.2	META.LRP11	-0.0239997	up
SUMMIT.T1D-T2D_ckddkd.euro.formatted.txt.2	META.LRP11	-0.378097	up
SUMMIT.T1D-T2D_ckddkd.multiethnic.formatted.txt.2	META.LRP11	-0.378097	up
T1D-T2D_esrdvscontrols.euro.txt.gz.formatted.txt.2	META.NPTXR	-0.168037	up
SUMMIT.T1D-T2D_esrdvsnonesrd.mutliethnic.formatted.txt.2	META.PILRB	0.186097	down
DIAMANTE.Mahajan.NatGenet2018b.UKBB.HRC.T2D.European.formatted.txt.2	META.QDPR	-0.102261	down
DIAMANTE.Mahajan.NatGenet2018b.T2Dbmiadj.European.formatted.txt.2	META.QDPR	-0.0715826	down
GIANT.Meta-analysis_Locke_et_al%2BUKBiobank_2018_UPDATED.formatted.txt.2	META.TYRO3	0.012734	up
SUMMIT.SUMMIT_T1D_CKD_DKD_2016.formatted.txt.2	META.TYRO3	0.360758	up
DIAMANTE.Mahajan.NatGenet2018b.T2D.European.formatted.txt.2	META.TYRO3	0.0802592	up
DIAMANTE.Mahajan.NatGenet2018b.UKBB.HRC.T2D.European.formatted.txt.2	META.TYRO3	0.0823713	up
SUMMIT.SUMMIT_T1D_CKD_2016.formatted.txt.2	META.TYRO3	0.34236	up
DIAMANTE.Mahajan.NatGenet2018b.T2Dbmiadj.European.formatted.txt.2	META.TYRO3	0.0675867	up
