## Supplementary Table 7 for "Whole genome sequencing analysis of the cardiometabolic proteome"

### Sheet: Supplementary Table 7
Supplementary Table 7: Proteins measured in this study, and reasons for exclusion if applicable. The symbol column denotes the internal name provided by the vendor (Olink) used throughout this study.
Panel	Symbol	Ensembl ID	Ensembl Symbol	Uniprot ID	Uniprot short name	Uniprot long name	Exclusion criteria
CVDIII	ALCAM	ENSG00000170017	ALCAM	Q13740	ALCAM	CD166 antigen	not excluded
CVDIII	APN	ENSG00000166825	ANPEP	P15144	AP-N	Aminopeptidase N	not excluded
CVDIII	AXL	ENSG00000167601	AXL	P30530	AXL	Tyrosine-protein kinase receptor UFO	not excluded
CVDIII	AZU1	ENSG00000172232	AZU1	P20160	AZU1	Azurocidin	not excluded
CVDIII	BLMHYDROLASE	ENSG00000108578	BLMH	Q13867	BLM hydrolase	Bleomycin hydrolase	not excluded
CVDIII	CASP3	ENSG00000164305	CASP3	P42574	CASP-3	Caspase-3	not excluded
CVDIII	CCL15	ENSG00000275718	CCL15	Q16663	CCL15	C-C motif chemokine 15	not excluded
CVDIII	CCL16	ENSG00000275152	CCL16	O15467	CCL16	C-C motif chemokine 16	not excluded
CVDIII	CCL24	ENSG00000106178	CCL24	O00175	CCL24	C-C motif chemokine 24	not excluded
CVDIII	CD163	ENSG00000177575	CD163	Q86VB7	CD163	Scavenger receptor cysteine-rich type 1 protein M130	not excluded
CVDIII	CD93	ENSG00000125810	CD93	Q9NPY3	CD93	Complement component C1q receptor	not excluded
CVDIII	CDH5	ENSG00000179776	CDH5	P33151	CDH5	Cadherin-5	not excluded
CVDIII	CHI3L1	ENSG00000133048	CHI3L1	P36222	CHI3L1	Chitinase-3-like protein 1	not excluded
CVDIII	CHIT1	ENSG00000133063	CHIT1	Q13231	CHIT1	Chitotriosidase-1	not excluded
CVDIII	CNTN1	ENSG00000018236	CNTN1	Q12860	CNTN1	Contactin-1	not excluded
CVDIII	COL1A1	ENSG00000108821	COL1A1	P02452	COL1A1	Collagen alpha-1 (I) chain	not excluded
CVDIII	CPA1	ENSG00000091704	CPA1	P15085	CPA1	Carboxypeptidase A1	not excluded
CVDIII	CPB1	ENSG00000153002	CPB1	P15086	CPB1	Carboxypeptidase B	not excluded
CVDIII	CSTB	ENSG00000160213	CSTB	P04080	CSTB	Cystatin-B	not excluded
CVDIII	CTSD	ENSG00000117984	CTSD	P07339	CTSD	Cathepsin D	not excluded
CVDIII	CTSZ	ENSG00000101160	CTSZ	Q9UBR2	CTSZ	Cathepsin Z	not excluded
CVDIII	CXCL16	ENSG00000161921	CXCL16	Q9H2A7	CXCL16	C-X-C motif chemokine 16	not excluded
CVDIII	DLK1	ENSG00000185559	DLK1	P80370	DLK-1	Protein delta homolog 1	not excluded
CVDIII	EGFR	ENSG00000146648	EGFR	P00533	EGFR	Epidermal growth factor receptor	not excluded
CVDIII	EPCAM	ENSG00000119888	EPCAM	P16422	Ep-CAM	Epithelial cell adhesion molecule	not excluded
CVDIII	EPHB4	ENSG00000196411	EPHB4	P54760	EPHB4	Ephrin type-B receptor 4	not excluded
CVDIII	FABP4	ENSG00000170323	FABP4	P15090	FABP4	Fatty acid-binding protein, adipocyte	not excluded
CVDIII	FAS	ENSG00000026103	FAS	P25445	FAS	Tumor necrosis factor receptor superfamily member 6	not excluded
CVDIII	GAL3	ENSG00000131981	LGALS3	P17931	Gal-3	Galectin-3	not excluded
CVDIII	GAL4	ENSG00000171747	LGALS4	P56470	Gal-4	Galectin-4	not excluded
CVDIII	GDF15	ENSG00000130513	GDF15	Q99988	GDF-15	Growth/differentiation factor 15	p-value inflation
CVDIII	GRN	ENSG00000030582	GRN	P28799	GRN	Granulins	not excluded
CVDIII	ICAM2	ENSG00000108622	ICAM2	P13598	ICAM-2	Intercellular adhesion molecule 2	not excluded
CVDIII	IGFBP1	ENSG00000146678	IGFBP1	P08833	IGFBP-1	Insulin-like growth factor-binding protein 1	not excluded
CVDIII	IGFBP2	ENSG00000115457	IGFBP2	P18065	IGFBP-2	Insulin-like growth factor-binding protein 2	not excluded
CVDIII	IGFBP7	ENSG00000163453	IGFBP7	Q16270	IGFBP-7	Insulin-like growth factor-binding protein 7	not excluded
CVDIII	IL17RA	ENSG00000177663	IL17RA	Q96F46	IL-17RA	Interleukin-17 receptor A	not excluded
CVDIII	IL18BP	ENSG00000137496	IL18BP	O95998	IL-18BP	Interleukin-18-binding protein	not excluded
CVDIII	IL1RT1	ENSG00000115594	IL1R1	P14778	IL-1RT1	Interleukin-1 receptor type 1	not excluded
CVDIII	IL1RT2	ENSG00000115590	IL1R2	P27930	IL-1RT2	Interleukin-1 receptor type 2	not excluded
CVDIII	IL2RA	ENSG00000134460	IL2RA	P01589	IL2-RA	Interleukin-2 receptor subunit alpha	not excluded
CVDIII	IL6RA	ENSG00000160712	IL6R	P08887	IL-6RA	Interleukin-6 receptor subunit alpha	not excluded
CVDIII	ITGB2	ENSG00000160255	ITGB2	P05107	ITGB2	Integrin beta-2	not excluded
CVDIII	JAMA	ENSG00000158769	F11R	Q9Y624	JAM-A	Junctional adhesion molecule A	not excluded
CVDIII	KLK6	ENSG00000167755	KLK6	Q92876	KLK6	Kallikrein-6	not excluded
CVDIII	LDLRECEPTOR	ENSG00000130164	LDLR	P01130	LDL receptor	Low-density lipoprotein receptor	not excluded
CVDIII	LTBR	ENSG00000111321	LTBR	P36941	LTBR	Lymphotoxin-beta receptor	not excluded
CVDIII	MB	ENSG00000198125	MB	P02144	MB	Myoglobin	not excluded
CVDIII	MCP1	ENSG00000108691	CCL2	P13500	MCP-1	Monocyte chemotactic protein 1	not excluded
CVDIII	MEPE	ENSG00000152595	MEPE	Q9NQ76	MEPE	Matrix extracellular phosphoglycoprotein	not excluded
CVDIII	MMP2	ENSG00000087245	MMP2	P08253	MMP-2	Matrix metalloproteinase-2	not excluded
CVDIII	MMP3	ENSG00000149968	MMP3	P08254	MMP-3	Matrix metalloproteinase-3	not excluded
CVDIII	MMP9	ENSG00000100985	MMP9	P14780	MMP-9	Matrix metalloproteinase-9	not excluded
CVDIII	MPO	ENSG00000005381	MPO	P05164	MPO	Myeloperoxidase	not excluded
CVDIII	NOTCH3	ENSG00000074181	NOTCH3	Q9UM47	Notch 3	Neurogenic locus notch homolog protein 3	not excluded
CVDIII	NTPROBNPCVDIII	ENSG00000120937	NPPB	P16860	NT-proBNP	N-terminal prohormone brain natriuretic peptide	missingness >40%
CVDIII	OPG	ENSG00000164761	TNFRSF11B	O00300	OPG	Osteoprotegerin	not excluded
CVDIII	OPN	ENSG00000118785	SPP1	P10451	OPN	Osteopontin	not excluded
CVDIII	PAI	ENSG00000106366	SERPINE1	P05121	PAI	Plasminogen activator inhibitor 1	not excluded
CVDIII	PCSK9	ENSG00000169174	PCSK9	Q8NBP7	PCSK9	Proprotein convertase subtilisin/kexin type 9	not excluded
CVDIII	PDGFSUBUNITA	ENSG00000197461	PDGFA	P04085	PDGF subunit A	Platelet-derived growth factor subunit A	not excluded
CVDIII	PECAM1	ENSG00000261371	PECAM1	P16284	PECAM-1	Platelet endothelial cell adhesion molecule	not excluded
CVDIII	PGLYRP1	ENSG00000008438	PGLYRP1	O75594	PGLYRP1	Peptidoglycan recognition protein 1	not excluded
CVDIII	PI3	ENSG00000124102	PI3	P19957	PI3	Elafin	not excluded
CVDIII	PLC	ENSG00000142798	HSPG2	P98160	PLC	Perlecan	not excluded
CVDIII	PON3	ENSG00000105852	PON3	Q15166	PON3	Paraoxonase	not excluded
CVDIII	PRTN3	ENSG00000196415	PRTN3	P24158	PRTN3	Myeloblastin	not excluded
CVDIII	PSPD	ENSG00000133661	SFTPD	P35247	PSP-D	Pulmonary surfactant-associated protein D	not excluded
CVDIII	RARRES2	ENSG00000106538	RARRES2	Q99969	RARRES2	Retinoic acid receptor responder protein 2	not excluded
CVDIII	RETN	ENSG00000104918	RETN	Q9HD89	RETN	Resistin	not excluded
CVDIII	SCGB3A2	ENSG00000164265	SCGB3A2	Q96PL1	SCGB3A2	Secretoglobin family 3A member 2	not excluded
CVDIII	SELE	ENSG00000007908	SELE	P16581	SELE	E-selectin	not excluded
CVDIII	SELP	ENSG00000174175	SELP	P16109	SELP	P-selectin	not excluded
CVDIII	SHPS1	ENSG00000198053	SIRPA	P78324	SHPS-1	Tyrosine-protein phosphatase non-receptor type substrate 1	not excluded
CVDIII	SPON1	ENSG00000262655	SPON1	Q9HCB6	SPON1	Spondin-1	not excluded
CVDIII	ST2	ENSG00000115602	IL1RL1	Q01638	ST2	ST2 protein	not excluded
CVDIII	TFF3	ENSG00000160180	TFF3	Q07654	TFF3	Trefoil factor 3	p-value inflation
CVDIII	TFPI	ENSG00000003436	TFPI	P10646	TFPI	Tissue factor pathway inhibitor	not excluded
CVDIII	TIMP4	ENSG00000157150	TIMP4	Q99727	TIMP4	Metalloproteinase inhibitor 4	not excluded
CVDIII	TLT2	ENSG00000112195	TREML2	Q5T2D2	TLT-2	Trem-like transcript 2 protein	not excluded
CVDIII	TNFR1	ENSG00000067182	TNFRSF1A	P19438	TNF-R1	Tumor necrosis factor receptor 1	not excluded
CVDIII	TNFR2	ENSG00000028137	TNFRSF1B	P20333	TNF-R2	Tumor necrosis factor receptor 2	not excluded
CVDIII	TNFRSF10C	ENSG00000173535	TNFRSF10C	O14798	TNFRSF10C	Tumor necrosis factor receptor superfamily member 10C	not excluded
CVDIII	TNFRSF14	ENSG00000157873	TNFRSF14	Q92956	TNFRSF14	Tumor necrosis factor receptor superfamily member 14	not excluded
CVDIII	TNFSF13B	ENSG00000102524	TNFSF13B	Q9Y275	TNFSF13B	Tumor necrosis factor ligand superfamily member 13B	not excluded
CVDIII	TPA	ENSG00000104368	PLAT	P00750	t-PA	Tissue-type plasminogen activator	not excluded
CVDIII	TRAP	ENSG00000102575	ACP5	P13686	TR-AP	Tartrate-resistant acid phosphatase type 5	not excluded
CVDIII	TR	ENSG00000072274	TFRC	P02786	TR	Transferrin receptor protein 1	not excluded
CVDIII	UPA	ENSG00000122861	PLAU	P00749	uPA	Urokinase-type plasminogen activator	not excluded
CVDIII	UPAR	ENSG00000011422	PLAUR	Q03405	U-PAR	Urokinase plasminogen activator surface receptor	not excluded
CVDIII	VWF	ENSG00000110799	VWF	P04275	vWF	von Willebrand factor	not excluded
META	ACP6	ENSG00000162836	ACP6	Q9NPH0	ACP6	Lysophosphatidic acid phosphatase type 6	not excluded
META	ADGRE2	ENSG00000127507	ADGRE2	Q9UHX3	ADGRE2	Adhesion G protein-coupled receptor E2	not excluded
META	ADGRG2	ENSG00000173698	ADGRG2	Q8IZP9	ADGRG2	Adhesion G-protein coupled receptor G2	not excluded
META	AHCY	ENSG00000101444	AHCY	P23526	AHCY	Adenosylhomocysteinase	missingness >40%
META	ALDH1A1	ENSG00000165092	ALDH1A1	P00352	ALDH1A1	Retinal dehydrogenase 1	not excluded
META	ANGPT2	ENSG00000091879	ANGPT2	O15123	ANGPT2	Angiopoietin-2	not excluded
META	ANGPTL1	ENSG00000116194	ANGPTL1	O95841	ANGPTL1	Angiopoietin-related protein 1	not excluded
META	ANGPTL7	ENSG00000171819	ANGPTL7	O43827	ANGPTL7	Angiopoietin-related protein 7	not excluded
META	ANXA11	ENSG00000122359	ANXA11	P50995	ANXA11	Annexin A11	missingness >40%
META	ANXA4	ENSG00000196975	ANXA4	P09525	ANXA4	Annexin A4	missingness >40%
META	APEX1	ENSG00000100823	APEX1	P27695	APEX1	DNA-(apurinic or apyrimidinic site) lyase	not excluded
META	APLP1	ENSG00000105290	APLP1	P51693	APLP1	Amyloid-like protein 1	not excluded
META	ARG1	ENSG00000118520	ARG1	P05089	ARG1	Arginase-1	not excluded
META	BAG6	ENSG00000204463	BAG6	P46379	BAG6	Large proline-rich protein BAG6	not excluded
META	CA13	ENSG00000185015	CA13	Q8N1Q1	CA13	Carbonic anhydrase 13	not excluded
META	CANT1	ENSG00000171302	CANT1	Q8WVQ1	CANT1	Soluble calcium-activated nucleotidase 1	not excluded
META	CCDC80	ENSG00000091986	CCDC80	Q76M96	CCDC80	Coiled-coil domain-containing protein 80	not excluded
META	CD164	ENSG00000135535	CD164	Q04900	CD164	Sialomucin core protein 24	not excluded
META	CD1C	ENSG00000158481	CD1C	P29017	CD1C	T-cell surface glycoprotein CD1c	not excluded
META	CD2AP	ENSG00000198087	CD2AP	Q9Y5K6	CD2AP	CD2-associated protein	not excluded
META	CD79B	ENSG00000007312	CD79B	P40259	CD79B	B-cell antigen receptor complex-associated protein beta chain	not excluded
META	CDH2	ENSG00000170558	CDH2	P19022	CDH2	Cadherin-2	not excluded
META	CDHR5	ENSG00000099834	CDHR5	Q9HBB8	CDHR5	Cadherin-related family member 5	not excluded
META	CHRDL2	ENSG00000054938	CHRDL2	Q6WN34	CHRDL2	Chordin-like protein 2	not excluded
META	CLEC5A	ENSG00000258227	CLEC5A	Q9NY25	CLEC5A	C-type lectin domain family 5 member A	not excluded
META	CLMP	ENSG00000166250	CLMP	Q9H6B4	CLMP	CXADR-like membrane protein	not excluded
META	CLSTN2	ENSG00000158258	CLSTN2	Q9H4D0	CLSTN2	Calsyntenin-2	not excluded
META	CLUL1	ENSG00000079101	CLUL1	Q15846	CLUL1	Clusterin-like protein 1	not excluded
META	COMT	ENSG00000093010	COMT	P21964	COMT	Catechol O-methyltransferase	not excluded
META	CRKL	ENSG00000099942	CRKL	P46109	CRKL	Crk-like protein	not excluded
META	CTSH	ENSG00000103811	CTSH	P09668	CTSH	Pro-cathepsin H	not excluded
META	CTSO	ENSG00000256043	CTSO	P43234	CTSO	Cathepsin O	not excluded
META	DAB2	ENSG00000153071	DAB2	P98082	DAB2	Disabled homolog 2	missingness >40%
META	DDC	ENSG00000132437	DDC	P20711	DDC	Aromatic-L-amino-acid decarboxylase	missingness >40%
META	DIABLO	ENSG00000184047	DIABLO	Q9NR28	DIABLO	Diablo homolog, mitochondrial	not excluded
META	DPP7	ENSG00000176978	DPP7	Q9UHL4	DPP7	Dipeptidyl peptidase 2	not excluded
META	ENO2	ENSG00000111674	ENO2	P09104	ENO2	Gamma-enolase	not excluded
META	ENPP7	ENSG00000182156	ENPP7	Q6UWV6	ENPP7	Ectonucleotide pyrophosphatase/phosphodiesterase family member 7	not excluded
META	ENTPD5	ENSG00000187097	ENTPD5	O75356	ENTPD5	Ectonucleoside triphosphate diphosphohydrolase 5	not excluded
META	FAM3C	ENSG00000196937	FAM3C	Q92520	FAM3C	Protein FAM3C	not excluded
META	FBP1	ENSG00000165140	FBP1	P09467	FBP1	Fructose-1,6-bisphosphatase 1	not excluded
META	FCRL1	ENSG00000163534	FCRL1	Q96LA6	FCRL1	Fc receptor-like protein 1	not excluded
META	FKBP4	ENSG00000004478	FKBP4	Q02790	FKBP4	Peptidyl-prolyl cis-trans isomerase FKBP4	not excluded
META	GAL	ENSG00000069482	GAL	P22466	GAL	Galanin peptides	not excluded
META	GHRL	ENSG00000157017	GHRL	Q9UBU3	GHRL	Appetite-regulating hormone	missingness >40%
META	GLRX	ENSG00000173221	GLRX	P35754	GLRX	Glutaredoxin-1	not excluded
META	GRAP2	ENSG00000100351	GRAP2	O75791	GRAP2	GRB2-related adapter protein 2	not excluded
META	HDGF	ENSG00000143321	HDGF	P51858	HDGF	Hepatoma-derived growth factor	missingness >40%
META	IGFBPL1	ENSG00000137142	IGFBPL1	Q8WX77	IGFBPL1	Insulin-like growth factor-binding protein-like 1	not excluded
META	ITGB7	ENSG00000139626	ITGB7	P26010	ITGB7	Integrin beta-7	not excluded
META	KLK10	ENSG00000129451	KLK10	O43240	KLK10	Kallikrein-10	not excluded
META	KYAT1	ENSG00000171097	KYAT1	Q16773	KYAT1	Kynurenine-oxoglutarate transaminase 1	not excluded
META	LILRA5	ENSG00000187116	LILRA5	A6NI73	LILRA5	Leukocyte immunoglobulin-like receptor subfamily A member 5	not excluded
META	LRIG1	ENSG00000144749	LRIG1	Q96JA1	LRIG1	Leucine-rich repeats and immunoglobulin-like domains protein 1	not excluded
META	LRP11	ENSG00000120256	LRP11	Q86VZ4	LRP11	Low-density lipoprotein receptor-related protein 11	not excluded
META	MCFD2	ENSG00000180398	MCFD2	Q8NI22	MCFD2	Multiple coagulation factor deficiency protein 2	not excluded
META	MEP1B	ENSG00000141434	MEP1B	Q16820	MEP1B	Meprin A subunit beta	not excluded
META	METRNL	ENSG00000176845	METRNL	Q641Q3	METRNL	Meteorin-like protein	not excluded
META	NADK	ENSG00000008130	NADK	O95544	NADK	NAD kinase	not excluded
META	NECTIN2	ENSG00000130202	NECTIN2	Q92692	NECTIN2	Nectin-2	not excluded
META	NOMO1	ENSG00000103512	NOMO1	Q15155	NOMO1	Nodal modulator 1	not excluded
META	NPDC1	ENSG00000107281	NPDC1	Q9NQX5	NPDC1	Neural proliferation differentiation and control protein 1	not excluded
META	NPTXR	ENSG00000221890	NPTXR	O95502	NPTXR	Neuronal pentraxin receptor	not excluded
META	NQO2	ENSG00000124588	NQO2	P16083	NQO2	Ribosyldihydronicotinamide dehydrogenase [quinone]	missingness >40%
META	NTPROBNPMETAB	ENSG00000120937	NPPB	P16860	NT-proBNP	N-terminal prohormone brain natriuretic peptide	duplicate
META	PAG1	ENSG00000076641	PAG1	Q9NWQ8	PAG1	Phosphoprotein associated with glycosphingolipid-enriched microdomains 1	not excluded
META	PILRB	ENSG00000121716	PILRB	Q9UKJ0	PILRB	Paired immunoglobulin-like type 2 receptor beta	not excluded
META	PPP1R2	ENSG00000184203	PPP1R2	P41236	PPP1R2	Protein phosphatase inhibitor 2	not excluded
META	QDPR	ENSG00000151552	QDPR	P09417	QDPR	Dihydropteridine reductase	not excluded
META	REG4	ENSG00000134193	REG4	Q9BYZ8	REG4	Regenerating islet-derived protein 4	not excluded
META	RNASE3	ENSG00000169397	RNASE3	P12724	RNASE3	Eosinophil cationic protein	not excluded
META	ROR1	ENSG00000185483	ROR1	Q01973	ROR1	Inactive tyrosine-protein kinase transmembrane receptor ROR1	not excluded
META	RTN4R	ENSG00000040608	RTN4R	Q9BZR6	RTN4R	Reticulon-4 receptor	not excluded
META	S100P	ENSG00000163993	S100P	P25815	S100P	Protein S100-P	not excluded
META	SDC4	ENSG00000124145	SDC4	P31431	SDC4	Syndecan-4	not excluded
META	SEMA3F	ENSG00000001617	SEMA3F	Q13275	SEMA3F	Semaphorin-3F	not excluded
META	SERPINB6	ENSG00000124570	SERPINB6	P35237	SERPINB6	Serpin B6	not excluded
META	SERPINB8	ENSG00000166401	SERPINB8	P50452	SERPINB8	Serpin B8	not excluded
META	SIGLEC7	ENSG00000168995	SIGLEC7	Q9Y286	SIGLEC7	Sialic acid-binding Ig-like lectin 7	not excluded
META	SNAP23	ENSG00000092531	SNAP23	O00161	SNAP23	Synaptosomal-associated protein 23	not excluded
META	SOST	ENSG00000167941	SOST	Q9BQB4	SOST	Sclerostin	not excluded
META	SSC4D	ENSG00000146700	SSC4D	Q8WTU2	SSC4D	Scavenger receptor cysteine-rich domain-containing group B protein	not excluded
META	SUMF2	ENSG00000129103	SUMF2	Q8NBJ7	SUMF2	Sulfatase-modifying factor 2	not excluded
META	TFF2	ENSG00000160181	TFF2	Q03403	TFF2	Trefoil factor 2	not excluded
META	THOP1	ENSG00000172009	THOP1	P52888	THOP1	Thimet oligopeptidase	not excluded
META	TINAGL1	ENSG00000142910	TINAGL1	Q9GZM7	TINAGL1	Tubulointerstitial nephritis antigen-like	p-value inflation
META	TSHB	ENSG00000134200	TSHB	P01222	TSHB	Thyrotropin subunit beta	not excluded
META	TXNDC5	ENSG00000239264	TXNDC5	Q8NBS9	TXNDC5	Thioredoxin domain-containing protein 5	not excluded
META	TYMP	ENSG00000025708	TYMP	P19971	TYMP	Thymidine phosphorylase	not excluded
META	TYRO3	ENSG00000092445	TYRO3	Q06418	TYRO3	Tyrosine-protein kinase receptor TYRO3	not excluded
META	USP8	ENSG00000138592	USP8	P40818	USP8	Ubiquitin carboxyl-terminal hydrolase 8	not excluded
META	VCAN	ENSG00000038427	VCAN	P13611	VCAN	Versican core protein	not excluded
CVDII	ACE2	ENSG00000130234	ACE2	Q9BYF1	ACE2	Angiotensin-converting enzyme 2	not excluded
CVDII	ADAMTS13	ENSG00000160323	ADAMTS13	Q76LX8	ADAM-TS13	A disintegrin and metalloproteinase with thrombospondin motifs 13	not excluded
CVDII	ADM	ENSG00000148926	ADM	P35318	ADM	ADM	missingness >40%
CVDII	AGRP	ENSG00000159723	AGRP	O00253	AGRP	Agouti-related protein	not excluded
CVDII	AMBP	ENSG00000106927	AMBP	P02760	AMBP	Protein AMBP	not excluded
CVDII	ANG1	ENSG00000154188	ANGPT1	Q15389	ANG-1	Angiopoietin-1	not excluded
CVDII	BMP6	ENSG00000153162	BMP6	P22004	BMP-6	Bone morphogenetic protein 6	not excluded
CVDII	BNP	ENSG00000120937	NPPB	P16860	BNP	Natriuretic peptides B	missingness >40%
CVDII	BOC	ENSG00000144857	BOC	Q9BWV1	Protein BOC	Brother of CDO	not excluded
CVDII	CA5A	ENSG00000174990	CA5A	P35218	CA5A	Carbonic anhydrase 5A,mitochondrial	not excluded
CVDII	CCL17	ENSG00000102970	CCL17	Q92583	CCL17	C-C motif chemokine 17	not excluded
CVDII	CCL3	ENSG00000277632	CCL3	P10147	CCL3	C-C motif chemokine 3	not excluded
CVDII	CD40L	ENSG00000102245	CD40LG	P29965	CD40-L	CD40 ligand	not excluded
CVDII	CD4	ENSG00000010610	CD4	P01730	CD4	T-cell surface glycoprotein CD4	not excluded
CVDII	CD84	ENSG00000066294	CD84	Q9UIB8	CD84	SLAM family member 5	not excluded
CVDII	CEACAM8	ENSG00000124469	CEACAM8	P31997	CEACAM8	Carcinoembryonic antigenrelated cell adhesion molecule 8	not excluded
CVDII	CTRC	ENSG00000162438	CTRC	Q99895	CTRC	Chymotrypsin C	not excluded
CVDII	CTSL1	ENSG00000135047	CTSL	P07711	CTSL1	Cathepsin L1	not excluded
CVDII	CXCL1	ENSG00000163739	CXCL1	P09341	CXCL1	C-X-C motif chemokine 1	not excluded
CVDII	DCN	ENSG00000011465	DCN	P07585	DCN	Decorin	not excluded
CVDII	DECR1	ENSG00000104325	DECR1	Q16698	DECR1	2,4-dienoyl-CoA reductase,mitochondrial	not excluded
CVDII	DKK1	ENSG00000107984	DKK1	O94907	Dkk-1	Dickkopf-related protein 1	not excluded
CVDII	FABP2	ENSG00000145384	FABP2	P12104	FABP2	Fatty acid-binding protein,intestinal	not excluded
CVDII	FGF21	ENSG00000105550	FGF21	Q9NSA1	FGF-21	Fibroblast growth factor 21	not excluded
CVDII	FGF23	ENSG00000118972	FGF23	Q9GZV9	FGF-23	Fibroblast growth factor 23	not excluded
CVDII	FS	ENSG00000134363	FST	P19883	FS	Follistatin	not excluded
CVDII	GAL9	ENSG00000168961	LGALS9	O00182	Gal-9	Galectin-9	not excluded
CVDII	GDF2	ENSG00000263761	GDF2	Q9UK05	GDF-2	Growth/differentiation factor 2	not excluded
CVDII	GH	ENSG00000259384	GH1	P01241	GH	Growth hormone	not excluded
CVDII	GIF	ENSG00000134812	GIF	P27352	GIF	Gastric intrinsic factor	not excluded
CVDII	GLO1	ENSG00000124767	GLO1	Q04760	GLO1	Lactoylglutathione lyase	not excluded
CVDII	GT	ENSG00000170231	FABP6	P51161	GT	Gastrotropin	not excluded
CVDII	HAOX1	ENSG00000101323	HAO1	Q9UJM8	HAOX1	Hydroxyacid oxidase 1	not excluded
CVDII	HBEGF	ENSG00000113070	HBEGF	Q99075	HB-EGF	Proheparin-binding EGF-like growth factor	not excluded
CVDII	HO1	ENSG00000100292	HMOX1	P09601	HO-1	Heme oxygenase 1	not excluded
CVDII	HOSCAR	ENSG00000170909	OSCAR	Q8IYS5	hOSCAR	Osteoclast-associated immunoglobulin-like receptor	not excluded
CVDII	HSP27	ENSG00000106211	HSPB1	P04792	HSP 27	Heat shock 27 kDa protein	not excluded
CVDII	IDUA	ENSG00000127415	IDUA	P35475	IDUA	Alpha-L-iduronidase	not excluded
CVDII	IGGFCRECEPTORIIB	ENSG00000072694	FCGR2B	P31994	IgG Fc receptor II-b	Low affinity immunoglobulin gamma Fc region receptor II-b	not excluded
CVDII	IL16	ENSG00000172349	IL16	Q14005	IL16	Pro-interleukin-16	not excluded
CVDII	IL17D	ENSG00000172458	IL17D	Q8TAD2	IL-17D	Interleukin-17D	not excluded
CVDII	IL18	ENSG00000150782	IL18	Q14116	IL-18	Interleukin-18	not excluded
CVDII	IL1RA	ENSG00000136689	IL1RN	P18510	IL-1ra	Interleukin-1 receptor antagonist protein	not excluded
CVDII	IL1RL2	ENSG00000115598	IL1RL2	Q9HB29	IL1RL2	Interleukin-1 receptor-like 2	not excluded
CVDII	IL27	ENSG00000197272	IL27	Q8NEV9,Q14213	IL-27	Interleukin-27	not excluded
CVDII	IL4RA	ENSG00000077238	IL4R	P24394	IL-4RA	Interleukin-4 receptor subunit alpha	not excluded
CVDII	IL6	ENSG00000136244	IL6	P05231	IL6	Interleukin-6	not excluded
CVDII	ITGB1BP2	ENSG00000147166	ITGB1BP2	Q9UKP3	ITGB1BP2	Melusin	missingness >40%
CVDII	KIM1	ENSG00000113249	HAVCR1	Q96D42	KIM1	Kidney Injury Molecule	not excluded
CVDII	LEP	ENSG00000174697	LEP	P41159	LEP	Leptin	not excluded
CVDII	LOX1	ENSG00000173391	OLR1	P78380	LOX-1	Lectin-like oxidized LDL receptor 1	p-value inflation
CVDII	LPL	ENSG00000175445	LPL	P06858	LPL	Lipoprotein lipase	not excluded
CVDII	MARCO	ENSG00000019169	MARCO	Q9UEW3	MARCO	Macrophage receptor MARCO	not excluded
CVDII	MERTK	ENSG00000153208	MERTK	Q12866	MERTK	Tyrosine-protein kinase Mer	not excluded
CVDII	MMP12	ENSG00000262406	MMP12	P39900	MMP-12	Matrix metalloproteinase-12	not excluded
CVDII	MMP7	ENSG00000137673	MMP7	P09237	MMP-7	Matrix metalloproteinase-7	not excluded
CVDII	NEMO	ENSG00000269335	IKBKG	Q9Y6K9	NEMO	NF-kappa-B essential modulator	not excluded
CVDII	PAPPA	ENSG00000182752	PAPPA	Q13219	PAPPA	Pappalysin-1	not excluded
CVDII	PAR1	ENSG00000181104	F2R	P25116	PAR-1	Proteinase-activated receptor 1	not excluded
CVDII	PARP1	ENSG00000143799	PARP1	P09874	PARP-1	Poly [ADP-ribose] polymerase 1	not excluded
CVDII	PDGFSUBUNITB	ENSG00000100311	PDGFB	P01127	PDGF subunit B	Platelet-derived growth factor subunit B	not excluded
CVDII	PDL2	ENSG00000197646	PDCD1LG2	Q9BQ51	PD-L2	Programmed cell death 1 ligand 2	not excluded
CVDII	PGF	ENSG00000119630	PGF	P49763	PGF	Placenta growth factor	not excluded
CVDII	PIGR	ENSG00000162896	PIGR	P01833	PIgR	Polymeric immunoglobulin receptor	not excluded
CVDII	PRELP	ENSG00000188783	PRELP	P51888	PRELP	Prolargin	not excluded
CVDII	PRSS27	ENSG00000172382	PRSS27	Q9BQR3	PRSS27	Serine protease 27	not excluded
CVDII	PRSS8	ENSG00000052344	PRSS8	Q16651	PRSS8	Prostasin	not excluded
CVDII	PSGL1	ENSG00000110876	SELPLG	Q14242	PSGL-1	P-selectin glycoprotein ligand 1	not excluded
CVDII	PTX3	ENSG00000163661	PTX3	P26022	PTX3	Pentraxin-related protein PTX3	not excluded
CVDII	RAGE	ENSG00000204305	AGER	Q15109	RAGE	Receptor for advanced glycosylation end products	not excluded
CVDII	REN	ENSG00000143839	REN	P00797	REN	Renin	not excluded
CVDII	SCF	ENSG00000049130	KITLG	P21583	SCF	Stem cell factor	not excluded
CVDII	SERPINA12	ENSG00000165953	SERPINA12	Q8IW75	SERPINA12	Serpin A12	not excluded
CVDII	SLAMF7	ENSG00000026751	SLAMF7	Q9NQ25	SLAMF7	SLAM family member 7	not excluded
CVDII	SOD2	ENSG00000112096	SOD2	P04179	SOD2	Superoxide dismutase [Mn],mitochondrial	not excluded
CVDII	SORT1	ENSG00000134243	SORT1	Q99523	SORT1	Sortilin	not excluded
CVDII	SPON2	ENSG00000159674	SPON2	Q9BUD6	SPON2	Spondin-2	not excluded
CVDII	SRC	ENSG00000197122	SRC	P12931	SRC	Proto-oncogene tyrosine-protein kinase Src	p-value inflation
CVDII	STK4	ENSG00000101109	STK4	Q13043	STK4	Serine/threonine-protein kinase 4	not excluded
CVDII	TF	ENSG00000117525	F3	P13726	TF	Tissue factor	not excluded
CVDII	TGM2	ENSG00000198959	TGM2	P21980	TGM2	Protein-glutamine gamma-glutamyltransferase 2	not excluded
CVDII	THBS2	ENSG00000186340	THBS2	P35442	THBS2	Thrombospondin-2	not excluded
CVDII	THPO	ENSG00000090534	THPO	P40225	THPO	Thrombopoietin	not excluded
CVDII	TIE2	ENSG00000120156	TEK	Q02763	TIE2	Angiopoietin-1 receptor	not excluded
CVDII	TM	ENSG00000178726	THBD	P07204	TM	Thrombomodulin	not excluded
CVDII	TNFRSF10A	ENSG00000104689	TNFRSF10A	O00220	TNFRSF10A	Tumor necrosis factor receptor superfamily member 10A	not excluded
CVDII	TNFRSF11A	ENSG00000141655	TNFRSF11A	Q9Y6Q6	TNFRSF11A	Tumor necrosis factor receptor superfamily member 11A	not excluded
CVDII	TNFRSF13B	ENSG00000240505	TNFRSF13B	O14836	TNFRSF13B	Tumor necrosis factor receptor superfamily member 13B	not excluded
CVDII	TRAILR2	ENSG00000120889	TNFRSF10B	O14763	TRAIL-R2	TNF-related apoptosis-inducing ligand receptor 2	not excluded
CVDII	VEGFD	ENSG00000165197	VEGFD	O43915	VEGFD	Vascular endothelial growth factor D	not excluded
CVDII	VSIG2	ENSG00000019102	VSIG2	Q96IQ7	VSIG2	V-set and immunoglobulin domain-containing protein 2	not excluded
CVDII	XCL1	ENSG00000143184	XCL1	P47992	XCL1	Lymphotactin	not excluded
